# Pathways in the brain, heart and lung influenced by SARS-CoV-2 NSP6 and SARS-CoV-2 regulated miRNAs: an *in silico* study hinting cancer incidence

**DOI:** 10.1101/2024.02.11.578752

**Authors:** Shrabonti Chatterjee, Joydeep Mahata, Suneel Kateriya, Gireesh Anirudhan

## Abstract

The influence of SARS-CoV-2 non-structural protein in the host’s tissue-specific complexities remains a mystery and needs more in-depth attention because of COVID-19 recurrence and long COVID. Here we investigated the influence of SARS-CoV-2 transmembrane protein NSP6 (Non-structural protein 6) in three major organs – the brain, heart, and lung *in silico*. To elucidate the interplay between NSP6 and host proteins, we analyzed the protein-protein interaction network of proteins regulated after SARS-CoV-2 infection and that are interacting with NSP6 interacting proteins. Pathway enrichment analyses provided global insights into biological pathways governed by differentially regulated genes in the three tissues after COVID-19 infection. Many drugs targeting hub genes of tissue-specific protein interactome were found that could be candidates for COVID-19 management. MiRNA-gene network for the tissue-specific regulated proteins was also deduced and comparing gene list targeted by SARS-CoV-2 regulated miRNAs, we found three and two common genes in the brain and lung respectively. Among the five common proteins revealed as potential therapeutic targets across the three tissues, Galectin3 (LGALS3) that was upregulated in the heart and brain after COVID-19 infection is reported to be influencing all the ten hallmarks of cancer positively and is found in multiple cancers. COVID-19 infection also causes myocardial inflammation and heart failure (HF). HF is observed to be increasing cancer incidence. Our bioinformatics and systems study hints probable effect of COVID-19 infection in cancer incidence and warrants in-depth studies in this direction and cancer surveillance especially with the present scenario of long COVID-19 and recurrent COVID-19 infections.

**Graphical Abstract:** 
