## Supporting Information Data 2_Hub genes for "Pathways in the brain, heart and lung influenced by SARS-CoV-2 NSP6 and SARS-CoV-2 regulated miRNAs: an *in silico* study hinting cancer incidence"

### Sheet: top10_hubgenes_nsp6_brain
Top 10 in network STRING network ranked by MCC method
Rank	Name	Score
1	9606.ENSP00000227507	5041
2	9606.ENSP00000266970	5040
2	9606.ENSP00000231487	5040
2	9606.ENSP00000209728	5040
2	9606.ENSP00000262643	5040
2	9606.ENSP00000255465	5040
2	9606.ENSP00000256442	5040
2	9606.ENSP00000228872	5040
9	9606.ENSP00000253413	120
9	9606.ENSP00000290949	120

### Sheet: top10_hubgenes_nsp6_heart
Top 10 in network STRING network ranked by MCC method
Rank	Name	Score
1	9606.ENSP00000265062	19
2	9606.ENSP00000290949	16
3	9606.ENSP00000408411	15
4	9606.ENSP00000247461	14
4	9606.ENSP00000221930	14
6	9606.ENSP00000254301	12
6	9606.ENSP00000216442	12
6	9606.ENSP00000234396	12
9	9606.ENSP00000358777	11
10	9606.ENSP00000284981	10

### Sheet: top10_hubgenes_nsp6_lung
Top 10 in network STRING network ranked by MCC method
Rank	Name	Score
1	9606.ENSP00000264649	121
2	9606.ENSP00000253413	120
2	9606.ENSP00000290949	120
2	9606.ENSP00000216442	120
2	9606.ENSP00000234396	120
2	9606.ENSP00000332247	120
7	9606.ENSP00000221930	22
8	9606.ENSP00000265171	20
9	9606.ENSP00000351905	18
10	9606.ENSP00000254301	10
