## Supporting Information Data 3_Hub gene drug targets for "Pathways in the brain, heart and lung influenced by SARS-CoV-2 NSP6 and SARS-CoV-2 regulated miRNAs: an *in silico* study hinting cancer incidence"

### Sheet: Brain_nsp6_HUB_GENES_gene_inter
gene	drug	regulatory approval	indication	interaction score
CCNB1	PROTOAPIGENONE	Not Approved		1.40429
CCNB1	SELICICLIB	Not Approved	antineoplastic agent	3.27667
CCNB1	KENPAULLONE	Not Approved		0.418298
CCND1	PROTEIN SYNTHESIS INHIBITOR	Not Approved		0.351072
CCND1	SELICICLIB	Not Approved	antineoplastic agent	0.351072
CCND1	METHOTREXATE	Approved	DMARD	0.107471
CCND1	ARSENIC TRIOXIDE	Approved	antineoplastic agent	0.0810166
CCND1	ACETAMINOPHEN	Approved	analgesic	0.0936191
CCND1	MPA	Not Approved		0.421286
CCND1	ORAL CONTRACEPTIVE	Not Approved		0.382987
CCND1	URACIL	Not Approved		1.05322
CCND1	RIBOCICLIB	Approved	antineoplastic agent	0.234048
CCND1	NAVITOCLAX	Not Approved		0.150459
CCND1	GOSSYPOL	Not Approved		0.0877679
CCND1	ALPHA-TOCOPHEROL	Not Approved		0.382987
CCND1	PALBOCICLIB	Approved		0.214942
CCND1	CYTARABINE	Approved	antineoplastic agent	0.0619538
CCND1	MITOGEN-ACTIVATED PROTEIN KINASE INHIBITOR	Not Approved		0.601837
CCND1	BRICICLIB	Not Approved		4.21286
CCND1	TAMOXIFEN	Approved	Hormonal,Antineoplastic Agents	0.138127
CCND1	NIFEDIPINE	Approved	Antianginal Agents; Vasodilator Agents	0.0842572
CCND1	FLUOROURACIL	Approved		0.039744
CCND1	ALVOCIDIB	Not Approved	antineoplastic agent	0.110865
CCND1	CISPLATIN	Approved		0.0282742
CCND1	LAPATINIB	Approved	antineoplastic agent	0.0810166
CCND1	ABEMACICLIB	Approved		0.131652
CCND1	TROGLITAZONE	Approved		0.168514
CCND1	BORTEZOMIB	Approved	antineoplastic agent	0.0247815
CCND1	DOXORUBICIN HYDROCHLORIDE	Approved	antineoplastic agent	0.029256
CCND1	CHEMOPREVENTIVE AGENT	Not Approved		0.468096
CCND1	RONICICLIB	Not Approved		0.0810166
CCNE1	DINACICLIB	Not Approved		1.4745
CCNE1	PALBOCICLIB	Approved		0.120367
CCNE1	RONICICLIB	Not Approved		0.226846
CCNE1	AKT INHIBITOR MK2206	Not Approved		0.3932
CCNE1	FULVESTRANT	Approved	antineoplastic agent	0.268091
CCNE1	CDK INHIBITOR SNS-032	Not Approved		5.89801
CCNE1	TASELISIB	Not Approved		0.589801
CCNE1	ALISERTIB	Not Approved	antineoplastic agent	0.134046
CCNE1	AMG-900	Not Approved		1.1796
CCNE1	FADRACICLIB	Not Approved		1.4745
CDKN1B	TRETINOIN	Approved	for treatment of acne	0.0826051
CDKN1B	EPOETIN ALFA	Approved	Antianemic Agents,for treatment of anemia,for treatment of stroke,erythropoietic agent	0.315401
CDKN1B	ANTIESTROGEN	Not Approved		0.462589
CDKN1B	CELECOXIB	Approved	NSAID	0.106751
CDKN1B	IMMUNOSUPPRESSANT	Not Approved		0.385491
CDKN1B	LAPATINIB	Approved	antineoplastic agent	0.133439
CDKN1B	RALTITREXED	Approved	antineoplastic agent	1.15647
CDKN1B	STREPTOZOCIN	Approved		0.150844
CDKN1B	VINCRISTINE	Approved	antineoplastic agent	0.09773
CDKN1B	AMINOGLYCOSIDE ANTIBIOTIC	Not Approved		0.770981
CDKN1B	PD-98059	Not Approved		0.187536
CDKN1B	IL-12	Not Approved		0.770981
CDKN1B	RECOMBINANT CD40-LIGAND	Not Approved		0.867354
CDKN1B	PROGESTIN	Approved	contraceptive	0.630803
CDKN1B	DOXORUBICIN HYDROCHLORIDE	Approved	antineoplastic agent	0.0481863
CDKN1B	TCDD	Not Approved		0.289118
CDKN1B	METHOTREXATE	Approved	DMARD	0.0708044
CDK2	LAUROGUADINE	Not Approved		0.0277162
CDK2	GSK-269962A	Not Approved		0.0176376
CDK2	JNK INHIBITOR VIII	Not Approved		0.129342
CDK2	SNS-032	Not Approved	antineoplastic agent	0.776053
CDK2	R547	Not Approved		0.155211
CDK2	BRYOSTATIN 1	Not Approved	antineoplastic agent	0.110865
CDK2	PHA-767491	Not Approved		0.0117584
CDK2	CVT-6883	Not Approved		0.110865
CDK2	UCN-01	Not Approved		0.0388027
CDK2	ZOTIRACICLIB	Not Approved		1.16408
CDK2	CENISERTIB	Not Approved	antineoplastic agent	0.00669012
CDK2	LOVASTATIN	Approved	anticholesterolaemic agent	0.0360955
CDK2	AG-24322	Not Approved		0.258684
CDK2	CDK INHIBITOR AT7519	Not Approved	antineoplastic agent	1.55211
CDK2	PHA-793887	Not Approved		0.0739098
CDK2	NVP-TAE684	Not Approved		0.00760837
CDK2	SU9516	Not Approved		0.0776053
CDK2	TNF-ALPHA	Not Approved		0.0646711
CDK2	ALSTERPAULLONE	Not Approved		0.0155211
CDK2	INDOLE-3-CARBINOL	Not Approved		0.258684
CDK2	ZOTIRACICLIB	Not Approved		0.129342
CDK2	CHEMBL:CHEMBL365617	Not Approved		0.0970067
CDK2	CHEMBL:CHEMBL379975	Not Approved		0.0176376
CDK2	OLOMOUCINE	Not Approved		0.194013
CDK2	RONICICLIB	Not Approved		0.0895446
CDK2	DEXAMETHASONE	Approved	for treatment of Meniere's disease,glucocorticoid,antiinflammatory agent	0.0184775
CDK2	AR-AO-14418	Not Approved		0.129342
CDK2	PURINE ANTAGONIST	Not Approved		2.32816
CDK2	MILCICLIB	Not Approved		0.620843
CDK2	ERIBULIN MESYLATE	Approved		0.0337414
CDK2	CYC-116	Not Approved		0.00800055
CDK2	BAY 61-3606	Not Approved		0.0204225
CDK2	ALVOCIDIB	Not Approved	antineoplastic agent	0.122535
CDK2	CHEMBL:CHEMBL557670	Not Approved		1.55211
CDK2	PACLITAXEL	Approved	for treatment of peripheral arterial disease (PAD),DMARD,antiinflammatory agent,antineoplastic agent	0.015069
CDK2	PF-562271	Not Approved		0.00746205
CDK2	AT-7519	Not Approved		0.110865
CDK2	(RS)-ROSCOVITINE	Not Approved		0.0596964
CDK2	RALTITREXED	Approved	antineoplastic agent	0.258684
CDK2	GW441756X	Not Approved		0.0119393
CDK2	CARBOPLATIN	Approved		0.00970067
CDK2	BMS-387032	Not Approved		0.0596964
CDK2	SP-600125	Not Approved		0.0087197
CDK2	CHEMBL:CHEMBL578061	Not Approved		0.0310421
CDK2	TAMATINIB	Not Approved		0.00958091
CDK2	BMS-345541	Not Approved		0.0862281
CDK2	1-AZAKENPAULLONE	Not Approved		0.0776053
CDK2	CDK1/2/4 INHIBITOR AG-024322	Not Approved		0.258684
CDK2	RECOMBINANT HEPATOCYTE GROWTH FACTOR	Not Approved		0.155211
CDK2	DAUNORUBICIN	Approved	antineoplastic agent	0.0224943
CDK2	FADRACICLIB	Not Approved		0.194013
CDK2	RESVERATROL	Approved	antineoplastic agent,antidiabetic,for treatment of herpes simplex virus 1	0.0337414
CDK2	MKC-1	Not Approved	antineoplastic agent	0.0705503
CDK2	LY-2090314	Not Approved		0.0298482
CDK2	CHEMBL:CHEMBL494107	Not Approved		1.55211
CDK2	KENPAULLONE	Not Approved		0.0165118
CDK2	GO-6976	Not Approved		0.0180478
CDK2	PROTEIN PHOSPHATASE INHIBITOR	Not Approved		0.310421
CDK2	LADUVIGLUSIB	Not Approved		0.0705503
CDK2	RECOMBINANT TRANSFORMING GROWTH FACTOR-BETA 1	Not Approved		0.0739098
CDK2	LAPACHONE	Not Approved		0.0596964
CDK2	THERAPEUTIC ANDROSTANOLONE	Not Approved		0.0816898
CDK2	THERAPEUTIC GLUCOCORTICOID	Not Approved		0.0456502
CDK2	SELICICLIB	Not Approved	antineoplastic agent	0.388027
CDK2	AZD-1080	Not Approved		0.0456502
CDK2	RG-1530	Not Approved		0.00902388
CDK2	RGB-286638	Not Approved		0.22173
CDK2	H2O2	Not Approved		0.0620843
CDK2	AZD5438	Not Approved		0.0739098
CDK2	DINACICLIB	Not Approved		0.679047
CDK2	IL-6	Not Approved		0.0862281
CDK2	CHEMBL:CHEMBL402915	Not Approved		1.55211
CDK2	ACETAMINOPHEN	Approved	analgesic	0.0344913
CDK2	SOTRASTAURIN	Not Approved		0.0141101
CDK2	O-CHLOROACETYLCARBAMOYLFUMAGILLOL	Not Approved		1.55211
CDK2	CHEMBL:CHEMBL373822	Not Approved		1.55211

### Sheet: Heart_NSP6_Hubgenes_gene_intera
gene	drug	regulatory approval	indication	interaction score
CANX	LERIDISTIM	Not Approved		58.9801
TGFB1	IDOXURIDINE	Approved		2.03379
TGFB1	VITAMIN E	Approved		0.127112
TGFB1	PIOGLITAZONE HYDROCHLORIDE	Approved	antidiabetic	0.127112
TGFB1	IRINOTECAN HYDROCHLORIDE	Approved	antineoplastic agent	0.0344711
TGFB1	PIRFENIDONE	Approved	for treatment of fibrotic conditions	0.435813
TGFB1	TOREMIFENE	Approved	SERM,antineoplastic agent	0.156446
TGFB1	TRETINOIN	Approved	for treatment of acne	0.0242118
TGFB1	ISOTRETINOIN	Approved	for treatment of acne	0.127112
TGFB1	BINTRAFUSP ALFA	Not Approved		0.406759
TGFB1	VERAPAMIL	Approved	antihypertensive agent	0.0267605
TGFB1	KEYHOLE LIMPET HEMOCYANIN	Not Approved		0.508449
TGFB1	GLATIRAMER	Approved		0.290542
TGFB1	BOVINE CARTILAGE	Not Approved		1.0169
TGFB1	ASPIRIN	Approved	NSAID	0.0290542
TGFB1	ETOPOSIDE	Approved	Antineoplastic Agents	0.0356806
TGFB1	LUSPATERCEPT-AAMT	Approved		0.254224
TGFB1	INTERFERON ALFA-2B	Approved	Antineoplastic Agents; Immunomodulatory Agents,for treatment of hepatitis C,for treatment of hepatitis B and C,for treatment of hepatitis	0.145271
TGFB1	ALPHA-TOCOPHEROL	Not Approved		0.18489
TGFB1	CLADRIBINE	Approved		0.135586
TGFB1	GOSSYPOL	Not Approved		0.0423707
TGFB1	H2O2	Not Approved		0.0813518
TGFB1	BROXURIDINE	Not Approved		0.169483
TGFB1	TRIAMCINOLONE	Approved	for treatment of diabetic macular edema	0.0924452
TGFB1	DISITERTIDE	Not Approved		2.03379
TGFB1	METELIMUMAB	Not Approved		0.508449
TGFB1	ANTISENSE OLIGONUCLEOTIDES	Not Approved		0.0616302
TGFB1	GALUNISERTIB	Not Approved		0.508449
TGFB1	TCDD	Not Approved		0.0847415
TGFB1	RITUXIMAB	Approved	antineoplastic agent	0.135586
TGFB1	NISEVOKITUG	Not Approved		1.0169
TGFB1	STREPTOZOCIN	Approved		0.0442129
TGFB1	DOXORUBICIN HYDROCHLORIDE	Approved	antineoplastic agent	0.0211854
TGFB1	FRESOLIMUMAB	Not Approved		0.338966
TGFB1	NICOTINE POLACRILEX	Approved	Central Nervous System Stimulants	0.0484237
TGFB1	FRESOLIMUMAB	Not Approved		1.0169
TGFB1	VACTOSERTIB	Not Approved		0.508449
TGFB1	MELATONIN	Approved	Hypnotics and Sedatives	0.0782229
TGFB1	AMIFOSTINE ANHYDROUS	Approved	radiation-protective agent	0.406759
TGFB1	PROTEASOME INHIBITOR	Not Approved		0.10169
TGFB1	SILYMARIN	Not Approved		0.677932
TGFB1	TAMOXIFEN	Approved	Hormonal,Antineoplastic Agents	0.0333409
TGFB1	SOTATERCEPT	Not Approved	antiosteoporotic agent,erythropoietic agent	0.338966
TGFB1	ANTIOXIDANT	Not Approved		0.0968474
TGFB1	HYDROCORTISONE BUTYRATE	Approved		0.0549674
TGFB1	ESTRADIOL VALERATE	Approved	for treatment of menopausal symptoms,contraceptive,treatment for menopause,hormone replacement	0.0484237
TGFB1	RAMIPRIL	Approved	Antihypertensive Agents	0.406759
TGFB1	TESTOSTERONE	Approved	for treatment of female sexual dysfunction,hormone replacement	0.0535209
TGFB1	GENISTEIN	Approved		0.0391114
TGFB1	ATENOLOL	Approved	Anti-Arrhythmia Agents; Antihypertensive Agents	0.0635561
TGFB1	FENRETINIDE	Approved	antineoplastic agent	0.0782229
TGFB1	EMODIN	Not Approved		0.0782229
TGFB1	THERAPEUTIC ANDROGEN	Not Approved		0.119635
TGFB1	INOSITOL	Approved	for treatment of Alzheimer's disease	0.135586
TGFB1	SANDOSTATIN	Not Approved		1.0169
TGFB1	RETINOIC ACID AGENT	Not Approved		0.0656063
TGFB1	LY-2382770	Not Approved		0.508449
TGFB1	HEPARAN SULFATE	Not Approved		0.169483
TGFB1	GALLIUM NITRATE	Approved		0.290542
LGALS3	OLITIGALTIN	Not Approved		14.745
LGALS3	BELAPECTIN	Not Approved		29.49
LGALS3	LACTOSE, ANHYDROUS	Not Approved		9.83001
LGALS3	DAVANAT	Not Approved		7.37251
APP	CURCUMIN	Approved		0.0794344
APP	GENTIAN VIOLET CATION	Approved		0.0689825
APP	GSK933776	Not Approved		3.932
APP	PRADEMAGENE ZAMIKERACEL	Not Approved		1.31067
APP	PROPOFOL	Approved	sedative	0.0873779
APP	BAPINEUZUMAB	Not Approved	for treatment of alzheimer's disease	3.932
APP	LECANEMAB	Approved		1.31067
APP	T-817 MALEATE	Not Approved		0.655334
APP	TRAMIPROSATE	Not Approved	for treatment of Alzheimer's disease	3.932
APP	CRENEZUMAB	Not Approved		2.62134
APP	PONEZUMAB	Not Approved	for treatment of Alzheimer's disease	3.932
APP	AMPHOTERICIN B LIPOSOMAL	Approved		0.201641
APP	ISOCHLOROGENIC ACID B	Not Approved		2.62134
APP	CLIOQUINOL	Approved		0.14563
APP	VALILTRAMIPROSATE	Not Approved		1.31067
APP	SOLANEZUMAB	Not Approved	for treatment of Alzheimer's disease	3.932
APP	DAUNORUBICIN	Approved	antineoplastic agent	0.0379904
APP	VALILTRAMIPROSATE	Not Approved	for treatment of Alzheimer's disease	2.62134
APP	CHEMBL:CHEMBL249447	Not Approved		2.62134
APP	LECANEMAB	Not Approved	for treatment of alzheimer's disease	2.62134
APP	METHYLINOSITOL	Not Approved	for treatment of Alzheimer's disease	0.436889
APP	CHEMBL:CHEMBL177126	Not Approved		2.62134
APP	FERULIC ACID	Approved		0.524267
APP	RESVERATROL	Approved	antineoplastic agent,antidiabetic,for treatment of herpes simplex virus 1	0.0569856
APP	HYDROXYCHLOROQUINE	Approved	antirheumatic agent	0.187238
APP	POSIPHEN	Not Approved	for treatment of Alzheimer's disease	0.436889
APP	ADUCANUMAB	Not Approved	for treatment of alzheimer's disease	3.932
APP	FLORBETAPIR F-18	Approved		1.31067
APP	CHEMBL:CHEMBL477841	Not Approved		2.62134
APP	CAPROSPINOL	Not Approved	for treatment of alzheimer's disease	1.31067
APP	TRIAZINATE	Not Approved		2.62134
APP	INOSITOL	Approved	for treatment of Alzheimer's disease	0.174756
APP	CRENEZUMAB	Not Approved	for treatment of Alzheimer's disease	1.31067
APP	AMILOMOTIDE	Not Approved		1.31067
APP	ADUCANUMAB	Approved		1.31067
APP	CONGO RED	Not Approved		0.0873779
APP	SCYLLITOL	Not Approved		1.31067
APP	2-CHLOROADENOSINE-5-TRIPHOSPHATE	Not Approved		0.218445
APP	DONANEMAB	Not Approved		1.31067
APP	PARAROSANILINE	Not Approved		0.119152
APP	AMILOMOTIDE	Not Approved		1.31067
APP	VANUTIDE CRIDIFICAR	Not Approved	for treatment of Alzheimer's disease	1.31067
APP	GANTENERUMAB	Not Approved	for treatment of Alzheimer's disease	3.932
APP	NIROGACESTAT	Not Approved		0.100821
APP	VANUTIDE CRIDIFICAR	Not Approved		1.31067

### Sheet: Lung_hubgenes_nsp6_gene_interac
gene	drug	regulatory approval	indication	interaction score
TGFB1	IDOXURIDINE	Approved		2.03379
TGFB1	VITAMIN E	Approved		0.127112
TGFB1	PIOGLITAZONE HYDROCHLORIDE	Approved	antidiabetic	0.127112
TGFB1	IRINOTECAN HYDROCHLORIDE	Approved	antineoplastic agent	0.0344711
TGFB1	PIRFENIDONE	Approved	for treatment of fibrotic conditions	0.435813
TGFB1	TOREMIFENE	Approved	SERM,antineoplastic agent	0.156446
TGFB1	TRETINOIN	Approved	for treatment of acne	0.0242118
TGFB1	ISOTRETINOIN	Approved	for treatment of acne	0.127112
TGFB1	BINTRAFUSP ALFA	Not Approved		0.406759
TGFB1	VERAPAMIL	Approved	antihypertensive agent	0.0267605
TGFB1	KEYHOLE LIMPET HEMOCYANIN	Not Approved		0.508449
TGFB1	GLATIRAMER	Approved		0.290542
TGFB1	BOVINE CARTILAGE	Not Approved		1.0169
TGFB1	ASPIRIN	Approved	NSAID	0.0290542
TGFB1	ETOPOSIDE	Approved	Antineoplastic Agents	0.0356806
TGFB1	LUSPATERCEPT-AAMT	Approved		0.254224
TGFB1	INTERFERON ALFA-2B	Approved	Antineoplastic Agents; Immunomodulatory Agents,for treatment of hepatitis C,for treatment of hepatitis B and C,for treatment of hepatitis	0.145271
TGFB1	ALPHA-TOCOPHEROL	Not Approved		0.18489
TGFB1	CLADRIBINE	Approved		0.135586
TGFB1	GOSSYPOL	Not Approved		0.0423707
TGFB1	H2O2	Not Approved		0.0813518
TGFB1	BROXURIDINE	Not Approved		0.169483
TGFB1	TRIAMCINOLONE	Approved	for treatment of diabetic macular edema	0.0924452
TGFB1	DISITERTIDE	Not Approved		2.03379
TGFB1	METELIMUMAB	Not Approved		0.508449
TGFB1	ANTISENSE OLIGONUCLEOTIDES	Not Approved		0.0616302
TGFB1	GALUNISERTIB	Not Approved		0.508449
TGFB1	TCDD	Not Approved		0.0847415
TGFB1	RITUXIMAB	Approved	antineoplastic agent	0.135586
TGFB1	NISEVOKITUG	Not Approved		1.0169
TGFB1	STREPTOZOCIN	Approved		0.0442129
TGFB1	DOXORUBICIN HYDROCHLORIDE	Approved	antineoplastic agent	0.0211854
TGFB1	FRESOLIMUMAB	Not Approved		0.338966
TGFB1	NICOTINE POLACRILEX	Approved	Central Nervous System Stimulants	0.0484237
TGFB1	FRESOLIMUMAB	Not Approved		1.0169
TGFB1	VACTOSERTIB	Not Approved		0.508449
TGFB1	MELATONIN	Approved	Hypnotics and Sedatives	0.0782229
TGFB1	AMIFOSTINE ANHYDROUS	Approved	radiation-protective agent	0.406759
TGFB1	PROTEASOME INHIBITOR	Not Approved		0.10169
TGFB1	SILYMARIN	Not Approved		0.677932
TGFB1	TAMOXIFEN	Approved	Hormonal,Antineoplastic Agents	0.0333409
TGFB1	SOTATERCEPT	Not Approved	antiosteoporotic agent,erythropoietic agent	0.338966
TGFB1	ANTIOXIDANT	Not Approved		0.0968474
TGFB1	HYDROCORTISONE BUTYRATE	Approved		0.0549674
TGFB1	ESTRADIOL VALERATE	Approved	for treatment of menopausal symptoms,contraceptive,treatment for menopause,hormone replacement	0.0484237
TGFB1	RAMIPRIL	Approved	Antihypertensive Agents	0.406759
TGFB1	TESTOSTERONE	Approved	for treatment of female sexual dysfunction,hormone replacement	0.0535209
TGFB1	GENISTEIN	Approved		0.0391114
TGFB1	ATENOLOL	Approved	Anti-Arrhythmia Agents; Antihypertensive Agents	0.0635561
TGFB1	FENRETINIDE	Approved	antineoplastic agent	0.0782229
TGFB1	EMODIN	Not Approved		0.0782229
TGFB1	THERAPEUTIC ANDROGEN	Not Approved		0.119635
TGFB1	INOSITOL	Approved	for treatment of Alzheimer's disease	0.135586
TGFB1	SANDOSTATIN	Not Approved		1.0169
TGFB1	RETINOIC ACID AGENT	Not Approved		0.0656063
TGFB1	LY-2382770	Not Approved		0.508449
TGFB1	HEPARAN SULFATE	Not Approved		0.169483
TGFB1	GALLIUM NITRATE	Approved		0.290542
TGFBR2	HESPERETIN	Approved		6.55334
TGFBR2	IRINOTECAN HYDROCHLORIDE	Approved	antineoplastic agent	0.999662
LGALS3	OLITIGALTIN	Not Approved		14.745
LGALS3	BELAPECTIN	Not Approved		29.49
LGALS3	LACTOSE, ANHYDROUS	Not Approved		9.83001
LGALS3	DAVANAT	Not Approved		7.37251
EGF	CETUXIMAB	Approved	antineoplastic agent	0.578236
EGF	NIMOTUZUMAB	Not Approved	antineoplastic agent	9.83001
EGF	EPIDERMAL GROWTH FACTOR	Not Approved		9.83001
