## Supporting Information Data 4_Common and unique pathways for "Pathways in the brain, heart and lung influenced by SARS-CoV-2 NSP6 and SARS-CoV-2 regulated miRNAs: an *in silico* study hinting cancer incidence"

### Sheet: Venn
BRAIN	HEART	LUNG	BRAIN|HEART	BRAIN|LUNG	HEART|LUNG	BRAIN|HEART|LUNG
GO:0061795	GO:0060159	GO:0030100	GO:0006875	GO:0006879	GO:0006605	GO:0036295
GO:0071732	GO:0016032	GO:0097061	GO:0044794	GO:0055072	GO:1903533	GO:0036296
GO:1902170	GO:0071287	GO:0050808	GO:0055076		GO:0016236	GO:0007035
GO:0071731	GO:0048524	GO:0045807	GO:0044788		GO:0042551	GO:1902600
GO:0051851	GO:0035589	GO:0036293			GO:0007528	GO:0051452
	GO:0050792	GO:0010506			GO:0031669	GO:0071453
	GO:0003413	GO:0061351			GO:0002291	GO:0051453
	GO:0099638	GO:0070661			GO:2000563	GO:0030641
	GO:0044403	GO:0050863			GO:0034976	GO:0030003
	GO:0009267	GO:1903037			GO:0031668	GO:0006885
	GO:0072665	GO:0051250			GO:0070059	GO:0030004
	GO:0019058	GO:0099173			GO:0007034	GO:0046916
	GO:0044000	GO:1905475			GO:0071677	GO:0070482
	GO:0043410	GO:0045580			GO:0031667	GO:0055067
	GO:0030433	GO:0061001			GO:0042129
	GO:0010042	GO:0007159			GO:0071496
	GO:0051701	GO:0048469			GO:1902236
	GO:0035162	GO:0030098			GO:0106027
	GO:0042594	GO:0045860			GO:0035739
	GO:0007033	GO:0002695			GO:2000561
	GO:0007200	GO:0051656			GO:0070301
	GO:0071868	GO:0022408			GO:0042098
	GO:0071870	GO:0046638			GO:0060271
	GO:0090314	GO:0052372			GO:0007040
	GO:0071867	GO:0050804			GO:0080171
	GO:0071869	GO:0099177			GO:0046641
	GO:0044782	GO:0048167			GO:0035751
	GO:0006622	GO:0050807			GO:1905477
	GO:0019076	GO:0045619			GO:0006626
	GO:0035891	GO:0048168			GO:0033157
	GO:0000045	GO:0070231			GO:0032760
	GO:0036503	GO:0050803			GO:1903557
	GO:0030099	GO:0060997			GO:0018107
	GO:0002063	GO:0001505			GO:0002274
	GO:0060351	GO:0043903			GO:0050670
	GO:0035590	GO:1903078			GO:0002507
	GO:0036474	GO:0050866			GO:0032944
	GO:0090313	GO:1903131			GO:1902235
	GO:0006979	GO:0070228			GO:1905037
	GO:0070585	GO:0022407			GO:0018210
	GO:0007041	GO:2001234			GO:0071675
	GO:0042542	GO:0033674			GO:0072655
	GO:0090150	GO:0070613			GO:0006898
	GO:0045920	GO:1904377			GO:0050868
	GO:0072594	GO:0042130			GO:0070663
	GO:0007212	GO:0071695			GO:1903829
	GO:0010863	GO:1903317			GO:0070232
	GO:0071392	GO:0046635			GO:0046640
	GO:0006874	GO:0046637			GO:1903573
	GO:0006623	GO:0050805			GO:0051222
	GO:1900274	GO:0050708			GO:1903038
	GO:0007224	GO:0045927			GO:2000516
	GO:0098815	GO:0051966			GO:0097193
	GO:1903214	GO:2000514			GO:0046596
	GO:2000785	GO:0070227			GO:0046633
	GO:0002687	GO:1905897			GO:0097028
	GO:0034614	GO:0050672			GO:0046651
	GO:0060443	GO:0099175			GO:1904951
	GO:0046718	GO:0032945			GO:0032943
	GO:0001774	GO:0030217			GO:0016241
	GO:0055074	GO:0048193
	GO:0090316	GO:0060996
	GO:0044409	GO:2000106
	GO:0002269	GO:0021700
	GO:1903747	GO:0007162
	GO:0070372	GO:0070664
	GO:0044088	GO:0033108
	GO:0060688	GO:1902105
	GO:0061462	GO:2001243
		GO:0035249
		GO:1903076
		GO:1901214
		GO:0042102
		GO:0032386
		GO:1990778
		GO:0062197
		GO:0035710
		GO:0046634
		GO:0043406
		GO:0045582
		GO:0046632
		GO:0071887
		GO:0002286
		GO:0009306
		GO:0035592
		GO:0002698
		GO:0070997
		GO:0071692
		GO:0045862
		GO:0043280
		GO:1904375
		GO:2001233

### Sheet: Unique in Brain
ID	Description	GeneRatio	BgRatio	pvalue	p.adjust	qvalue	geneID	Count	BRAIN			Description	Count	qvalue	Count	Class
GO:0061795	Golgi lumen acidification	2/18	12/18903	5.62051e-05	0.00296484	0.00220953	ATP6AP1/ATP6V0A2	2	GO:0061795			Golgi lumen acidification	2	0.00220953	2
GO:0071732	cellular response to nitric oxide	2/18	17/18903	0.00011549	0.00366489	0.00273124	AIFM1/CDK2	2	GO:0071732			cellular response to nitric oxide	2	0.00273124	2	CC
GO:1902170	cellular response to reactive nitrogen species	2/18	19/18903	0.000145048	0.0042347	0.00315589	AIFM1/CDK2	2	GO:1902170			cellular response to reactive nitrogen species	2	0.00315589	2	CC
GO:0071731	response to nitric oxide	2/18	21/18903	0.000177928	0.0042347	0.00315589	AIFM1/CDK2	2	GO:0071731			response to nitric oxide	2	0.00315589	2
GO:0051851	modulation by host of symbiont process	2/18	84/18903	0.00285058	0.054275	0.0404482	CAV2/STOM	2	GO:0051851			modulation by host of symbiont process	2	0.0404482	2
GO:0036295	cellular response to increased oxygen levels	3/18	12/18903	1.5864e-07	7.55128e-05	5.62756e-05	ATP6AP1/ATP6V0D1/ATP6V0A2	3
GO:0036296	response to increased oxygen levels	3/18	27/18903	2.09044e-06	0.000497525	0.000370778	ATP6AP1/ATP6V0D1/ATP6V0A2	3
GO:0007035	vacuolar acidification	3/18	33/18903	3.88539e-06	0.000616482	0.00045943	ATP6AP1/ATP6V0D1/ATP6V0A2	3
GO:1902600	proton transmembrane transport	4/18	160/18903	1.37908e-05	0.00148141	0.00110402	ATP6AP1/ATP6V0D1/TMCO3/ATP6V0A2	4
GO:0051452	intracellular pH reduction	3/18	52/18903	1.55611e-05	0.00148141	0.00110402	ATP6AP1/ATP6V0D1/ATP6V0A2	3
GO:0071453	cellular response to oxygen levels	4/18	175/18903	1.96247e-05	0.00155689	0.00116027	AIFM1/ATP6AP1/ATP6V0D1/ATP6V0A2	4
GO:0006879	cellular iron ion homeostasis	3/18	66/18903	3.1953e-05	0.00212265	0.0015819	ATP6AP1/ATP6V0D1/ATP6V0A2	3
GO:0006875	cellular metal ion homeostasis	5/18	420/18903	3.56748e-05	0.00212265	0.0015819	ATP6AP1/ATP6V0D1/ATP13A3/CAV2/ATP6V0A2	5
GO:0051453	regulation of intracellular pH	3/18	85/18903	6.81926e-05	0.00296484	0.00220953	ATP6AP1/ATP6V0D1/ATP6V0A2	3
GO:0055072	iron ion homeostasis	3/18	88/18903	7.56285e-05	0.00296484	0.00220953	ATP6AP1/ATP6V0D1/ATP6V0A2	3
GO:0030641	regulation of cellular pH	3/18	90/18903	8.08691e-05	0.00296484	0.00220953	ATP6AP1/ATP6V0D1/ATP6V0A2	3
GO:0030003	cellular cation homeostasis	5/18	499/18903	8.09724e-05	0.00296484	0.00220953	ATP6AP1/ATP6V0D1/ATP13A3/CAV2/ATP6V0A2	5
GO:0006885	regulation of pH	3/18	99/18903	0.000107392	0.00365134	0.00272114	ATP6AP1/ATP6V0D1/ATP6V0A2	3
GO:0044794	positive regulation by host of viral process	2/18	20/18903	0.000161074	0.0042347	0.00315589	CAV2/STOM	2
GO:0030004	cellular monovalent inorganic cation homeostasis	3/18	114/18903	0.000163178	0.0042347	0.00315589	ATP6AP1/ATP6V0D1/ATP6V0A2	3
GO:0046916	cellular transition metal ion homeostasis	3/18	116/18903	0.000171792	0.0042347	0.00315589	ATP6AP1/ATP6V0D1/ATP6V0A2	3
GO:0070482	response to oxygen levels	4/18	337/18903	0.000249171	0.00564788	0.00420906	AIFM1/ATP6AP1/ATP6V0D1/ATP6V0A2	4
GO:0055076	transition metal ion homeostasis	3/18	143/18903	0.000318275	0.00688632	0.005132	ATP6AP1/ATP6V0D1/ATP6V0A2	3
GO:0055067	monovalent inorganic cation homeostasis	3/18	164/18903	0.000475416	0.00983905	0.00733251	ATP6AP1/ATP6V0D1/ATP6V0A2	3
GO:0044788	modulation by host of viral process	2/18	46/18903	0.000864656	0.017149	0.0127802	CAV2/STOM	2

### Sheet: Unique in Heart
ID	Description	GeneRatio	BgRatio	pvalue	p.adjust	qvalue	geneID	Count	HEART				Description	Count	qvalue	Count
GO:0060159	regulation of dopamine receptor signaling pathway	2/44	11/18903	0.000287378	0.0300906	0.0211426	LRRK2/CAV2	2	GO:0060159				regulation of dopamine receptor signaling pathway	2	0.0211426	2
GO:0016032	viral process	6/44	421/18903	0.000406091	0.0300906	0.0211426	STOM/IFITM3/LGALS9/CAV2/RAB7A/CANX	6	GO:0016032				viral process	6	0.0211426	6
GO:0071287	cellular response to manganese ion	2/44	13/18903	0.00040635	0.0300906	0.0211426	LRRK2/APP	2	GO:0071287				cellular response to manganese ion	2	0.0211426	2
GO:0048524	positive regulation of viral process	3/44	64/18903	0.000443975	0.0300906	0.0211426	STOM/LGALS9/RAB7A	3	GO:0048524				positive regulation of viral process	3	0.0211426	3
GO:0035589	G protein-coupled purinergic nucleotide receptor signaling pathway	2/44	14/18903	0.000473374	0.0300906	0.0211426	P2RY8/P2RY6	2	GO:0035589				G protein-coupled purinergic nucleotide receptor signaling pathway	2	0.0211426	2
GO:0050792	regulation of viral process	4/44	162/18903	0.000540248	0.0300906	0.0211426	STOM/IFITM3/LGALS9/RAB7A	4	GO:0050792				regulation of viral process	4	0.0211426	4
GO:0003413	chondrocyte differentiation involved in endochondral bone morphogenesis	2/44	15/18903	0.000545393	0.0300906	0.0211426	SERPINH1/TGFBR2	2	GO:0003413				chondrocyte differentiation involved in endochondral bone morphogenesis	2	0.0211426	2
GO:0099638	endosome to plasma membrane protein transport	2/44	15/18903	0.000545393	0.0300906	0.0211426	ATP6AP1/RAB7A	2	GO:0099638				endosome to plasma membrane protein transport	2	0.0211426	2
GO:0044403	biological process involved in symbiotic interaction	5/44	307/18903	0.000706889	0.0339639	0.0238641	STOM/IFITM3/LGALS9/CAV2/RAB7A	5	GO:0044403				biological process involved in symbiotic interaction	5	0.0238641	5
GO:0009267	cellular response to starvation	4/44	175/18903	0.000721732	0.0339639	0.0238641	LRRK2/LAMP2/PICK1/SH3GLB1	4	GO:0009267				cellular response to starvation	4	0.0238641	4
GO:0072665	protein localization to vacuole	3/44	78/18903	0.000792484	0.0349853	0.0245818	LAMP2/RAB7A/SH3GLB1	3	GO:0072665				protein localization to vacuole	3	0.0245818	3
GO:0019058	viral life cycle	5/44	319/18903	0.00083985	0.0349853	0.0245818	STOM/IFITM3/LGALS9/CAV2/RAB7A	5	GO:0019058				viral life cycle	5	0.0245818	5
GO:0044000	movement in host	4/44	183/18903	0.000852767	0.0349853	0.0245818	IFITM3/LGALS9/CAV2/RAB7A	4	GO:0044000				movement in host	4	0.0245818	4
GO:0043410	positive regulation of MAPK cascade	6/44	496/18903	0.00095902	0.0364513	0.0256118	LRRK2/APP/LGALS9/CAV2/P2RY6/ERBB2	6	GO:0043410				positive regulation of MAPK cascade	6	0.0256118	6
GO:0030433	ubiquitin-dependent ERAD pathway	3/44	87/18903	0.00108817	0.0386906	0.0271853	TMEM67/SYVN1/CANX	3	GO:0030433				ubiquitin-dependent ERAD pathway	3	0.0271853	3
GO:0010042	response to manganese ion	2/44	22/18903	0.00118751	0.0413045	0.0290219	LRRK2/APP	2	GO:0010042				response to manganese ion	2	0.0290219	2
GO:0051701	biological process involved in interaction with host	4/44	203/18903	0.00125255	0.041391	0.0290826	IFITM3/LGALS9/CAV2/RAB7A	4	GO:0051701				biological process involved in interaction with host	4	0.0290826	4
GO:0035162	embryonic hemopoiesis	2/44	24/18903	0.00141465	0.0416378	0.029256	HSCB/TGFBR2	2	GO:0035162				embryonic hemopoiesis	2	0.029256	2
GO:0042594	response to starvation	4/44	211/18903	0.00144405	0.0416378	0.029256	LRRK2/LAMP2/PICK1/SH3GLB1	4	GO:0042594				response to starvation	4	0.029256	4
GO:0007033	vacuole organization	4/44	213/18903	0.00149494	0.0416378	0.029256	LRRK2/ATP6AP1/RAB7A/SH3GLB1	4	GO:0007033				vacuole organization	4	0.029256	4
GO:0007200	phospholipase C-activating G protein-coupled receptor signaling pathway	3/44	105/18903	0.00186928	0.0437871	0.0307662	P2RY8/P2RY6/ESR1	3	GO:0007200				phospholipase C-activating G protein-coupled receptor signaling pathway	3	0.0307662	3
GO:0071868	cellular response to monoamine stimulus	3/44	105/18903	0.00186928	0.0437871	0.0307662	LRRK2/APP/CAV2	3	GO:0071868				cellular response to monoamine stimulus	3	0.0307662	3
GO:0071870	cellular response to catecholamine stimulus	3/44	105/18903	0.00186928	0.0437871	0.0307662	LRRK2/APP/CAV2	3	GO:0071870				cellular response to catecholamine stimulus	3	0.0307662	3
GO:0090314	positive regulation of protein targeting to membrane	2/44	28/18903	0.00192604	0.0437871	0.0307662	STOM/ERBB2	2	GO:0090314				positive regulation of protein targeting to membrane	2	0.0307662	2
GO:0071867	response to monoamine	3/44	108/18903	0.00202591	0.0437871	0.0307662	LRRK2/APP/CAV2	3	GO:0071867				response to monoamine	3	0.0307662	3
GO:0071869	response to catecholamine	3/44	108/18903	0.00202591	0.0437871	0.0307662	LRRK2/APP/CAV2	3	GO:0071869				response to catecholamine	3	0.0307662	3
GO:0044782	cilium organization	5/44	391/18903	0.00206537	0.0437871	0.0307662	TMEM216/TMEM67/TCTN3/ATP6V0D1/TCTN2	5	GO:0044782				cilium organization	5	0.0307662	5
GO:0006622	protein targeting to lysosome	2/44	29/18903	0.00206566	0.0437871	0.0307662	LAMP2/RAB7A	2	GO:0006622				protein targeting to lysosome	2	0.0307662	2
GO:0019076	viral release from host cell	2/44	29/18903	0.00206566	0.0437871	0.0307662	CAV2/RAB7A	2	GO:0019076				viral release from host cell	2	0.0307662	2
GO:0035891	exit from host cell	2/44	29/18903	0.00206566	0.0437871	0.0307662	CAV2/RAB7A	2	GO:0035891				exit from host cell	2	0.0307662	2
GO:0000045	autophagosome assembly	3/44	110/18903	0.00213475	0.0443584	0.0311676	LRRK2/RAB7A/SH3GLB1	3	GO:0000045				autophagosome assembly	3	0.0311676	3
GO:0036503	ERAD pathway	3/44	112/18903	0.00224716	0.0449432	0.0315785	TMEM67/SYVN1/CANX	3	GO:0036503				ERAD pathway	3	0.0315785	3
GO:0030099	myeloid cell differentiation	5/44	407/18903	0.00245815	0.0467364	0.0328384	APP/ATP6AP1/HSCB/TGFBR2/SFXN1	5	GO:0030099				myeloid cell differentiation	5	0.0328384	5
GO:0002063	chondrocyte development	2/44	33/18903	0.00267055	0.0474765	0.0333585	SERPINH1/TGFBR2	2	GO:0002063				chondrocyte development	2	0.0333585	2
GO:0060351	cartilage development involved in endochondral bone morphogenesis	2/44	33/18903	0.00267055	0.0474765	0.0333585	SERPINH1/TGFBR2	2	GO:0060351				cartilage development involved in endochondral bone morphogenesis	2	0.0333585	2
GO:0035590	purinergic nucleotide receptor signaling pathway	2/44	34/18903	0.00283328	0.048226	0.0338851	P2RY8/P2RY6	2	GO:0035590				purinergic nucleotide receptor signaling pathway	2	0.0338851	2
GO:0036474	cell death in response to hydrogen peroxide	2/44	34/18903	0.00283328	0.048226	0.0338851	LRRK2/SIGMAR1	2	GO:0036474				cell death in response to hydrogen peroxide	2	0.0338851	2
GO:0090313	regulation of protein targeting to membrane	2/44	34/18903	0.00283328	0.048226	0.0338851	STOM/ERBB2	2	GO:0090313				regulation of protein targeting to membrane	2	0.0338851	2
GO:0006979	response to oxidative stress	5/44	434/18903	0.00324078	0.0524785	0.0368731	LRRK2/APP/AIFM1/MYEF2/SIGMAR1	5	GO:0006979				response to oxidative stress	5	0.0368731	5
GO:0070585	protein localization to mitochondrion	3/44	128/18903	0.00327991	0.0524785	0.0368731	LRRK2/AIFM1/SH3GLB1	3	GO:0070585				protein localization to mitochondrion	3	0.0368731	3
GO:0007041	lysosomal transport	3/44	129/18903	0.00335258	0.0531103	0.0373169	LRRK2/LAMP2/RAB7A	3	GO:0007041				lysosomal transport	3	0.0373169	3
GO:0042542	response to hydrogen peroxide	3/44	130/18903	0.00342625	0.053745	0.037763	LRRK2/AIFM1/SIGMAR1	3	GO:0042542				response to hydrogen peroxide	3	0.037763	3
GO:0090150	establishment of protein localization to membrane	4/44	270/18903	0.00352801	0.0537836	0.0377901	STOM/ATP6AP1/RAB7A/ERBB2	4	GO:0090150				establishment of protein localization to membrane	4	0.0377901	4
GO:0045920	negative regulation of exocytosis	2/44	38/18903	0.00352955	0.0537836	0.0377901	LGALS9/RAB7A	2	GO:0045920				negative regulation of exocytosis	2	0.0377901	2
GO:0072594	establishment of protein localization to organelle	5/44	449/18903	0.0037463	0.056548	0.0397324	LRRK2/AIFM1/LAMP2/RAB7A/SH3GLB1	5	GO:0072594				establishment of protein localization to organelle	5	0.0397324	5
GO:0007212	dopamine receptor signaling pathway	2/44	40/18903	0.00390461	0.0567943	0.0399055	LRRK2/CAV2	2	GO:0007212				dopamine receptor signaling pathway	2	0.0399055	2
GO:0010863	positive regulation of phospholipase C activity	2/44	40/18903	0.00390461	0.0567943	0.0399055	P2RY6/ESR1	2	GO:0010863				positive regulation of phospholipase C activity	2	0.0399055	2
GO:0071392	cellular response to estradiol stimulus	2/44	40/18903	0.00390461	0.0567943	0.0399055	AIFM1/ESR1	2	GO:0071392				cellular response to estradiol stimulus	2	0.0399055	2
GO:0006874	cellular calcium ion homeostasis	4/44	284/18903	0.00422293	0.0603144	0.0423788	APP/ATP13A3/CAV2/P2RY6	4	GO:0006874				cellular calcium ion homeostasis	4	0.0423788	4
GO:0006623	protein targeting to vacuole	2/44	42/18903	0.0042974	0.0603144	0.0423788	LAMP2/RAB7A	2	GO:0006623				protein targeting to vacuole	2	0.0423788	2
GO:1900274	regulation of phospholipase C activity	2/44	42/18903	0.0042974	0.0603144	0.0423788	P2RY6/ESR1	2	GO:1900274				regulation of phospholipase C activity	2	0.0423788	2
GO:0007224	smoothened signaling pathway	3/44	144/18903	0.00456305	0.0627701	0.0441042	TCTN3/TGFBR2/TCTN2	3	GO:0007224				smoothened signaling pathway	3	0.0441042	3
GO:0098815	modulation of excitatory postsynaptic potential	2/44	44/18903	0.00470776	0.0627701	0.0441042	LRRK2/APP	2	GO:0098815				modulation of excitatory postsynaptic potential	2	0.0441042	2
GO:1903214	regulation of protein targeting to mitochondrion	2/44	44/18903	0.00470776	0.0627701	0.0441042	LRRK2/SH3GLB1	2	GO:1903214				regulation of protein targeting to mitochondrion	2	0.0441042	2
GO:2000785	regulation of autophagosome assembly	2/44	45/18903	0.00491947	0.0630391	0.0442932	LRRK2/SH3GLB1	2	GO:2000785				regulation of autophagosome assembly	2	0.0442932	2
GO:0002687	positive regulation of leukocyte migration	3/44	148/18903	0.00492493	0.0630391	0.0442932	LGALS3/APP/LGALS9	3	GO:0002687				positive regulation of leukocyte migration	3	0.0442932	3
GO:0034614	cellular response to reactive oxygen species	3/44	150/18903	0.00511219	0.0632063	0.0444107	LRRK2/AIFM1/SIGMAR1	3	GO:0034614				cellular response to reactive oxygen species	3	0.0444107	3
GO:0060443	mammary gland morphogenesis	2/44	46/18903	0.00513551	0.0632063	0.0444107	TGFBR2/ESR1	2	GO:0060443				mammary gland morphogenesis	2	0.0444107	2
GO:0046718	viral entry into host cell	3/44	151/18903	0.00520742	0.0636021	0.0446888	IFITM3/LGALS9/CAV2	3	GO:0046718				viral entry into host cell	3	0.0446888	3
GO:0001774	microglial cell activation	2/44	47/18903	0.00535586	0.0639506	0.0449337	LRRK2/APP	2	GO:0001774				microglial cell activation	2	0.0449337	2
GO:0055074	calcium ion homeostasis	4/44	309/18903	0.00568457	0.0668773	0.0469901	APP/ATP13A3/CAV2/P2RY6	4	GO:0055074				calcium ion homeostasis	4	0.0469901	4
GO:0090316	positive regulation of intracellular protein transport	3/44	157/18903	0.00580132	0.0672616	0.0472601	STOM/SH3GLB1/ERBB2	3	GO:0090316				positive regulation of intracellular protein transport	3	0.0472601	3
GO:0044409	entry into host	3/44	158/18903	0.00590408	0.0674752	0.0474102	IFITM3/LGALS9/CAV2	3	GO:0044409				entry into host	3	0.0474102	3
GO:0002269	leukocyte activation involved in inflammatory response	2/44	50/18903	0.00604256	0.067921	0.0477234	LRRK2/APP	2	GO:0002269				leukocyte activation involved in inflammatory response	2	0.0477234	2
GO:1903747	regulation of establishment of protein localization to mitochondrion	2/44	50/18903	0.00604256	0.067921	0.0477234	LRRK2/SH3GLB1	2	GO:1903747				regulation of establishment of protein localization to mitochondrion	2	0.0477234	2
GO:0070372	regulation of ERK1 and ERK2 cascade	4/44	315/18903	0.0060799	0.067921	0.0477234	APP/LGALS9/P2RY6/ERBB2	4	GO:0070372				regulation of ERK1 and ERK2 cascade	4	0.0477234	4
GO:0044088	regulation of vacuole organization	2/44	51/18903	0.00627995	0.0688213	0.0483561	LRRK2/SH3GLB1	2	GO:0044088				regulation of vacuole organization	2	0.0483561	2
GO:0060688	regulation of morphogenesis of a branching structure	2/44	51/18903	0.00627995	0.0688213	0.0483561	LRRK2/ESR1	2	GO:0060688				regulation of morphogenesis of a branching structure	2	0.0483561	2
GO:0061462	protein localization to lysosome	2/44	52/18903	0.00652154	0.0709828	0.0498747	LAMP2/RAB7A	2	GO:0061462				protein localization to lysosome	2	0.0498747	2

### Sheet: Unique in Lung
ID	Description	GeneRatio	BgRatio	pvalue	p.adjust	qvalue	geneID	Count	LUNG				Description	Count	qvalue	Count
GO:0030100	regulation of endocytosis	4/23	209/18903	0.00010903	0.00764355	0.004633	LGALS3/PICK1/CLN3/LRRK2	4	GO:0030100				regulation of endocytosis	4	0.004633	4
GO:0097061	dendritic spine organization	3/23	81/18903	0.000126187	0.00800384	0.00485138	DBN1/PICK1/LRRK2	3	GO:0097061				dendritic spine organization	3	0.00485138	3
GO:0050808	synapse organization	5/23	432/18903	0.000145861	0.00883122	0.00535289	DBN1/PICK1/CLN3/ERBB2/LRRK2	5	GO:0050808				synapse organization	5	0.00535289	5
GO:0045807	positive regulation of endocytosis	3/23	96/18903	0.000208817	0.0106979	0.00648433	PICK1/CLN3/LRRK2	3	GO:0045807				positive regulation of endocytosis	3	0.00648433	3
GO:0036293	response to decreased oxygen levels	4/23	309/18903	0.00048511	0.0171041	0.0103673	TGFBR2/ANG/PICK1/AIFM1	4	GO:0036293				response to decreased oxygen levels	4	0.0103673	4
GO:0010506	regulation of autophagy	4/23	344/18903	0.000725837	0.0219459	0.0133021	ATP6V0D1/CLN3/ATP6V0A2/LRRK2	4	GO:0010506				regulation of autophagy	4	0.0133021	4
GO:0061351	neural precursor cell proliferation	3/23	149/18903	0.000757111	0.0219459	0.0133021	DBN1/PCM1/LRRK2	3	GO:0061351				neural precursor cell proliferation	3	0.0133021	3
GO:0070661	leukocyte proliferation	4/23	348/18903	0.000757893	0.0219459	0.0133021	TGFBR2/LGALS3/ERBB2/LGALS9	4	GO:0070661				leukocyte proliferation	4	0.0133021	4
GO:0050863	regulation of T cell activation	4/23	376/18903	0.00101109	0.0265143	0.0160712	TGFBR2/LGALS3/ERBB2/LGALS9	4	GO:0050863				regulation of T cell activation	4	0.0160712	4
GO:1903037	regulation of leukocyte cell-cell adhesion	4/23	377/18903	0.00102111	0.0265143	0.0160712	TGFBR2/LGALS3/ERBB2/LGALS9	4	GO:1903037				regulation of leukocyte cell-cell adhesion	4	0.0160712	4
GO:0051250	negative regulation of lymphocyte activation	3/23	166/18903	0.00103509	0.0265143	0.0160712	LGALS3/ERBB2/LGALS9	3	GO:0051250				negative regulation of lymphocyte activation	3	0.0160712	3
GO:0099173	postsynapse organization	3/23	166/18903	0.00103509	0.0265143	0.0160712	DBN1/PICK1/LRRK2	3	GO:0099173				postsynapse organization	3	0.0160712	3
GO:1905475	regulation of protein localization to membrane	3/23	172/18903	0.00114671	0.0282854	0.0171447	LGALS3/CLN3/ERBB2	3	GO:1905475				regulation of protein localization to membrane	3	0.0171447	3
GO:0045580	regulation of T cell differentiation	3/23	179/18903	0.00128622	0.0298249	0.0180778	TGFBR2/ERBB2/LGALS9	3	GO:0045580				regulation of T cell differentiation	3	0.0180778	3
GO:0061001	regulation of dendritic spine morphogenesis	2/23	44/18903	0.00129868	0.0298249	0.0180778	DBN1/LRRK2	2	GO:0061001				regulation of dendritic spine morphogenesis	2	0.0180778	2
GO:0007159	leukocyte cell-cell adhesion	4/23	414/18903	0.0014433	0.0302435	0.0183315	TGFBR2/LGALS3/ERBB2/LGALS9	4	GO:0007159				leukocyte cell-cell adhesion	4	0.0183315	4
GO:0048469	cell maturation	3/23	187/18903	0.00145829	0.0302435	0.0183315	ANG/PICK1/LRRK2	3	GO:0048469				cell maturation	3	0.0183315	3
GO:0030098	lymphocyte differentiation	4/23	419/18903	0.00150845	0.0302435	0.0183315	TGFBR2/SYVN1/ERBB2/LGALS9	4	GO:0030098				lymphocyte differentiation	4	0.0183315	4
GO:0045860	positive regulation of protein kinase activity	4/23	420/18903	0.00152173	0.0302435	0.0183315	TGFBR2/ANG/ERBB2/LRRK2	4	GO:0045860				positive regulation of protein kinase activity	4	0.0183315	4
GO:0002695	negative regulation of leukocyte activation	3/23	198/18903	0.00171759	0.033157	0.0200975	LGALS3/ERBB2/LGALS9	3	GO:0002695				negative regulation of leukocyte activation	3	0.0200975	3
GO:0051656	establishment of organelle localization	4/23	437/18903	0.00176014	0.033493	0.0203012	CLN3/PCM1/LRRK2/LGALS9	4	GO:0051656				establishment of organelle localization	4	0.0203012	4
GO:0022408	negative regulation of cell-cell adhesion	3/23	202/18903	0.00181859	0.0341177	0.0206799	LGALS3/ERBB2/LGALS9	3	GO:0022408				negative regulation of cell-cell adhesion	3	0.0206799	3
GO:0046638	positive regulation of alpha-beta T cell differentiation	2/23	53/18903	0.00187919	0.0341758	0.0207151	TGFBR2/LGALS9	2	GO:0046638				positive regulation of alpha-beta T cell differentiation	2	0.0207151	2
GO:0052372	modulation by symbiont of entry into host	2/23	53/18903	0.00187919	0.0341758	0.0207151	LGALS9/IFITM3	2	GO:0052372				modulation by symbiont of entry into host	2	0.0207151	2
GO:0050804	modulation of chemical synaptic transmission	4/23	448/18903	0.00192763	0.0341758	0.0207151	DBN1/PICK1/CLN3/LRRK2	4	GO:0050804				modulation of chemical synaptic transmission	4	0.0207151	4
GO:0099177	regulation of trans-synaptic signaling	4/23	449/18903	0.00194338	0.0341758	0.0207151	DBN1/PICK1/CLN3/LRRK2	4	GO:0099177				regulation of trans-synaptic signaling	4	0.0207151	4
GO:0048167	regulation of synaptic plasticity	3/23	207/18903	0.00194997	0.0341758	0.0207151	DBN1/PICK1/CLN3	3	GO:0048167				regulation of synaptic plasticity	3	0.0207151	3
GO:0050807	regulation of synapse organization	3/23	209/18903	0.00200415	0.0346691	0.0210141	DBN1/CLN3/LRRK2	3	GO:0050807				regulation of synapse organization	3	0.0210141	3
GO:0045619	regulation of lymphocyte differentiation	3/23	210/18903	0.00203158	0.0346932	0.0210287	TGFBR2/ERBB2/LGALS9	3	GO:0045619				regulation of lymphocyte differentiation	3	0.0210287	3
GO:0048168	regulation of neuronal synaptic plasticity	2/23	57/18903	0.00217006	0.0357221	0.0216523	DBN1/CLN3	2	GO:0048168				regulation of neuronal synaptic plasticity	2	0.0216523	2
GO:0070231	T cell apoptotic process	2/23	57/18903	0.00217006	0.0357221	0.0216523	LGALS3/LGALS9	2	GO:0070231				T cell apoptotic process	2	0.0216523	2
GO:0050803	regulation of synapse structure or activity	3/23	215/18903	0.00217229	0.0357221	0.0216523	DBN1/CLN3/LRRK2	3	GO:0050803				regulation of synapse structure or activity	3	0.0216523	3
GO:0060997	dendritic spine morphogenesis	2/23	58/18903	0.0022459	0.03583	0.0217177	DBN1/LRRK2	2	GO:0060997				dendritic spine morphogenesis	2	0.0217177	2
GO:0001505	regulation of neurotransmitter levels	3/23	219/18903	0.00228913	0.03583	0.0217177	CLN3/PDZD11/LRRK2	3	GO:0001505				regulation of neurotransmitter levels	3	0.0217177	3
GO:0043903	regulation of biological process involved in symbiotic interaction	2/23	59/18903	0.00232299	0.03583	0.0217177	LGALS9/IFITM3	2	GO:0043903				regulation of biological process involved in symbiotic interaction	2	0.0217177	2
GO:1903078	positive regulation of protein localization to plasma membrane	2/23	59/18903	0.00232299	0.03583	0.0217177	LGALS3/CLN3	2	GO:1903078				positive regulation of protein localization to plasma membrane	2	0.0217177	2
GO:0050866	negative regulation of cell activation	3/23	221/18903	0.00234899	0.03583	0.0217177	LGALS3/ERBB2/LGALS9	3	GO:0050866				negative regulation of cell activation	3	0.0217177	3
GO:1903131	mononuclear cell differentiation	4/23	473/18903	0.00234907	0.03583	0.0217177	TGFBR2/SYVN1/ERBB2/LGALS9	4	GO:1903131				mononuclear cell differentiation	4	0.0217177	4
GO:0070228	regulation of lymphocyte apoptotic process	2/23	62/18903	0.00256169	0.037913	0.0229803	LGALS3/LGALS9	2	GO:0070228				regulation of lymphocyte apoptotic process	2	0.0229803	2
GO:0022407	regulation of cell-cell adhesion	4/23	490/18903	0.00266971	0.0386527	0.0234287	TGFBR2/LGALS3/ERBB2/LGALS9	4	GO:0022407				regulation of cell-cell adhesion	4	0.0234287	4
GO:2001234	negative regulation of apoptotic signaling pathway	3/23	233/18903	0.00272868	0.0390817	0.0236887	SYVN1/LGALS3/LRRK2	3	GO:2001234				negative regulation of apoptotic signaling pathway	3	0.0236887	3
GO:0033674	positive regulation of kinase activity	4/23	496/18903	0.00278976	0.0395314	0.0239613	TGFBR2/ANG/ERBB2/LRRK2	4	GO:0033674				positive regulation of kinase activity	4	0.0239613	4
GO:0070613	regulation of protein processing	2/23	67/18903	0.00298414	0.0401503	0.0243364	CLN3/LRRK2	2	GO:0070613				regulation of protein processing	2	0.0243364	2
GO:1904377	positive regulation of protein localization to cell periphery	2/23	67/18903	0.00298414	0.0401503	0.0243364	LGALS3/CLN3	2	GO:1904377				positive regulation of protein localization to cell periphery	2	0.0243364	2
GO:0042130	negative regulation of T cell proliferation	2/23	70/18903	0.00325227	0.0433202	0.0262578	ERBB2/LGALS9	2	GO:0042130				negative regulation of T cell proliferation	2	0.0262578	2
GO:0071695	anatomical structure maturation	3/23	250/18903	0.00332846	0.0438961	0.0266069	ANG/PICK1/LRRK2	3	GO:0071695				anatomical structure maturation	3	0.0266069	3
GO:1903317	regulation of protein maturation	2/23	72/18903	0.00343707	0.0443649	0.026891	CLN3/LRRK2	2	GO:1903317				regulation of protein maturation	2	0.026891	2
GO:0046635	positive regulation of alpha-beta T cell activation	2/23	73/18903	0.00353128	0.0443649	0.026891	TGFBR2/LGALS9	2	GO:0046635				positive regulation of alpha-beta T cell activation	2	0.026891	2
GO:0046637	regulation of alpha-beta T cell differentiation	2/23	73/18903	0.00353128	0.0443649	0.026891	TGFBR2/LGALS9	2	GO:0046637				regulation of alpha-beta T cell differentiation	2	0.026891	2
GO:0050805	negative regulation of synaptic transmission	2/23	73/18903	0.00353128	0.0443649	0.026891	PICK1/LRRK2	2	GO:0050805				negative regulation of synaptic transmission	2	0.026891	2
GO:0050708	regulation of protein secretion	3/23	257/18903	0.00359716	0.0443649	0.026891	ANG/APBB1/PICK1	3	GO:0050708				regulation of protein secretion	3	0.026891	3
GO:0045927	positive regulation of growth	3/23	261/18903	0.00375651	0.045488	0.0275717	TGFBR2/DBN1/ERBB2	3	GO:0045927				positive regulation of growth	3	0.0275717	3
GO:0051966	regulation of synaptic transmission, glutamatergic	2/23	78/18903	0.00402031	0.0473899	0.0287245	CLN3/LRRK2	2	GO:0051966				regulation of synaptic transmission, glutamatergic	2	0.0287245	2
GO:2000514	regulation of CD4-positive, alpha-beta T cell activation	2/23	79/18903	0.00412169	0.0481587	0.0291906	TGFBR2/LGALS9	2	GO:2000514				regulation of CD4-positive, alpha-beta T cell activation	2	0.0291906	2
GO:0070227	lymphocyte apoptotic process	2/23	80/18903	0.00422426	0.0489279	0.0296568	LGALS3/LGALS9	2	GO:0070227				lymphocyte apoptotic process	2	0.0296568	2
GO:1905897	regulation of response to endoplasmic reticulum stress	2/23	82/18903	0.00443294	0.0509023	0.0308536	SYVN1/LRRK2	2	GO:1905897				regulation of response to endoplasmic reticulum stress	2	0.0308536	2
GO:0050672	negative regulation of lymphocyte proliferation	2/23	87/18903	0.00497518	0.0561605	0.0340407	ERBB2/LGALS9	2	GO:0050672				negative regulation of lymphocyte proliferation	2	0.0340407	2
GO:0099175	regulation of postsynapse organization	2/23	87/18903	0.00497518	0.0561605	0.0340407	DBN1/LRRK2	2	GO:0099175				regulation of postsynapse organization	2	0.0340407	2
GO:0032945	negative regulation of mononuclear cell proliferation	2/23	88/18903	0.00508712	0.0564671	0.0342265	ERBB2/LGALS9	2	GO:0032945				negative regulation of mononuclear cell proliferation	2	0.0342265	2
GO:0030217	T cell differentiation	3/23	296/18903	0.00533712	0.0587524	0.0356118	TGFBR2/ERBB2/LGALS9	3	GO:0030217				T cell differentiation	3	0.0356118	3
GO:0048193	Golgi vesicle transport	3/23	298/18903	0.0054378	0.0593701	0.0359862	PICK1/CLN3/LRRK2	3	GO:0048193				Golgi vesicle transport	3	0.0359862	3
GO:0060996	dendritic spine development	2/23	92/18903	0.00554649	0.0600645	0.036407	DBN1/LRRK2	2	GO:0060996				dendritic spine development	2	0.036407	2
GO:2000106	regulation of leukocyte apoptotic process	2/23	93/18903	0.00566422	0.0603579	0.0365849	LGALS3/LGALS9	2	GO:2000106				regulation of leukocyte apoptotic process	2	0.0365849	2
GO:0021700	developmental maturation	3/23	304/18903	0.00574674	0.0607512	0.0368233	ANG/PICK1/LRRK2	3	GO:0021700				developmental maturation	3	0.0368233	3
GO:0007162	negative regulation of cell adhesion	3/23	308/18903	0.00595847	0.0624936	0.0378794	LGALS3/ERBB2/LGALS9	3	GO:0007162				negative regulation of cell adhesion	3	0.0378794	3
GO:0070664	negative regulation of leukocyte proliferation	2/23	96/18903	0.00602425	0.0626899	0.0379984	ERBB2/LGALS9	2	GO:0070664				negative regulation of leukocyte proliferation	2	0.0379984	2
GO:0033108	mitochondrial respiratory chain complex assembly	2/23	99/18903	0.00639454	0.0650193	0.0394103	AIFM1/ACAD9	2	GO:0033108				mitochondrial respiratory chain complex assembly	2	0.0394103	2
GO:1902105	regulation of leukocyte differentiation	3/23	317/18903	0.00645195	0.065106	0.0394629	TGFBR2/ERBB2/LGALS9	3	GO:1902105				regulation of leukocyte differentiation	3	0.0394629	3
GO:2001243	negative regulation of intrinsic apoptotic signaling pathway	2/23	101/18903	0.00664705	0.0665705	0.0403505	SYVN1/LRRK2	2	GO:2001243				negative regulation of intrinsic apoptotic signaling pathway	2	0.0403505	2
GO:0035249	synaptic transmission, glutamatergic	2/23	102/18903	0.006775	0.0671896	0.0407258	CLN3/LRRK2	2	GO:0035249				synaptic transmission, glutamatergic	2	0.0407258	2
GO:1903076	regulation of protein localization to plasma membrane	2/23	103/18903	0.00690407	0.0671896	0.0407258	LGALS3/CLN3	2	GO:1903076				regulation of protein localization to plasma membrane	2	0.0407258	2
GO:1901214	regulation of neuron death	3/23	325/18903	0.00691064	0.0671896	0.0407258	AIFM1/CLN3/LRRK2	3	GO:1901214				regulation of neuron death	3	0.0407258	3
GO:0042102	positive regulation of T cell proliferation	2/23	106/18903	0.00729798	0.0689426	0.0417884	TGFBR2/LGALS9	2	GO:0042102				positive regulation of T cell proliferation	2	0.0417884	2
GO:0032386	regulation of intracellular transport	3/23	336/18903	0.00757254	0.0710325	0.0430551	ERBB2/PCM1/LRRK2	3	GO:0032386				regulation of intracellular transport	3	0.0430551	3
GO:1990778	protein localization to cell periphery	3/23	337/18903	0.00763452	0.0711131	0.043104	LGALS3/CLN3/PDZD11	3	GO:1990778				protein localization to cell periphery	3	0.043104	3
GO:0062197	cellular response to chemical stress	3/23	345/18903	0.00814129	0.0742754	0.0450207	AIFM1/CLN3/LRRK2	3	GO:0062197				cellular response to chemical stress	3	0.0450207	3
GO:0035710	CD4-positive, alpha-beta T cell activation	2/23	115/18903	0.00853948	0.0763513	0.046279	TGFBR2/LGALS9	2	GO:0035710				CD4-positive, alpha-beta T cell activation	2	0.046279	2
GO:0046634	regulation of alpha-beta T cell activation	2/23	115/18903	0.00853948	0.0763513	0.046279	TGFBR2/LGALS9	2	GO:0046634				regulation of alpha-beta T cell activation	2	0.046279	2
GO:0043406	positive regulation of MAP kinase activity	2/23	117/18903	0.0088274	0.0763513	0.046279	ERBB2/LRRK2	2	GO:0043406				positive regulation of MAP kinase activity	2	0.046279	2
GO:0045582	positive regulation of T cell differentiation	2/23	117/18903	0.0088274	0.0763513	0.046279	TGFBR2/LGALS9	2	GO:0045582				positive regulation of T cell differentiation	2	0.046279	2
GO:0046632	alpha-beta T cell differentiation	2/23	117/18903	0.0088274	0.0763513	0.046279	TGFBR2/LGALS9	2	GO:0046632				alpha-beta T cell differentiation	2	0.046279	2
GO:0071887	leukocyte apoptotic process	2/23	117/18903	0.0088274	0.0763513	0.046279	LGALS3/LGALS9	2	GO:0071887				leukocyte apoptotic process	2	0.046279	2
GO:0002286	T cell activation involved in immune response	2/23	118/18903	0.00897299	0.0771098	0.0467387	LGALS3/LGALS9	2	GO:0002286				T cell activation involved in immune response	2	0.0467387	2
GO:0009306	protein secretion	3/23	359/18903	0.00907534	0.0774895	0.0469689	ANG/APBB1/PICK1	3	GO:0009306				protein secretion	3	0.0469689	3
GO:0035592	establishment of protein localization to extracellular region	3/23	360/18903	0.00914438	0.0775816	0.0470247	ANG/APBB1/PICK1	3	GO:0035592				establishment of protein localization to extracellular region	3	0.0470247	3
GO:0002698	negative regulation of immune effector process	2/23	122/18903	0.00956611	0.0789216	0.0478369	LGALS3/LGALS9	2	GO:0002698				negative regulation of immune effector process	2	0.0478369	2
GO:0070997	neuron death	3/23	368/18903	0.00970788	0.0789216	0.0478369	AIFM1/CLN3/LRRK2	3	GO:0070997				neuron death	3	0.0478369	3
GO:0071692	protein localization to extracellular region	3/23	368/18903	0.00970788	0.0789216	0.0478369	ANG/APBB1/PICK1	3	GO:0071692				protein localization to extracellular region	3	0.0478369	3
GO:0045862	positive regulation of proteolysis	3/23	372/18903	0.00999714	0.0799375	0.0484527	AIFM1/LRRK2/LGALS9	3	GO:0045862				positive regulation of proteolysis	3	0.0484527	3
GO:0043280	positive regulation of cysteine-type endopeptidase activity involved in apoptotic process	2/23	125/18903	0.0100222	0.0799375	0.0484527	AIFM1/LGALS9	2	GO:0043280				positive regulation of cysteine-type endopeptidase activity involved in apoptotic process	2	0.0484527	2
GO:1904375	regulation of protein localization to cell periphery	2/23	125/18903	0.0100222	0.0799375	0.0484527	LGALS3/CLN3	2	GO:1904375				regulation of protein localization to cell periphery	2	0.0484527	2
GO:2001233	regulation of apoptotic signaling pathway	3/23	374/18903	0.0101437	0.0804247	0.048748	SYVN1/LGALS3/LRRK2	3	GO:2001233				regulation of apoptotic signaling pathway	3	0.048748	3

### Sheet: Common pathways in brain, heart
ID	Description	GeneRatio	BgRatio	pvalue	p.adjust	qvalue	geneID	Count
GO:0036295	cellular response to increased oxygen levels	3/18	12/18903	1.5864e-07	7.55128e-05	5.62756e-05	ATP6AP1/ATP6V0D1/ATP6V0A2	3
GO:0036296	response to increased oxygen levels	3/18	27/18903	2.09044e-06	0.000497525	0.000370778	ATP6AP1/ATP6V0D1/ATP6V0A2	3
GO:0007035	vacuolar acidification	3/18	33/18903	3.88539e-06	0.000616482	0.00045943	ATP6AP1/ATP6V0D1/ATP6V0A2	3
GO:1902600	proton transmembrane transport	4/18	160/18903	1.37908e-05	0.00148141	0.00110402	ATP6AP1/ATP6V0D1/TMCO3/ATP6V0A2	4
GO:0051452	intracellular pH reduction	3/18	52/18903	1.55611e-05	0.00148141	0.00110402	ATP6AP1/ATP6V0D1/ATP6V0A2	3
GO:0071453	cellular response to oxygen levels	4/18	175/18903	1.96247e-05	0.00155689	0.00116027	AIFM1/ATP6AP1/ATP6V0D1/ATP6V0A2	4
GO:0051453	regulation of intracellular pH	3/18	85/18903	6.81926e-05	0.00296484	0.00220953	ATP6AP1/ATP6V0D1/ATP6V0A2	3
GO:0030641	regulation of cellular pH	3/18	90/18903	8.08691e-05	0.00296484	0.00220953	ATP6AP1/ATP6V0D1/ATP6V0A2	3
GO:0030003	cellular cation homeostasis	5/18	499/18903	8.09724e-05	0.00296484	0.00220953	ATP6AP1/ATP6V0D1/ATP13A3/CAV2/ATP6V0A2	5
GO:0006885	regulation of pH	3/18	99/18903	0.000107392	0.00365134	0.00272114	ATP6AP1/ATP6V0D1/ATP6V0A2	3
GO:0030004	cellular monovalent inorganic cation homeostasis	3/18	114/18903	0.000163178	0.0042347	0.00315589	ATP6AP1/ATP6V0D1/ATP6V0A2	3
GO:0046916	cellular transition metal ion homeostasis	3/18	116/18903	0.000171792	0.0042347	0.00315589	ATP6AP1/ATP6V0D1/ATP6V0A2	3
GO:0070482	response to oxygen levels	4/18	337/18903	0.000249171	0.00564788	0.00420906	AIFM1/ATP6AP1/ATP6V0D1/ATP6V0A2	4
GO:0055067	monovalent inorganic cation homeostasis	3/18	164/18903	0.000475416	0.00983905	0.00733251	ATP6AP1/ATP6V0D1/ATP6V0A2	3
