## Supporting Information Data 6_Common and unique miRNA for "Pathways in the brain, heart and lung influenced by SARS-CoV-2 NSP6 and SARS-CoV-2 regulated miRNAs: an *in silico* study hinting cancer incidence"

### Sheet: Common_miRNA_between_BRAIN_LUNG
BRAIN	LUNG	BRAIN|LUNG
hsa-let-7a-5p	hsa-mir-19a-3p	hsa-let-7b-5p
hsa-let-7e-5p	hsa-mir-20a-5p	hsa-mir-15a-5p
hsa-mir-18a-5p	hsa-mir-26b-5p	hsa-mir-16-5p
hsa-mir-29a-3p	hsa-mir-196a-5p	hsa-mir-17-5p
hsa-mir-93-5p	hsa-mir-34a-5p	hsa-mir-24-3p
hsa-mir-95-3p	hsa-mir-375	hsa-mir-7-5p
hsa-mir-107	hsa-mir-326	hsa-mir-221-3p
hsa-mir-199a-3p	hsa-mir-331-3p	hsa-mir-222-3p
hsa-mir-10b-5p	hsa-mir-335-5p	hsa-mir-155-5p
hsa-mir-218-5p	hsa-mir-495-3p	hsa-mir-125a-3p
hsa-mir-223-3p	hsa-mir-517a-3p	hsa-mir-138-5p
hsa-mir-23b-3p	hsa-let-7g-5p	hsa-mir-1-3p
hsa-mir-124-3p	hsa-mir-193b-3p	hsa-mir-145-5p
hsa-mir-128-3p	hsa-mir-26a-5p	hsa-mir-199a-5p
hsa-mir-133a-3p	hsa-mir-98-5p	hsa-mir-429
hsa-mir-361-5p	hsa-mir-126-5p	hsa-mir-193a-3p
hsa-mir-342-3p	hsa-mir-181a-5p
hsa-mir-324-5p	hsa-mir-29b-3p
hsa-mir-202-3p	hsa-mir-29c-3p
hsa-mir-524-5p	hsa-mir-200c-3p
hsa-mir-603	hsa-mir-200b-3p
hsa-mir-93-3p	hsa-mir-142-3p
hsa-mir-143-5p	hsa-mir-203a-3p
hsa-mir-149-3p	hsa-mir-506-3p
hsa-mir-338-5p	hsa-mir-217
hsa-mir-212-5p	hsa-mir-126-3p
hsa-mir-101-3p	hsa-mir-26a
hsa-mir-141-3p
hsa-mir-30d-5p
hsa-mir-30e-3p
hsa-mir-33a-5p
hsa-mir-191-5p
hsa-mir-9-5p
hsa-mir-494-3p
hsa-mir-186-5p
hsa-mir-200a-3p
hsa-mir-139-5p
hsa-mir-9-3p
hsa-mir-548a-3p
hsa-mir-214-3p
hsa-let-7f-2-3p
hsa-mir-137
hsa-mir-143-3p
hsa-mir-153-3p
hsa-mir-186-3p
hsa-mir-204-5p
hsa-mir-23a-3p
hsa-mir-33a-3p
hsa-mir-708-5p
hsa-mir-451a
hsa-mir-129-5p
hsa-mir-181b-5p
hsa-mir-181d-5p
hsa-mir-212-3p
hsa-mir-31-3p
hsa-mir-330-3p
hsa-mir-330-5p
hsa-mir-561-3p
hsa-mir-99b-5p
hsa-let-7i-3p
hsa-mir-31-5p
hsa-mir-20a-3p
hsa-mir-589-3p
hsa-mir-149-5p
hsa-mir-124
hsa-mir-124a
