## Supporting Information Data 7_Brain miRNET miR gene for "Pathways in the brain, heart and lung influenced by SARS-CoV-2 NSP6 and SARS-CoV-2 regulated miRNAs: an *in silico* study hinting cancer incidence"

mirnet	mir_id	mir_acc	symbol	embl	entrez	experiment	pmid	mirtarbase	tarbase	mirecords	tissue
mirnet-hsa-162	hsa-let-7a-5p	MIMAT0000062	MAPK6	ENSG00000069956	5597	PAR-CLIP	21572407	1	1	0	Brain
mirnet-hsa-935	hsa-let-7b-5p	MIMAT0000063	MAPK6	ENSG00000069956	5597	PAR-CLIP	21572407	1	1	0	Brain
mirnet-hsa-1706	hsa-let-7b-5p	MIMAT0000063	TUBA1C	ENSG00000167553	84790	CLASH	23622248	1	1	0	Brain
mirnet-hsa-2899	hsa-let-7e-5p	MIMAT0000066	MAPK6	ENSG00000069956	5597	PAR-CLIP	21572407	1	1	0	Brain
mirnet-hsa-3788	hsa-mir-15a-5p	MIMAT0000068	ATP6AP1	ENSG00000071553	537	CLASH	23622248	1	0	0	Brain
mirnet-hsa-3800	hsa-mir-15a-5p	MIMAT0000068	CANX	ENSG00000127022	821	PAR-CLIP	21572407	1	1	0	Brain
mirnet-hsa-3937	hsa-mir-15a-5p	MIMAT0000068	MAPK6	ENSG00000069956	5597	CLASH	23622248	1	1	0	Brain
mirnet-hsa-4337	hsa-mir-15a-5p	MIMAT0000068	ATP13A3	ENSG00000133657	79572	HITS-CLIP	22473208	1	1	0	Brain
mirnet-hsa-4551	hsa-mir-16-5p	MIMAT0000069	CANX	ENSG00000127022	821	PAR-CLIP	21572407	1	1	0	Brain
mirnet-hsa-5469	hsa-mir-16-5p	MIMAT0000069	GOLT1B	ENSG00000111711	51026	Proteomics//Sequencing	18668040|20371350	1	1	0	Brain
mirnet-hsa-5759	hsa-mir-16-5p	MIMAT0000069	ATP13A3	ENSG00000133657	79572	HITS-CLIP//Sequencing	20371350|22473208	1	1	0	Brain
mirnet-hsa-5836	hsa-mir-16-5p	MIMAT0000069	TUBA1C	ENSG00000167553	84790	Proteomics	18668040	1	1	0	Brain
mirnet-hsa-6088	hsa-mir-17-5p	MIMAT0000070	CANX	ENSG00000127022	821	CLASH	23622248	1	0	0	Brain
mirnet-hsa-7415	hsa-mir-18a-5p	MIMAT0000072	CANX	ENSG00000127022	821	CLASH	23622248	1	0	0	Brain
mirnet-hsa-11529	hsa-mir-24-3p	MIMAT0000080	ATP6V0A2	ENSG00000185344	23545	HITS-CLIP	23824327	1	0	0	Brain
mirnet-hsa-11531	hsa-mir-24-3p	MIMAT0000080	PHLDA3	ENSG00000174307	23612	HITS-CLIP	23824327	1	0	0	Brain
mirnet-hsa-15337	hsa-mir-29a-3p	MIMAT0000086	CDK2	ENSG00000123374	1017	qRT-PCR//Western blot	25889078	1	0	0	Brain
mirnet-hsa-18923	hsa-mir-93-5p	MIMAT0000093	CAV2	ENSG00000105971	858	Sequencing	20371350	1	1	0	Brain
mirnet-hsa-20108	hsa-mir-95-3p	MIMAT0000094	CANX	ENSG00000127022	821	PAR-CLIP	27292025	1	1	0	Brain
mirnet-hsa-23665	hsa-mir-107	MIMAT0000104	ATP13A3	ENSG00000133657	79572	PAR-CLIP	21572407	1	1	0	Brain
mirnet-hsa-25667	hsa-mir-199a-3p	MIMAT0000232	CAV2	ENSG00000105971	858	Luciferase reporter assay//qRT-PCR//Western blot	21807947	1	1	0	Brain
mirnet-hsa-27837	hsa-mir-7-5p	MIMAT0000252	CANX	ENSG00000127022	821	PAR-CLIP	23592263|24398324|20371350	1	1	0	Brain
mirnet-hsa-28874	hsa-mir-10b-5p	MIMAT0000254	CDK2	ENSG00000123374	1017	CLASH	23622248	1	0	0	Brain
mirnet-hsa-34512	hsa-mir-218-5p	MIMAT0000275	ATP6AP1	ENSG00000071553	537	HITS-CLIP	23212916	1	1	0	Brain
mirnet-hsa-35681	hsa-mir-221-3p	MIMAT0000278	TUBA1C	ENSG00000167553	84790	CLASH	23622248	1	0	0	Brain
mirnet-hsa-35729	hsa-mir-222-3p	MIMAT0000279	CANX	ENSG00000127022	821	CLASH	23622248	1	1	0	Brain
mirnet-hsa-36122	hsa-mir-223-3p	MIMAT0000280	CDK2	ENSG00000123374	1017	Flow//Luciferase reporter assay//qRT-PCR//Western blot	24137330	1	0	0	Brain
mirnet-hsa-38904	hsa-mir-23b-3p	MIMAT0000418	CDK2	ENSG00000123374	1017	CLASH	23622248	1	0	0	Brain
mirnet-hsa-40727	hsa-mir-124-3p	MIMAT0000422	CDK2	ENSG00000123374	1017	Luciferase reporter assay//Microarray//Proteomics//Western blot	19404929|18668037	1	1	0	Brain
mirnet-hsa-40810	hsa-mir-124-3p	MIMAT0000422	STOM	ENSG00000148175	2040	Microarray//Proteomics	15685193|18668037	1	1	0	Brain
mirnet-hsa-41546	hsa-mir-124-3p	MIMAT0000422	GOLT1B	ENSG00000111711	51026	Microarray	18668037	1	1	0	Brain
mirnet-hsa-42560	hsa-mir-128-3p	MIMAT0000424	CANX	ENSG00000127022	821	PAR-CLIP	23592263|24398324|20371350	1	1	0	Brain
mirnet-hsa-42626	hsa-mir-128-3p	MIMAT0000424	LGALS3	ENSG00000131981	3958	Luciferase reporter assay//qRT-PCR//Western blot	28146425	1	0	0	Brain
mirnet-hsa-42656	hsa-mir-128-3p	MIMAT0000424	MAPK6	ENSG00000069956	5597	Microarray	17612493	1	1	0	Brain
mirnet-hsa-43815	hsa-mir-133a-3p	MIMAT0000427	ATP13A3	ENSG00000133657	79572	PAR-CLIP	21572407	1	0	0	Brain
mirnet-hsa-51668	hsa-mir-155-5p	MIMAT0000646	CDK2	ENSG00000123374	1017	Proteomics	18668040	1	1	0	Brain
mirnet-hsa-52013	hsa-mir-155-5p	MIMAT0000646	AIFM1	ENSG00000156709	9131	Proteomics	18668040	1	1	0	Brain
mirnet-hsa-52220	hsa-mir-155-5p	MIMAT0000646	GOLT1B	ENSG00000111711	51026	Proteomics//Reporter assay	18668040|20584899	1	1	0	Brain
mirnet-hsa-56613	hsa-mir-361-5p	MIMAT0000703	CDK2	ENSG00000123374	1017	CLASH	23622248	1	0	0	Brain
mirnet-hsa-63716	hsa-mir-342-3p	MIMAT0000753	CANX	ENSG00000127022	821	CLASH	23622248	1	0	0	Brain
mirnet-hsa-65545	hsa-mir-324-5p	MIMAT0000761	TUBA1C	ENSG00000167553	84790	CLASH	23622248	1	0	0	Brain
mirnet-hsa-76088	hsa-mir-202-3p	MIMAT0002811	MAPK6	ENSG00000069956	5597	PAR-CLIP	21572407	1	0	0	Brain
mirnet-hsa-83971	hsa-mir-524-5p	MIMAT0002849	CDK2	ENSG00000123374	1017	Luciferase reporter assay	24194606	1	0	0	Brain
mirnet-hsa-96197	hsa-mir-603	MIMAT0003271	MAPK6	ENSG00000069956	5597	HITS-CLIP	23824327|23313552|21572407|28735896	1	0	0	Brain
mirnet-hsa-111721	hsa-mir-93-3p	MIMAT0004509	CANX	ENSG00000127022	821	PAR-CLIP	22100165	1	0	0	Brain
mirnet-hsa-117962	hsa-mir-143-5p	MIMAT0004599	PHLDA3	ENSG00000174307	23612	HITS-CLIP	24906430|23824327	1	0	0	Brain
mirnet-hsa-118430	hsa-mir-125a-3p	MIMAT0004602	PHLDA3	ENSG00000174307	23612	HITS-CLIP	23824327	1	0	0	Brain
mirnet-hsa-119691	hsa-mir-149-3p	MIMAT0004609	TCTN2	ENSG00000168778	79867	PAR-CLIP	26701625	1	0	0	Brain
mirnet-hsa-125769	hsa-mir-338-5p	MIMAT0004701	GOLT1B	ENSG00000111711	51026	PAR-CLIP	20371350	1	0	0	Brain
mirnet-hsa-279991	hsa-mir-212-5p	MIMAT0022695	CDK2	ENSG00000123374	1017	PAR-CLIP	23592263	1	0	0	Brain
mirnet-hsa-409462	hsa-mir-101-3p	MIMAT0000099	MAPK6	ENSG00000069956	5597	PAR-CLIP, HITS-CLIP, Microarrays	tarbase	0	1	0	Brain
mirnet-hsa-409464	hsa-mir-107	MIMAT0000104	MAPK6	ENSG00000069956	5597	PAR-CLIP	tarbase	0	1	0	Brain
mirnet-hsa-409467	hsa-mir-141-3p	MIMAT0000432	MAPK6	ENSG00000069956	5597	HITS-CLIP	tarbase	0	1	0	Brain
mirnet-hsa-409472	hsa-mir-16-5p	MIMAT0000069	MAPK6	ENSG00000069956	5597	PAR-CLIP, Microarrays	tarbase	0	1	0	Brain
mirnet-hsa-409473	hsa-mir-17-5p	MIMAT0000070	MAPK6	ENSG00000069956	5597	HITS-CLIP	tarbase	0	1	0	Brain
mirnet-hsa-409475	hsa-mir-199a-3p	MIMAT0000232	MAPK6	ENSG00000069956	5597	PAR-CLIP	tarbase	0	1	0	Brain
mirnet-hsa-409479	hsa-mir-24-3p	MIMAT0000080	MAPK6	ENSG00000069956	5597	HITS-CLIP	tarbase	0	1	0	Brain
mirnet-hsa-409482	hsa-mir-29a-3p	MIMAT0000086	MAPK6	ENSG00000069956	5597	HITS-CLIP	tarbase	0	1	0	Brain
mirnet-hsa-409489	hsa-mir-30d-5p	MIMAT0000245	MAPK6	ENSG00000069956	5597	PAR-CLIP, HITS-CLIP	tarbase	0	1	0	Brain
mirnet-hsa-409490	hsa-mir-30e-3p	MIMAT0000693	MAPK6	ENSG00000069956	5597	PAR-CLIP	tarbase	0	1	0	Brain
mirnet-hsa-409495	hsa-mir-33a-5p	MIMAT0000091	MAPK6	ENSG00000069956	5597	PAR-CLIP	tarbase	0	1	0	Brain
mirnet-hsa-409512	hsa-mir-7-5p	MIMAT0000252	MAPK6	ENSG00000069956	5597	PAR-CLIP	tarbase	0	1	0	Brain
mirnet-hsa-409513	hsa-mir-93-5p	MIMAT0000093	MAPK6	ENSG00000069956	5597	HITS-CLIP	tarbase	0	1	0	Brain
mirnet-hsa-409514	hsa-mir-138-5p	MIMAT0000430	MAPK6	ENSG00000069956	5597	HITS-CLIP	tarbase	0	1	0	Brain
mirnet-hsa-409515	hsa-mir-1-3p	MIMAT0000416	MAPK6	ENSG00000069956	5597	RNA-Seq	tarbase	0	1	0	Brain
mirnet-hsa-409516	hsa-mir-191-5p	MIMAT0000440	MAPK6	ENSG00000069956	5597	RNA-Seq	tarbase	0	1	0	Brain
mirnet-hsa-409521	hsa-mir-133a-3p	MIMAT0000427	MAPK6	ENSG00000069956	5597	Microarrays	tarbase	0	1	0	Brain
mirnet-hsa-409522	hsa-mir-124-3p	MIMAT0000422	MAPK6	ENSG00000069956	5597	Microarrays	tarbase	0	1	0	Brain
mirnet-hsa-409523	hsa-mir-9-5p	MIMAT0000441	MAPK6	ENSG00000069956	5597	Microarrays	tarbase	0	1	0	Brain
mirnet-hsa-411238	hsa-mir-16-5p	MIMAT0000069	ATP6AP1	ENSG00000071553	537	HITS-CLIP	tarbase	0	1	0	Brain
mirnet-hsa-411240	hsa-mir-17-5p	MIMAT0000070	ATP6AP1	ENSG00000071553	537	HITS-CLIP	tarbase	0	1	0	Brain
mirnet-hsa-411247	hsa-mir-338-5p	MIMAT0004701	ATP6AP1	ENSG00000071553	537	HITS-CLIP	tarbase	0	1	0	Brain
mirnet-hsa-411251	hsa-mir-494-3p	MIMAT0002816	ATP6AP1	ENSG00000071553	537	HITS-CLIP	tarbase	0	1	0	Brain
mirnet-hsa-411256	hsa-mir-23b-3p	MIMAT0000418	ATP6AP1	ENSG00000071553	537	RNA-Seq	tarbase	0	1	0	Brain
mirnet-hsa-411257	hsa-let-7b-5p	MIMAT0000063	ATP6AP1	ENSG00000071553	537	Microarrays	tarbase	0	1	0	Brain
mirnet-hsa-411258	hsa-mir-124-3p	MIMAT0000422	ATP6AP1	ENSG00000071553	537	Microarrays	tarbase	0	1	0	Brain
mirnet-hsa-461475	hsa-mir-125a-3p	MIMAT0004602	CAV2	ENSG00000105971	858	HITS-CLIP	tarbase	0	1	0	Brain
mirnet-hsa-461478	hsa-mir-141-3p	MIMAT0000432	CAV2	ENSG00000105971	858	HITS-CLIP	tarbase	0	1	0	Brain
mirnet-hsa-461479	hsa-mir-145-5p	MIMAT0000437	CAV2	ENSG00000105971	858	qPCR	tarbase	0	1	0	Brain
mirnet-hsa-461480	hsa-mir-17-5p	MIMAT0000070	CAV2	ENSG00000105971	858	HITS-CLIP	tarbase	0	1	0	Brain
mirnet-hsa-461481	hsa-mir-186-5p	MIMAT0000456	CAV2	ENSG00000105971	858	HITS-CLIP	tarbase	0	1	0	Brain
mirnet-hsa-461482	hsa-mir-199a-5p	MIMAT0000231	CAV2	ENSG00000105971	858	Microarrays	tarbase	0	1	0	Brain
mirnet-hsa-461485	hsa-mir-200a-3p	MIMAT0000682	CAV2	ENSG00000105971	858	HITS-CLIP	tarbase	0	1	0	Brain
mirnet-hsa-461487	hsa-mir-221-3p	MIMAT0000278	CAV2	ENSG00000105971	858	PAR-CLIP	tarbase	0	1	0	Brain
mirnet-hsa-461488	hsa-mir-222-3p	MIMAT0000279	CAV2	ENSG00000105971	858	PAR-CLIP	tarbase	0	1	0	Brain
mirnet-hsa-461490	hsa-mir-24-3p	MIMAT0000080	CAV2	ENSG00000105971	858	HITS-CLIP	tarbase	0	1	0	Brain
mirnet-hsa-461491	hsa-mir-29a-3p	MIMAT0000086	CAV2	ENSG00000105971	858	HITS-CLIP, PAR-CLIP	tarbase	0	1	0	Brain
mirnet-hsa-461503	hsa-mir-93-3p	MIMAT0004509	CAV2	ENSG00000105971	858	HITS-CLIP	tarbase	0	1	0	Brain
mirnet-hsa-461506	hsa-mir-1-3p	MIMAT0000416	CAV2	ENSG00000105971	858	RPF-Seq	tarbase	0	1	0	Brain
mirnet-hsa-461507	hsa-mir-16-5p	MIMAT0000069	CAV2	ENSG00000105971	858	pSILAC, Microarrays	tarbase	0	1	0	Brain
mirnet-hsa-461509	hsa-mir-23b-3p	MIMAT0000418	CAV2	ENSG00000105971	858	RNA-Seq	tarbase	0	1	0	Brain
mirnet-hsa-461510	hsa-mir-494-3p	MIMAT0002816	CAV2	ENSG00000105971	858	RIP-Seq, RNA-Seq	tarbase	0	1	0	Brain
mirnet-hsa-461512	hsa-mir-107	MIMAT0000104	CAV2	ENSG00000105971	858	Microarrays	tarbase	0	1	0	Brain
mirnet-hsa-461513	hsa-mir-124-3p	MIMAT0000422	CAV2	ENSG00000105971	858	Other	tarbase	0	1	0	Brain
mirnet-hsa-461515	hsa-mir-155-5p	MIMAT0000646	CAV2	ENSG00000105971	858	Microarrays	tarbase	0	1	0	Brain
mirnet-hsa-461521	hsa-mir-429	MIMAT0001536	CAV2	ENSG00000105971	858	Microarrays	tarbase	0	1	0	Brain
mirnet-hsa-461522	hsa-mir-7-5p	MIMAT0000252	CAV2	ENSG00000105971	858	Microarrays	tarbase	0	1	0	Brain
mirnet-hsa-461523	hsa-let-7a-5p	MIMAT0000062	CAV2	ENSG00000105971	858	Chimeric fragments	tarbase	0	1	0	Brain
mirnet-hsa-461524	hsa-let-7b-5p	MIMAT0000063	CAV2	ENSG00000105971	858	Chimeric fragments	tarbase	0	1	0	Brain
mirnet-hsa-479645	hsa-let-7a-5p	MIMAT0000062	GOLT1B	ENSG00000111711	51026	HITS-CLIP, Chimeric fragments	tarbase	0	1	0	Brain
mirnet-hsa-479646	hsa-let-7b-5p	MIMAT0000063	GOLT1B	ENSG00000111711	51026	HITS-CLIP, Chimeric fragments	tarbase	0	1	0	Brain
mirnet-hsa-479647	hsa-let-7e-5p	MIMAT0000066	GOLT1B	ENSG00000111711	51026	HITS-CLIP	tarbase	0	1	0	Brain
mirnet-hsa-479651	hsa-mir-107	MIMAT0000104	GOLT1B	ENSG00000111711	51026	PAR-CLIP, HITS-CLIP, Microarrays	tarbase	0	1	0	Brain
mirnet-hsa-479654	hsa-mir-139-5p	MIMAT0000250	GOLT1B	ENSG00000111711	51026	HITS-CLIP	tarbase	0	1	0	Brain
mirnet-hsa-479655	hsa-mir-15a-5p	MIMAT0000068	GOLT1B	ENSG00000111711	51026	PAR-CLIP	tarbase	0	1	0	Brain
mirnet-hsa-479667	hsa-mir-30e-3p	MIMAT0000693	GOLT1B	ENSG00000111711	51026	PAR-CLIP	tarbase	0	1	0	Brain
mirnet-hsa-479672	hsa-mir-429	MIMAT0001536	GOLT1B	ENSG00000111711	51026	HITS-CLIP	tarbase	0	1	0	Brain
mirnet-hsa-479678	hsa-mir-9-3p	MIMAT0000442	GOLT1B	ENSG00000111711	51026	HITS-CLIP	tarbase	0	1	0	Brain
mirnet-hsa-479680	hsa-mir-9-5p	MIMAT0000441	GOLT1B	ENSG00000111711	51026	HITS-CLIP	tarbase	0	1	0	Brain
mirnet-hsa-479688	hsa-mir-1-3p	MIMAT0000416	GOLT1B	ENSG00000111711	51026	RPF-Seq, RNA-Seq	tarbase	0	1	0	Brain
mirnet-hsa-479689	hsa-mir-191-5p	MIMAT0000440	GOLT1B	ENSG00000111711	51026	RNA-Seq	tarbase	0	1	0	Brain
mirnet-hsa-479690	hsa-mir-494-3p	MIMAT0002816	GOLT1B	ENSG00000111711	51026	RIP-Seq, RNA-Seq	tarbase	0	1	0	Brain
mirnet-hsa-479695	hsa-mir-17-5p	MIMAT0000070	GOLT1B	ENSG00000111711	51026	Chimeric fragments	tarbase	0	1	0	Brain
mirnet-hsa-508898	hsa-mir-1-3p	MIMAT0000416	TCTN3	ENSG00000119977	26123	RPF-Seq, RNA-Seq	tarbase	0	1	0	Brain
mirnet-hsa-508900	hsa-mir-107	MIMAT0000104	TCTN3	ENSG00000119977	26123	Microarrays	tarbase	0	1	0	Brain
mirnet-hsa-516544	hsa-let-7a-5p	MIMAT0000062	CDK2	ENSG00000123374	1017	PAR-CLIP, Chimeric fragments	tarbase	0	1	0	Brain
mirnet-hsa-516545	hsa-let-7b-5p	MIMAT0000063	CDK2	ENSG00000123374	1017	PAR-CLIP, Microarrays, Chimeric fragments	tarbase	0	1	0	Brain
mirnet-hsa-516546	hsa-let-7e-5p	MIMAT0000066	CDK2	ENSG00000123374	1017	PAR-CLIP	tarbase	0	1	0	Brain
mirnet-hsa-516552	hsa-mir-141-3p	MIMAT0000432	CDK2	ENSG00000123374	1017	Western Blot	tarbase	0	1	0	Brain
mirnet-hsa-516554	hsa-mir-17-5p	MIMAT0000070	CDK2	ENSG00000123374	1017	Western Blot	tarbase	0	1	0	Brain
mirnet-hsa-516566	hsa-mir-429	MIMAT0001536	CDK2	ENSG00000123374	1017	HITS-CLIP	tarbase	0	1	0	Brain
mirnet-hsa-516570	hsa-mir-548a-3p	MIMAT0003251	CDK2	ENSG00000123374	1017	HITS-CLIP	tarbase	0	1	0	Brain
mirnet-hsa-516575	hsa-mir-7-5p	MIMAT0000252	CDK2	ENSG00000123374	1017	HITS-CLIP	tarbase	0	1	0	Brain
mirnet-hsa-516577	hsa-mir-1-3p	MIMAT0000416	CDK2	ENSG00000123374	1017	RNA-Seq, Microarrays	tarbase	0	1	0	Brain
mirnet-hsa-516578	hsa-mir-494-3p	MIMAT0002816	CDK2	ENSG00000123374	1017	RIP-Seq, RNA-Seq	tarbase	0	1	0	Brain
mirnet-hsa-516579	hsa-mir-107	MIMAT0000104	CDK2	ENSG00000123374	1017	Microarrays	tarbase	0	1	0	Brain
mirnet-hsa-516582	hsa-mir-16-5p	MIMAT0000069	CDK2	ENSG00000123374	1017	Microarrays	tarbase	0	1	0	Brain
mirnet-hsa-516584	hsa-mir-214-3p	MIMAT0000271	CDK2	ENSG00000123374	1017	Microarrays	tarbase	0	1	0	Brain
mirnet-hsa-527142	hsa-let-7f-2-3p	MIMAT0004487	CANX	ENSG00000127022	821	HITS-CLIP	tarbase	0	1	0	Brain
mirnet-hsa-527143	hsa-let-7f-2-3p	MIMAT0004487	CANX	ENSG00000283777	821	HITS-CLIP	tarbase	0	1	0	Brain
mirnet-hsa-527172	hsa-mir-137	MIMAT0000429	CANX	ENSG00000127022	821	HITS-CLIP	tarbase	0	1	0	Brain
mirnet-hsa-527173	hsa-mir-137	MIMAT0000429	CANX	ENSG00000283777	821	HITS-CLIP	tarbase	0	1	0	Brain
mirnet-hsa-527176	hsa-mir-141-3p	MIMAT0000432	CANX	ENSG00000127022	821	HITS-CLIP	tarbase	0	1	0	Brain
mirnet-hsa-527177	hsa-mir-141-3p	MIMAT0000432	CANX	ENSG00000283777	821	HITS-CLIP	tarbase	0	1	0	Brain
mirnet-hsa-527182	hsa-mir-143-3p	MIMAT0000435	CANX	ENSG00000127022	821	HITS-CLIP	tarbase	0	1	0	Brain
mirnet-hsa-527183	hsa-mir-143-3p	MIMAT0000435	CANX	ENSG00000283777	821	HITS-CLIP	tarbase	0	1	0	Brain
mirnet-hsa-527196	hsa-mir-153-3p	MIMAT0000439	CANX	ENSG00000127022	821	HITS-CLIP	tarbase	0	1	0	Brain
mirnet-hsa-527197	hsa-mir-153-3p	MIMAT0000439	CANX	ENSG00000283777	821	HITS-CLIP	tarbase	0	1	0	Brain
mirnet-hsa-527210	hsa-mir-186-3p	MIMAT0004612	CANX	ENSG00000127022	821	HITS-CLIP	tarbase	0	1	0	Brain
mirnet-hsa-527211	hsa-mir-186-3p	MIMAT0004612	CANX	ENSG00000283777	821	HITS-CLIP	tarbase	0	1	0	Brain
mirnet-hsa-527214	hsa-mir-191-5p	MIMAT0000440	CANX	ENSG00000127022	821	HITS-CLIP, PAR-CLIP	tarbase	0	1	0	Brain
mirnet-hsa-527215	hsa-mir-191-5p	MIMAT0000440	CANX	ENSG00000283777	821	HITS-CLIP, PAR-CLIP	tarbase	0	1	0	Brain
mirnet-hsa-527230	hsa-mir-204-5p	MIMAT0000265	CANX	ENSG00000127022	821	HITS-CLIP	tarbase	0	1	0	Brain
mirnet-hsa-527231	hsa-mir-204-5p	MIMAT0000265	CANX	ENSG00000283777	821	HITS-CLIP	tarbase	0	1	0	Brain
mirnet-hsa-527234	hsa-mir-212-5p	MIMAT0022695	CANX	ENSG00000127022	821	HITS-CLIP	tarbase	0	1	0	Brain
mirnet-hsa-527235	hsa-mir-212-5p	MIMAT0022695	CANX	ENSG00000283777	821	HITS-CLIP	tarbase	0	1	0	Brain
mirnet-hsa-527236	hsa-mir-221-3p	MIMAT0000278	CANX	ENSG00000127022	821	HITS-CLIP	tarbase	0	1	0	Brain
mirnet-hsa-527237	hsa-mir-221-3p	MIMAT0000278	CANX	ENSG00000283777	821	HITS-CLIP	tarbase	0	1	0	Brain
mirnet-hsa-527240	hsa-mir-23a-3p	MIMAT0000078	CANX	ENSG00000127022	821	HITS-CLIP	tarbase	0	1	0	Brain
mirnet-hsa-527241	hsa-mir-23a-3p	MIMAT0000078	CANX	ENSG00000283777	821	HITS-CLIP	tarbase	0	1	0	Brain
mirnet-hsa-527242	hsa-mir-23b-3p	MIMAT0000418	CANX	ENSG00000127022	821	HITS-CLIP, RNA-Seq, Microarrays	tarbase	0	1	0	Brain
mirnet-hsa-527243	hsa-mir-23b-3p	MIMAT0000418	CANX	ENSG00000283777	821	HITS-CLIP, RNA-Seq, Microarrays	tarbase	0	1	0	Brain
mirnet-hsa-527256	hsa-mir-29a-3p	MIMAT0000086	CANX	ENSG00000127022	821	HITS-CLIP	tarbase	0	1	0	Brain
mirnet-hsa-527257	hsa-mir-29a-3p	MIMAT0000086	CANX	ENSG00000283777	821	HITS-CLIP	tarbase	0	1	0	Brain
mirnet-hsa-527286	hsa-mir-30e-3p	MIMAT0000693	CANX	ENSG00000127022	821	HITS-CLIP	tarbase	0	1	0	Brain
mirnet-hsa-527287	hsa-mir-30e-3p	MIMAT0000693	CANX	ENSG00000283777	821	HITS-CLIP	tarbase	0	1	0	Brain
mirnet-hsa-527308	hsa-mir-338-5p	MIMAT0004701	CANX	ENSG00000127022	821	HITS-CLIP	tarbase	0	1	0	Brain
mirnet-hsa-527309	hsa-mir-338-5p	MIMAT0004701	CANX	ENSG00000283777	821	HITS-CLIP	tarbase	0	1	0	Brain
mirnet-hsa-527310	hsa-mir-33a-3p	MIMAT0004506	CANX	ENSG00000127022	821	HITS-CLIP	tarbase	0	1	0	Brain
mirnet-hsa-527311	hsa-mir-33a-3p	MIMAT0004506	CANX	ENSG00000283777	821	HITS-CLIP	tarbase	0	1	0	Brain
mirnet-hsa-527406	hsa-mir-603	MIMAT0003271	CANX	ENSG00000127022	821	HITS-CLIP	tarbase	0	1	0	Brain
mirnet-hsa-527407	hsa-mir-603	MIMAT0003271	CANX	ENSG00000283777	821	HITS-CLIP	tarbase	0	1	0	Brain
mirnet-hsa-527420	hsa-mir-708-5p	MIMAT0004926	CANX	ENSG00000127022	821	HITS-CLIP	tarbase	0	1	0	Brain
mirnet-hsa-527421	hsa-mir-708-5p	MIMAT0004926	CANX	ENSG00000283777	821	HITS-CLIP	tarbase	0	1	0	Brain
mirnet-hsa-527430	hsa-mir-93-5p	MIMAT0000093	CANX	ENSG00000127022	821	PAR-CLIP	tarbase	0	1	0	Brain
mirnet-hsa-527431	hsa-mir-93-5p	MIMAT0000093	CANX	ENSG00000283777	821	PAR-CLIP	tarbase	0	1	0	Brain
mirnet-hsa-527434	hsa-mir-9-3p	MIMAT0000442	CANX	ENSG00000127022	821	HITS-CLIP	tarbase	0	1	0	Brain
mirnet-hsa-527435	hsa-mir-9-3p	MIMAT0000442	CANX	ENSG00000283777	821	HITS-CLIP	tarbase	0	1	0	Brain
mirnet-hsa-527436	hsa-mir-139-5p	MIMAT0000250	CANX	ENSG00000127022	821	HITS-CLIP	tarbase	0	1	0	Brain
mirnet-hsa-527437	hsa-mir-139-5p	MIMAT0000250	CANX	ENSG00000283777	821	HITS-CLIP	tarbase	0	1	0	Brain
mirnet-hsa-527440	hsa-mir-451a	MIMAT0001631	CANX	ENSG00000127022	821	HITS-CLIP	tarbase	0	1	0	Brain
mirnet-hsa-527441	hsa-mir-451a	MIMAT0001631	CANX	ENSG00000283777	821	HITS-CLIP	tarbase	0	1	0	Brain
mirnet-hsa-527444	hsa-mir-155-5p	MIMAT0000646	CANX	ENSG00000127022	821	RNA-Seq, Microarrays, Chimeric fragments	tarbase	0	1	0	Brain
mirnet-hsa-527445	hsa-mir-155-5p	MIMAT0000646	CANX	ENSG00000283777	821	RNA-Seq, Microarrays, Chimeric fragments	tarbase	0	1	0	Brain
mirnet-hsa-527446	hsa-let-7b-5p	MIMAT0000063	CANX	ENSG00000127022	821	Microarrays	tarbase	0	1	0	Brain
mirnet-hsa-527447	hsa-let-7b-5p	MIMAT0000063	CANX	ENSG00000283777	821	Microarrays	tarbase	0	1	0	Brain
mirnet-hsa-527448	hsa-mir-124-3p	MIMAT0000422	CANX	ENSG00000127022	821	Microarrays	tarbase	0	1	0	Brain
mirnet-hsa-527449	hsa-mir-124-3p	MIMAT0000422	CANX	ENSG00000283777	821	Microarrays	tarbase	0	1	0	Brain
mirnet-hsa-540453	hsa-mir-124-3p	MIMAT0000422	LGALS3	ENSG00000131981	3958	AGO-IP, RNA-Seq, Microarrays	tarbase	0	1	0	Brain
mirnet-hsa-540463	hsa-mir-1-3p	MIMAT0000416	LGALS3	ENSG00000131981	3958	RPF-Seq, RNA-Seq	tarbase	0	1	0	Brain
mirnet-hsa-540465	hsa-mir-23b-3p	MIMAT0000418	LGALS3	ENSG00000131981	3958	RNA-Seq	tarbase	0	1	0	Brain
mirnet-hsa-545444	hsa-let-7a-5p	MIMAT0000062	ATP13A3	ENSG00000133657	79572	HITS-CLIP, PAR-CLIP	tarbase	0	1	0	Brain
mirnet-hsa-545445	hsa-let-7b-5p	MIMAT0000063	ATP13A3	ENSG00000133657	79572	HITS-CLIP, PAR-CLIP, Microarrays	tarbase	0	1	0	Brain
mirnet-hsa-545448	hsa-let-7e-5p	MIMAT0000066	ATP13A3	ENSG00000133657	79572	HITS-CLIP, PAR-CLIP	tarbase	0	1	0	Brain
mirnet-hsa-545460	hsa-mir-128-3p	MIMAT0000424	ATP13A3	ENSG00000133657	79572	HITS-CLIP	tarbase	0	1	0	Brain
mirnet-hsa-545462	hsa-mir-129-5p	MIMAT0000242	ATP13A3	ENSG00000133657	79572	HITS-CLIP	tarbase	0	1	0	Brain
mirnet-hsa-545468	hsa-mir-139-5p	MIMAT0000250	ATP13A3	ENSG00000133657	79572	HITS-CLIP	tarbase	0	1	0	Brain
mirnet-hsa-545472	hsa-mir-155-5p	MIMAT0000646	ATP13A3	ENSG00000133657	79572	PAR-CLIP, RNA-Seq, Microarrays, Chimeric fragments	tarbase	0	1	0	Brain
mirnet-hsa-545474	hsa-mir-181b-5p	MIMAT0000257	ATP13A3	ENSG00000133657	79572	HITS-CLIP	tarbase	0	1	0	Brain
mirnet-hsa-545475	hsa-mir-181d-5p	MIMAT0002821	ATP13A3	ENSG00000133657	79572	HITS-CLIP	tarbase	0	1	0	Brain
mirnet-hsa-545477	hsa-mir-18a-5p	MIMAT0000072	ATP13A3	ENSG00000133657	79572	HITS-CLIP	tarbase	0	1	0	Brain
mirnet-hsa-545479	hsa-mir-193a-3p	MIMAT0000459	ATP13A3	ENSG00000133657	79572	HITS-CLIP	tarbase	0	1	0	Brain
mirnet-hsa-545481	hsa-mir-199a-3p	MIMAT0000232	ATP13A3	ENSG00000133657	79572	HITS-CLIP	tarbase	0	1	0	Brain
mirnet-hsa-545489	hsa-mir-212-3p	MIMAT0000269	ATP13A3	ENSG00000133657	79572	HITS-CLIP	tarbase	0	1	0	Brain
mirnet-hsa-545491	hsa-mir-214-3p	MIMAT0000271	ATP13A3	ENSG00000133657	79572	HITS-CLIP	tarbase	0	1	0	Brain
mirnet-hsa-545493	hsa-mir-23a-3p	MIMAT0000078	ATP13A3	ENSG00000133657	79572	HITS-CLIP	tarbase	0	1	0	Brain
mirnet-hsa-545494	hsa-mir-23b-3p	MIMAT0000418	ATP13A3	ENSG00000133657	79572	HITS-CLIP, RNA-Seq	tarbase	0	1	0	Brain
mirnet-hsa-545495	hsa-mir-24-3p	MIMAT0000080	ATP13A3	ENSG00000133657	79572	HITS-CLIP	tarbase	0	1	0	Brain
mirnet-hsa-545502	hsa-mir-29a-3p	MIMAT0000086	ATP13A3	ENSG00000133657	79572	HITS-CLIP	tarbase	0	1	0	Brain
mirnet-hsa-545511	hsa-mir-30d-5p	MIMAT0000245	ATP13A3	ENSG00000133657	79572	PAR-CLIP	tarbase	0	1	0	Brain
mirnet-hsa-545513	hsa-mir-31-3p	MIMAT0004504	ATP13A3	ENSG00000133657	79572	HITS-CLIP	tarbase	0	1	0	Brain
mirnet-hsa-545517	hsa-mir-330-3p	MIMAT0000751	ATP13A3	ENSG00000133657	79572	HITS-CLIP	tarbase	0	1	0	Brain
mirnet-hsa-545518	hsa-mir-330-5p	MIMAT0004693	ATP13A3	ENSG00000133657	79572	HITS-CLIP	tarbase	0	1	0	Brain
mirnet-hsa-545521	hsa-mir-338-5p	MIMAT0004701	ATP13A3	ENSG00000133657	79572	HITS-CLIP	tarbase	0	1	0	Brain
mirnet-hsa-545522	hsa-mir-33a-3p	MIMAT0004506	ATP13A3	ENSG00000133657	79572	HITS-CLIP	tarbase	0	1	0	Brain
mirnet-hsa-545523	hsa-mir-33a-5p	MIMAT0000091	ATP13A3	ENSG00000133657	79572	PAR-CLIP	tarbase	0	1	0	Brain
mirnet-hsa-545558	hsa-mir-548a-3p	MIMAT0003251	ATP13A3	ENSG00000133657	79572	HITS-CLIP	tarbase	0	1	0	Brain
mirnet-hsa-545561	hsa-mir-561-3p	MIMAT0003225	ATP13A3	ENSG00000133657	79572	HITS-CLIP	tarbase	0	1	0	Brain
mirnet-hsa-545573	hsa-mir-7-5p	MIMAT0000252	ATP13A3	ENSG00000133657	79572	HITS-CLIP	tarbase	0	1	0	Brain
mirnet-hsa-545576	hsa-mir-9-3p	MIMAT0000442	ATP13A3	ENSG00000133657	79572	PAR-CLIP	tarbase	0	1	0	Brain
mirnet-hsa-545577	hsa-mir-99b-5p	MIMAT0000689	ATP13A3	ENSG00000133657	79572	HITS-CLIP	tarbase	0	1	0	Brain
mirnet-hsa-545578	hsa-mir-1-3p	MIMAT0000416	ATP13A3	ENSG00000133657	79572	RPF-Seq, RNA-Seq	tarbase	0	1	0	Brain
mirnet-hsa-545579	hsa-mir-124-3p	MIMAT0000422	ATP13A3	ENSG00000133657	79572	RNA-Seq	tarbase	0	1	0	Brain
mirnet-hsa-545580	hsa-mir-191-5p	MIMAT0000440	ATP13A3	ENSG00000133657	79572	RIP-Seq, Microarrays	tarbase	0	1	0	Brain
mirnet-hsa-545581	hsa-mir-494-3p	MIMAT0002816	ATP13A3	ENSG00000133657	79572	RIP-Seq, RNA-Seq	tarbase	0	1	0	Brain
mirnet-hsa-545585	hsa-mir-93-5p	MIMAT0000093	ATP13A3	ENSG00000133657	79572	Chimeric fragments	tarbase	0	1	0	Brain
mirnet-hsa-572255	hsa-mir-93-3p	MIMAT0004509	RTN1	ENSG00000139970	6252	HITS-CLIP	tarbase	0	1	0	Brain
mirnet-hsa-572256	hsa-mir-139-5p	MIMAT0000250	RTN1	ENSG00000139970	6252	HITS-CLIP	tarbase	0	1	0	Brain
mirnet-hsa-572257	hsa-mir-17-5p	MIMAT0000070	RTN1	ENSG00000139970	6252	HITS-CLIP	tarbase	0	1	0	Brain
mirnet-hsa-572263	hsa-mir-9-5p	MIMAT0000441	RTN1	ENSG00000139970	6252	HITS-CLIP	tarbase	0	1	0	Brain
mirnet-hsa-572264	hsa-mir-93-5p	MIMAT0000093	RTN1	ENSG00000139970	6252	HITS-CLIP	tarbase	0	1	0	Brain
mirnet-hsa-572265	hsa-mir-124-3p	MIMAT0000422	RTN1	ENSG00000139970	6252	Microarrays	tarbase	0	1	0	Brain
mirnet-hsa-572267	hsa-mir-155-5p	MIMAT0000646	RTN1	ENSG00000139970	6252	Microarrays	tarbase	0	1	0	Brain
mirnet-hsa-596972	hsa-let-7f-2-3p	MIMAT0004487	STOM	ENSG00000148175	2040	HITS-CLIP	tarbase	0	1	0	Brain
mirnet-hsa-596973	hsa-let-7i-3p	MIMAT0004585	STOM	ENSG00000148175	2040	HITS-CLIP	tarbase	0	1	0	Brain
mirnet-hsa-596976	hsa-mir-107	MIMAT0000104	STOM	ENSG00000148175	2040	HITS-CLIP, PAR-CLIP	tarbase	0	1	0	Brain
mirnet-hsa-596978	hsa-mir-128-3p	MIMAT0000424	STOM	ENSG00000148175	2040	HITS-CLIP	tarbase	0	1	0	Brain
mirnet-hsa-596980	hsa-mir-145-5p	MIMAT0000437	STOM	ENSG00000148175	2040	HITS-CLIP	tarbase	0	1	0	Brain
mirnet-hsa-596982	hsa-mir-181b-5p	MIMAT0000257	STOM	ENSG00000148175	2040	PAR-CLIP	tarbase	0	1	0	Brain
mirnet-hsa-596983	hsa-mir-186-5p	MIMAT0000456	STOM	ENSG00000148175	2040	PAR-CLIP	tarbase	0	1	0	Brain
mirnet-hsa-596996	hsa-mir-31-3p	MIMAT0004504	STOM	ENSG00000148175	2040	HITS-CLIP	tarbase	0	1	0	Brain
mirnet-hsa-596997	hsa-mir-31-5p	MIMAT0000089	STOM	ENSG00000148175	2040	PAR-CLIP, HITS-CLIP	tarbase	0	1	0	Brain
mirnet-hsa-597000	hsa-mir-338-5p	MIMAT0004701	STOM	ENSG00000148175	2040	HITS-CLIP	tarbase	0	1	0	Brain
mirnet-hsa-597023	hsa-mir-7-5p	MIMAT0000252	STOM	ENSG00000148175	2040	HITS-CLIP	tarbase	0	1	0	Brain
mirnet-hsa-597026	hsa-mir-138-5p	MIMAT0000430	STOM	ENSG00000148175	2040	HITS-CLIP	tarbase	0	1	0	Brain
mirnet-hsa-597027	hsa-mir-15a-5p	MIMAT0000068	STOM	ENSG00000148175	2040	HITS-CLIP	tarbase	0	1	0	Brain
mirnet-hsa-597029	hsa-mir-16-5p	MIMAT0000069	STOM	ENSG00000148175	2040	HITS-CLIP, Microarrays	tarbase	0	1	0	Brain
mirnet-hsa-597030	hsa-mir-17-5p	MIMAT0000070	STOM	ENSG00000148175	2040	HITS-CLIP	tarbase	0	1	0	Brain
mirnet-hsa-597035	hsa-mir-93-5p	MIMAT0000093	STOM	ENSG00000148175	2040	HITS-CLIP	tarbase	0	1	0	Brain
mirnet-hsa-597036	hsa-mir-1-3p	MIMAT0000416	STOM	ENSG00000148175	2040	RPF-Seq	tarbase	0	1	0	Brain
mirnet-hsa-597037	hsa-mir-23b-3p	MIMAT0000418	STOM	ENSG00000148175	2040	RNA-Seq	tarbase	0	1	0	Brain
mirnet-hsa-597038	hsa-mir-494-3p	MIMAT0002816	STOM	ENSG00000148175	2040	RIP-Seq, RNA-Seq	tarbase	0	1	0	Brain
mirnet-hsa-597039	hsa-let-7b-5p	MIMAT0000063	STOM	ENSG00000148175	2040	Microarrays	tarbase	0	1	0	Brain
mirnet-hsa-597041	hsa-mir-155-5p	MIMAT0000646	STOM	ENSG00000148175	2040	Microarrays	tarbase	0	1	0	Brain
mirnet-hsa-597042	hsa-mir-191-5p	MIMAT0000440	STOM	ENSG00000148175	2040	Microarrays	tarbase	0	1	0	Brain
mirnet-hsa-597043	hsa-mir-99b-5p	MIMAT0000689	STOM	ENSG00000148175	2040	Microarrays	tarbase	0	1	0	Brain
mirnet-hsa-597044	hsa-mir-133a-3p	MIMAT0000427	STOM	ENSG00000148175	2040	Microarrays	tarbase	0	1	0	Brain
mirnet-hsa-602316	hsa-mir-143-3p	MIMAT0000435	TMCO3	ENSG00000150403	55002	HITS-CLIP	tarbase	0	1	0	Brain
mirnet-hsa-602319	hsa-mir-20a-3p	MIMAT0004493	TMCO3	ENSG00000150403	55002	HITS-CLIP	tarbase	0	1	0	Brain
mirnet-hsa-602323	hsa-mir-324-5p	MIMAT0000761	TMCO3	ENSG00000150403	55002	HITS-CLIP	tarbase	0	1	0	Brain
mirnet-hsa-602327	hsa-mir-1-3p	MIMAT0000416	TMCO3	ENSG00000150403	55002	RNA-Seq	tarbase	0	1	0	Brain
mirnet-hsa-602329	hsa-mir-155-5p	MIMAT0000646	TMCO3	ENSG00000150403	55002	Microarrays	tarbase	0	1	0	Brain
mirnet-hsa-602330	hsa-mir-16-5p	MIMAT0000069	TMCO3	ENSG00000150403	55002	Microarrays	tarbase	0	1	0	Brain
mirnet-hsa-602331	hsa-mir-191-5p	MIMAT0000440	TMCO3	ENSG00000150403	55002	Microarrays	tarbase	0	1	0	Brain
mirnet-hsa-618526	hsa-mir-1-3p	MIMAT0000416	AIFM1	ENSG00000156709	9131	RPF-Seq, RNA-Seq	tarbase	0	1	0	Brain
mirnet-hsa-625918	hsa-mir-186-5p	MIMAT0000456	ATP6V0D1	ENSG00000159720	9114	PAR-CLIP	tarbase	0	1	0	Brain
mirnet-hsa-625921	hsa-mir-212-3p	MIMAT0000269	ATP6V0D1	ENSG00000159720	9114	HITS-CLIP	tarbase	0	1	0	Brain
mirnet-hsa-625930	hsa-mir-191-5p	MIMAT0000440	ATP6V0D1	ENSG00000159720	9114	RIP-Seq	tarbase	0	1	0	Brain
mirnet-hsa-625931	hsa-let-7b-5p	MIMAT0000063	ATP6V0D1	ENSG00000159720	9114	Microarrays	tarbase	0	1	0	Brain
mirnet-hsa-625932	hsa-mir-124-3p	MIMAT0000422	ATP6V0D1	ENSG00000159720	9114	Microarrays	tarbase	0	1	0	Brain
mirnet-hsa-659062	hsa-mir-101-3p	MIMAT0000099	TUBA1C	ENSG00000167553	84790	PAR-CLIP, Chimeric fragments	tarbase	0	1	0	Brain
mirnet-hsa-659064	hsa-mir-107	MIMAT0000104	TUBA1C	ENSG00000167553	84790	HITS-CLIP, PAR-CLIP, Microarrays	tarbase	0	1	0	Brain
mirnet-hsa-659067	hsa-mir-143-3p	MIMAT0000435	TUBA1C	ENSG00000167553	84790	PAR-CLIP	tarbase	0	1	0	Brain
mirnet-hsa-659075	hsa-mir-24-3p	MIMAT0000080	TUBA1C	ENSG00000167553	84790	HITS-CLIP	tarbase	0	1	0	Brain
mirnet-hsa-659078	hsa-mir-330-3p	MIMAT0000751	TUBA1C	ENSG00000167553	84790	HITS-CLIP	tarbase	0	1	0	Brain
mirnet-hsa-659090	hsa-mir-589-3p	MIMAT0003256	TUBA1C	ENSG00000167553	84790	HITS-CLIP	tarbase	0	1	0	Brain
mirnet-hsa-659092	hsa-mir-603	MIMAT0003271	TUBA1C	ENSG00000167553	84790	HITS-CLIP	tarbase	0	1	0	Brain
mirnet-hsa-659096	hsa-mir-9-5p	MIMAT0000441	TUBA1C	ENSG00000167553	84790	HITS-CLIP	tarbase	0	1	0	Brain
mirnet-hsa-659097	hsa-mir-99b-5p	MIMAT0000689	TUBA1C	ENSG00000167553	84790	PAR-CLIP	tarbase	0	1	0	Brain
mirnet-hsa-659098	hsa-mir-149-5p	MIMAT0000450	TUBA1C	ENSG00000167553	84790	HITS-CLIP	tarbase	0	1	0	Brain
mirnet-hsa-659099	hsa-mir-1-3p	MIMAT0000416	TUBA1C	ENSG00000167553	84790	RPF-Seq	tarbase	0	1	0	Brain
mirnet-hsa-659100	hsa-mir-124-3p	MIMAT0000422	TUBA1C	ENSG00000167553	84790	RNA-Seq, Other	tarbase	0	1	0	Brain
mirnet-hsa-659101	hsa-mir-23b-3p	MIMAT0000418	TUBA1C	ENSG00000167553	84790	RNA-Seq	tarbase	0	1	0	Brain
mirnet-hsa-659102	hsa-mir-128-3p	MIMAT0000424	TUBA1C	ENSG00000167553	84790	Microarrays	tarbase	0	1	0	Brain
mirnet-hsa-659106	hsa-let-7a-5p	MIMAT0000062	TUBA1C	ENSG00000167553	84790	Chimeric fragments	tarbase	0	1	0	Brain
mirnet-hsa-665902	hsa-mir-1-3p	MIMAT0000416	TCTN2	ENSG00000168778	79867	RPF-Seq	tarbase	0	1	0	Brain
mirnet-hsa-665905	hsa-mir-16-5p	MIMAT0000069	TCTN2	ENSG00000168778	79867	Microarrays	tarbase	0	1	0	Brain
mirnet-hsa-687553	hsa-let-7a-5p	MIMAT0000062	PHLDA3	ENSG00000174307	23612	PAR-CLIP	tarbase	0	1	0	Brain
mirnet-hsa-687554	hsa-let-7b-5p	MIMAT0000063	PHLDA3	ENSG00000174307	23612	PAR-CLIP	tarbase	0	1	0	Brain
mirnet-hsa-687560	hsa-mir-107	MIMAT0000104	PHLDA3	ENSG00000174307	23612	HITS-CLIP	tarbase	0	1	0	Brain
mirnet-hsa-687564	hsa-mir-15a-5p	MIMAT0000068	PHLDA3	ENSG00000174307	23612	HITS-CLIP, PAR-CLIP	tarbase	0	1	0	Brain
mirnet-hsa-687566	hsa-mir-16-5p	MIMAT0000069	PHLDA3	ENSG00000174307	23612	HITS-CLIP, PAR-CLIP	tarbase	0	1	0	Brain
mirnet-hsa-687578	hsa-mir-7-5p	MIMAT0000252	PHLDA3	ENSG00000174307	23612	HITS-CLIP, Microarrays	tarbase	0	1	0	Brain
mirnet-hsa-687580	hsa-mir-1-3p	MIMAT0000416	PHLDA3	ENSG00000174307	23612	RPF-Seq, RNA-Seq	tarbase	0	1	0	Brain
mirnet-hsa-687582	hsa-mir-155-5p	MIMAT0000646	PHLDA3	ENSG00000174307	23612	RNA-Seq	tarbase	0	1	0	Brain
mirnet-hsa-687583	hsa-mir-10b-5p	MIMAT0000254	PHLDA3	ENSG00000174307	23612	Microarrays	tarbase	0	1	0	Brain
mirnet-hsa-687584	hsa-mir-124-3p	MIMAT0000422	PHLDA3	ENSG00000174307	23612	Microarrays	tarbase	0	1	0	Brain
mirnet-hsa-715533	hsa-mir-124-3p	MIMAT0000422	ATP6V0A2	ENSG00000185344	23545	PAR-CLIP	tarbase	0	1	0	Brain
mirnet-hsa-715540	hsa-mir-30d-5p	MIMAT0000245	ATP6V0A2	ENSG00000185344	23545	PAR-CLIP	tarbase	0	1	0	Brain
mirnet-hsa-715542	hsa-mir-31-3p	MIMAT0004504	ATP6V0A2	ENSG00000185344	23545	HITS-CLIP	tarbase	0	1	0	Brain
mirnet-hsa-715552	hsa-mir-191-5p	MIMAT0000440	ATP6V0A2	ENSG00000185344	23545	Microarrays	tarbase	0	1	0	Brain
mirnet-hsa-776652	hsa-mir-124	MIMAT0000422	STOM	ENSG00000148175	2040	other	15685193	0	0	1	Brain
mirnet-hsa-777369	hsa-mir-124a		CDK2	ENSG00000123374	1017	Western blot	19404929	0	0	1	Brain
