## Supporting Information Data 8_Brain miRNA pathways for "Pathways in the brain, heart and lung influenced by SARS-CoV-2 NSP6 and SARS-CoV-2 regulated miRNAs: an *in silico* study hinting cancer incidence"

### Sheet: GO-BP
Name	Hits	Pval	adj.Pval		NSP6_BRAIN_miRNet_GO:BP
positive regulation of transcription from RNA polymerase II promoter	10	1.01e-06	0.000101
leukocyte differentiation	7	7.47e-06	0.000204
positive regulation of transcription, DNA-dependent	11	8.17e-06	0.000204
positive regulation of RNA metabolic process	11	8.17e-06	0.000204
regulation of cell proliferation	11	1.43e-05	0.000286
positive regulation of nucleobase-containing compound metabolic process	11	2.74e-05	0.000457
positive regulation of DNA metabolic process	11	4.09e-05	0.00053
regulation of DNA replication	4	4.24e-05	0.00053
regulation of DNA metabolic process	4	5.09e-05	0.000566
intrinsic apoptotic signaling pathway	5	6.93e-05	0.000693
apoptotic signaling pathway	4	0.000113	0.000931
cell cycle arrest	5	0.000114	0.000931
hemopoiesis	6	0.000121	0.000931
regulation of myeloid cell differentiation	7	0.000142	0.000993
regulation of cell cycle	4	0.000149	0.000993
myeloid leukocyte differentiation	8	0.000163	0.00102
hematopoietic or lymphoid organ development	4	0.000183	0.00108
immune system development	7	0.000205	0.00114
negative regulation of cell cycle	7	0.000298	0.00157
cell proliferation	6	0.000348	0.00174
signal transduction	11	0.000381	0.00179
regulation of transcription from RNA polymerase II promoter	21	0.000393	0.00179
negative regulation of signal transduction	10	0.000439	0.00191
negative regulation of cell proliferation	7	0.000516	0.00215
transmembrane receptor protein serine/threonine kinase signaling pathway	6	0.000651	0.0026
transforming growth factor beta receptor signaling pathway	5	0.000709	0.00273
positive regulation of cellular metabolic process	4	0.000739	0.00274
ER-nucleus signaling pathway	12	0.00114	0.004
cell surface receptor signaling pathway	3	0.00117	0.004
positive regulation of epithelial cell proliferation	14	0.0012	0.004
negative regulation of response to stimulus	3	0.00146	0.00471
transcription from RNA polymerase II promoter	7	0.0017	0.00531
positive regulation of metabolic process	10	0.00186	0.00564
positive regulation of hydrolase activity	12	0.00202	0.00594
myeloid cell differentiation	5	0.00214	0.00603
mitochondrion organization	4	0.00217	0.00603
response to endogenous stimulus	4	0.00245	0.00662
positive regulation of cell proliferation	8	0.00287	0.00755
regulation of signal transduction	6	0.00298	0.00764
DNA replication	11	0.0031	0.00775
neuron apoptotic process	4	0.00382	0.00915
regulation of mitotic cell cycle	3	0.00386	0.00915
monovalent inorganic cation transport	4	0.00402	0.00915
intrinsic apoptotic signaling pathway in response to DNA damage	4	0.0041	0.00915
regulation of hydrolase activity	2	0.00414	0.00915
protein complex assembly	6	0.00421	0.00915
protein phosphorylation	6	0.00467	0.00994
T cell differentiation	8	0.00487	0.0101
enzyme linked receptor protein signaling pathway	3	0.00505	0.0103
cellular homeostasis	7	0.00513	0.0103
cell cycle	6	0.00529	0.0104
negative regulation of myeloid cell differentiation	9	0.00546	0.0105
regulation of developmental process	2	0.00569	0.0106
aging	9	0.00582	0.0106
regulation of apoptotic process	3	0.00592	0.0106
regulation of programmed cell death	8	0.00596	0.0106
negative regulation of developmental process	8	0.00639	0.0112
transcription initiation from RNA polymerase II promoter	5	0.00783	0.0132
interaction with host	3	0.00792	0.0132
cellular response to stress	4	0.00794	0.0132
regulation of cell differentiation	8	0.00839	0.0137
negative regulation of transcription, DNA-dependent	7	0.00848	0.0137
regulation of endothelial cell proliferation	6	0.00903	0.0141
phosphorylation	6	0.00903	0.0141
apoptotic mitochondrial changes	2	0.00969	0.0149
negative regulation of RNA metabolic process	8	0.0101	0.0153
cell fate commitment	2	0.0107	0.0157
regulation of catalytic activity	6	0.0107	0.0157
DNA-dependent transcription, initiation	3	0.0119	0.0171
response to organic substance	8	0.0122	0.0171
lymphocyte differentiation	3	0.0122	0.0171
endothelial cell proliferation	10	0.0124	0.0171
apoptotic process	3	0.0126	0.0171
endoplasmic reticulum unfolded protein response	2	0.013	0.0171
cell cycle process	9	0.0132	0.0171
programmed cell death	9	0.0132	0.0171
positive regulation of cellular process	2	0.0132	0.0171
chromatin modification	7	0.0139	0.0178
transition metal ion transport	9	0.0143	0.0181
response to oxidative stress	15	0.0148	0.0183
cellular response to stimulus	4	0.0149	0.0183
negative regulation of metabolic process	2	0.0152	0.0183
macromolecular complex assembly	3	0.0152	0.0183
negative regulation of nucleobase-containing compound metabolic process	21	0.0163	0.0191
positive regulation of developmental process	8	0.0163	0.0191
regulation of transforming growth factor beta receptor signaling pathway	6	0.0164	0.0191
negative regulation of cell differentiation	6	0.017	0.0194
chromatin remodeling	5	0.0171	0.0194
response to UV	2	0.0173	0.0194
response to ionizing radiation	4	0.0178	0.0198
cation transport	2	0.0185	0.0202
DNA damage response, signal transduction by p53 class mediator	2	0.0188	0.0202
histone modification	2	0.0188	0.0202
positive regulation of cysteine-type endopeptidase activity involved in apoptotic process	5	0.02	0.0211
response to DNA damage stimulus	5	0.02	0.0211
immune system process	2	0.0204	0.0211

### Sheet: KEGG
Name	Hits	Pval	adj.Pval		NSP6_BRAIN_miRNet_KEGG
Epstein-Barr virus infection	4	0.000204	0.00949
Pathways in cancer	6	0.000365	0.00949
Chronic myeloid leukemia	3	0.00176	0.0305
Cell cycle	3	0.0079	0.0858
MAPK signaling pathway	4	0.0106	0.0858
Colorectal cancer	2	0.0117	0.0858
Wnt signaling pathway	3	0.0119	0.0858
Pertussis	2	0.0132	0.0858
Acute myeloid leukemia	2	0.0157	0.0907
Tuberculosis	3	0.0198	0.103
p53 signaling pathway	2	0.0219	0.104
HTLV-I infection	3	0.0282	0.119
Small cell lung cancer	2	0.0297	0.119
ErbB signaling pathway	2	0.0346	0.12
Prostate cancer	2	0.0346	0.12
Hepatitis C	2	0.0446	0.144
Herpes simplex infection	2	0.0471	0.144
Rheumatoid arthritis	1	0.0631	0.177
Neurotrophin signaling pathway	2	0.0647	0.177
Thyroid cancer	1	0.0917	0.235
Bladder cancer	1	0.0948	0.235
Pathogenic Escherichia coli infection	1	0.113	0.267
Epithelial cell signaling in Helicobacter pylori infection	1	0.119	0.269
Cocaine addiction	1	0.138	0.277
Endometrial cancer	1	0.14	0.277
Focal adhesion	2	0.147	0.277
Notch signaling pathway	1	0.149	0.277
Basal cell carcinoma	1	0.149	0.277
Leishmaniasis	1	0.161	0.289
Phagosome	1	0.167	0.289
Hedgehog signaling pathway	1	0.175	0.294
Renal cell carcinoma	1	0.187	0.304
Amphetamine addiction	1	0.198	0.307
Glioma	1	0.201	0.307
Melanoma	1	0.209	0.311
Salmonella infection	1	0.22	0.318
B cell receptor signaling pathway	1	0.228	0.32
Progesterone-mediated oocyte maturation	1	0.241	0.323
Apoptosis	1	0.249	0.323
TGF-beta signaling pathway	1	0.252	0.323
Gap junction	1	0.265	0.323
Chagas disease (American trypanosomiasis)	1	0.265	0.323
GnRH signaling pathway	1	0.278	0.323
Toll-like receptor signaling pathway	1	0.285	0.323
T cell receptor signaling pathway	1	0.288	0.323
Jak-STAT signaling pathway	1	0.29	0.323
Melanogenesis	1	0.295	0.323
Measles	1	0.298	0.323
Influenza A	1	0.31	0.324
Oocyte meiosis	1	0.312	0.324
Osteoclast differentiation	1	0.338	0.345
Protein processing in endoplasmic reticulum	1	0.361	0.361
