## Supporting Information Data 9_Lung miRNET miR gene for "Pathways in the brain, heart and lung influenced by SARS-CoV-2 NSP6 and SARS-CoV-2 regulated miRNAs: an *in silico* study hinting cancer incidence"

mirnet	mir_id	mir_acc	symbol	embl	entrez	experiment	pmid	mirtarbase	tarbase	mirecords	tissue
mirnet-hsa-6382	hsa-mir-17-5p	MIMAT0000070	TGFBR2	ENSG00000163513	7048	HITS-CLIP//Immunoblot//Immunohistochemistry//In situ hybridization//Luciferase reporter assay//Microarray//PAR-CLIP//qRT-PCR//Western blot	20940405|22473208|22012620|21572407|20371350|25011053|27120811|27508097	1	1	0	Lung
mirnet-hsa-6734	hsa-mir-17-5p	MIMAT0000070	PDZD11	ENSG00000120509	51248	HITS-CLIP	22473208	1	1	0	Lung
mirnet-hsa-7694	hsa-mir-19a-3p	MIMAT0000073	DBN1	ENSG00000113758	1627	PAR-CLIP	21572407	1	1	0	Lung
mirnet-hsa-7808	hsa-mir-19a-3p	MIMAT0000073	TGFBR2	ENSG00000163513	7048	HITS-CLIP//Luciferase reporter assay//Microarray//PAR-CLIP//qRT-PCR//Western blot	20940405|24220575|22473208|22012620|21572407|20371350|25443138|27080303|27098600	1	1	0	Lung
mirnet-hsa-7965	hsa-mir-19a-3p	MIMAT0000073	PHLDA3	ENSG00000174307	23612	PAR-CLIP	24398324|26701625	1	1	0	Lung
mirnet-hsa-9236	hsa-mir-20a-5p	MIMAT0000075	TGFBR2	ENSG00000163513	7048	HITS-CLIP//Immunoblot//Immunofluorescence//Immunohistochemistry//In situ hybridization//Luciferase reporter assay//Microarray//PAR-CLIP//qRT-PCR//Reporter assay//Western blot	20940405|19435428|16461460|22473208|22012620|21572407|20371350|27080303|27508097|26729221	1	1	0	Lung
mirnet-hsa-9560	hsa-mir-20a-5p	MIMAT0000075	PDZD11	ENSG00000120509	51248	HITS-CLIP	22473208	1	1	0	Lung
mirnet-hsa-11529	hsa-mir-24-3p	MIMAT0000080	ATP6V0A2	ENSG00000185344	23545	HITS-CLIP	23824327	1	0	0	Lung
mirnet-hsa-11531	hsa-mir-24-3p	MIMAT0000080	PHLDA3	ENSG00000174307	23612	HITS-CLIP	23824327	1	0	0	Lung
mirnet-hsa-13697	hsa-mir-26b-5p	MIMAT0000083	ATP6V0D1	ENSG00000159720	9114	Microarray	19088304	1	1	0	Lung
mirnet-hsa-13700	hsa-mir-26b-5p	MIMAT0000083	AIFM1	ENSG00000156709	9131	Microarray	19088304	1	1	0	Lung
mirnet-hsa-13831	hsa-mir-26b-5p	MIMAT0000083	IFITM3	ENSG00000142089	10410	Microarray	19088304	1	1	0	Lung
mirnet-hsa-14279	hsa-mir-26b-5p	MIMAT0000083	TMCO3	ENSG00000150403	55002	Microarray	19088304	1	1	0	Lung
mirnet-hsa-14538	hsa-mir-26b-5p	MIMAT0000083	TCTN2	ENSG00000168778	79867	Microarray	19088304	1	1	0	Lung
mirnet-hsa-24816	hsa-mir-196a-5p	MIMAT0000226	TGFBR2	ENSG00000163513	7048	Immunohistochemistry//In situ hybridization//Luciferase reporter assay//qRT-PCR//Western blot	26940097	1	1	0	Lung
mirnet-hsa-24965	hsa-mir-196a-5p	MIMAT0000226	SYVN1	ENSG00000162298	84447	CLASH	23622248	1	0	0	Lung
mirnet-hsa-25522	hsa-mir-199a-5p	MIMAT0000231	ERBB2	ENSG00000141736	2064	Immunoblot//Immunohistochemistry//Luciferase reporter assay//qRT-PCR//Western blot	23437196|23146892	1	1	0	Lung
mirnet-hsa-27854	hsa-mir-7-5p	MIMAT0000252	CLN3	ENSG00000188603	1201	Microarray	19073608	1	1	0	Lung
mirnet-hsa-29285	hsa-mir-34a-5p	MIMAT0000255	ERBB2	ENSG00000141736	2064	Luciferase reporter assay//Western blot	27813227	1	0	0	Lung
mirnet-hsa-29484	hsa-mir-34a-5p	MIMAT0000255	TGFBR2	ENSG00000163513	7048	PAR-CLIP	22012620	1	1	0	Lung
mirnet-hsa-29585	hsa-mir-34a-5p	MIMAT0000255	AIFM1	ENSG00000156709	9131	PCR array	28097098	1	0	0	Lung
mirnet-hsa-35742	hsa-mir-222-3p	MIMAT0000279	DBN1	ENSG00000113758	1627	CLASH	23622248	1	0	0	Lung
mirnet-hsa-37289	hsa-mir-1-3p	MIMAT0000416	DBN1	ENSG00000113758	1627	Microarray//Proteomics	18668040|18668037	1	1	0	Lung
mirnet-hsa-45632	hsa-mir-145-5p	MIMAT0000437	TGFBR2	ENSG00000163513	7048	Immunoblot//Luciferase reporter assay//Microarray//qRT-PCR//Western blot	22942087|23986572|25323858|27388239	1	0	0	Lung
mirnet-hsa-49855	hsa-mir-193a-3p	MIMAT0000459	ERBB2	ENSG00000141736	2064	Luciferase reporter assay	24148764	1	0	0	Lung
mirnet-hsa-51695	hsa-mir-155-5p	MIMAT0000646	DBN1	ENSG00000113758	1627	Proteomics	18668040	1	1	0	Lung
mirnet-hsa-52013	hsa-mir-155-5p	MIMAT0000646	AIFM1	ENSG00000156709	9131	Proteomics	18668040	1	1	0	Lung
mirnet-hsa-61384	hsa-mir-375	MIMAT0000728	ERBB2	ENSG00000141736	2064	Flow//HITS-CLIP//Luciferase reporter assay//qRT-PCR//Western blot	24926380|24906430|26893657	1	1	0	Lung
mirnet-hsa-64180	hsa-mir-326	MIMAT0000756	ERBB2	ENSG00000141736	2064	CLASH	23622248	1	0	0	Lung
mirnet-hsa-64877	hsa-mir-331-3p	MIMAT0000760	APBB1	ENSG00000166313	322	CLASH	23622248	1	0	0	Lung
mirnet-hsa-64910	hsa-mir-331-3p	MIMAT0000760	ERBB2	ENSG00000141736	2064	Flow//Immunohistochemistry//Luciferase reporter assay//Microarray//qRT-PCR//Western blot	20864407|24775712|24148764|26718987	1	1	1	Lung
mirnet-hsa-66314	hsa-mir-335-5p	MIMAT0000765	ANG	ENSG00000214274	283	Microarray	18185580	1	1	0	Lung
mirnet-hsa-66319	hsa-mir-335-5p	MIMAT0000765	APBB1	ENSG00000166313	322	Microarray	18185580	1	1	0	Lung
mirnet-hsa-66747	hsa-mir-335-5p	MIMAT0000765	LGALS9	ENSG00000168961	3965	Microarray	18185580	1	1	0	Lung
mirnet-hsa-67083	hsa-mir-335-5p	MIMAT0000765	TGFBR2	ENSG00000163513	7048	Microarray	18185580	1	1	0	Lung
mirnet-hsa-68199	hsa-mir-335-5p	MIMAT0000765	SYVN1	ENSG00000162298	84447	Microarray	18185580	1	1	0	Lung
mirnet-hsa-68354	hsa-mir-335-5p	MIMAT0000765	LRRK2	ENSG00000188906	120892	Microarray	18185580	1	1	0	Lung
mirnet-hsa-76765	hsa-mir-495-3p	MIMAT0002817	TGFBR2	ENSG00000163513	7048	HITS-CLIP	19536157	1	0	0	Lung
mirnet-hsa-84202	hsa-mir-517a-3p	MIMAT0002852	DBN1	ENSG00000113758	1627	HITS-CLIP//PAR-CLIP	21572407	1	0	0	Lung
mirnet-hsa-118430	hsa-mir-125a-3p	MIMAT0004602	PHLDA3	ENSG00000174307	23612	HITS-CLIP	23824327	1	0	0	Lung
mirnet-hsa-418389	hsa-let-7b-5p	MIMAT0000063	PCM1	ENSG00000078674	5108	HITS-CLIP, PAR-CLIP, pSILAC	tarbase	0	1	0	Lung
mirnet-hsa-418392	hsa-let-7g-5p	MIMAT0000414	PCM1	ENSG00000078674	5108	HITS-CLIP, PAR-CLIP	tarbase	0	1	0	Lung
mirnet-hsa-418399	hsa-mir-15a-5p	MIMAT0000068	PCM1	ENSG00000078674	5108	HITS-CLIP	tarbase	0	1	0	Lung
mirnet-hsa-418401	hsa-mir-16-5p	MIMAT0000069	PCM1	ENSG00000078674	5108	HITS-CLIP, Microarrays	tarbase	0	1	0	Lung
mirnet-hsa-418402	hsa-mir-193b-3p	MIMAT0002819	PCM1	ENSG00000078674	5108	HITS-CLIP	tarbase	0	1	0	Lung
mirnet-hsa-418412	hsa-mir-26a-5p	MIMAT0000082	PCM1	ENSG00000078674	5108	PAR-CLIP	tarbase	0	1	0	Lung
mirnet-hsa-418421	hsa-mir-375	MIMAT0000728	PCM1	ENSG00000078674	5108	HITS-CLIP	tarbase	0	1	0	Lung
mirnet-hsa-418436	hsa-mir-98-5p	MIMAT0000096	PCM1	ENSG00000078674	5108	HITS-CLIP, PAR-CLIP	tarbase	0	1	0	Lung
mirnet-hsa-418437	hsa-mir-126-5p	MIMAT0000444	PCM1	ENSG00000078674	5108	HITS-CLIP	tarbase	0	1	0	Lung
mirnet-hsa-418440	hsa-mir-181a-5p	MIMAT0000256	PCM1	ENSG00000078674	5108	HITS-CLIP	tarbase	0	1	0	Lung
mirnet-hsa-418441	hsa-mir-19a-3p	MIMAT0000073	PCM1	ENSG00000078674	5108	HITS-CLIP	tarbase	0	1	0	Lung
mirnet-hsa-418444	hsa-mir-29b-3p	MIMAT0000100	PCM1	ENSG00000078674	5108	HITS-CLIP	tarbase	0	1	0	Lung
mirnet-hsa-418445	hsa-mir-29c-3p	MIMAT0000681	PCM1	ENSG00000078674	5108	HITS-CLIP	tarbase	0	1	0	Lung
mirnet-hsa-418447	hsa-mir-495-3p	MIMAT0002817	PCM1	ENSG00000078674	5108	HITS-CLIP	tarbase	0	1	0	Lung
mirnet-hsa-418448	hsa-mir-1-3p	MIMAT0000416	PCM1	ENSG00000078674	5108	Microarrays	tarbase	0	1	0	Lung
mirnet-hsa-437969	hsa-mir-7-5p	MIMAT0000252	PICK1	ENSG00000100151	9463	HITS-CLIP	tarbase	0	1	0	Lung
mirnet-hsa-437970	hsa-mir-1-3p	MIMAT0000416	PICK1	ENSG00000100151	9463	RPF-Seq	tarbase	0	1	0	Lung
mirnet-hsa-437972	hsa-mir-200c-3p	MIMAT0000617	PICK1	ENSG00000100151	9463	Microarrays	tarbase	0	1	0	Lung
mirnet-hsa-488085	hsa-mir-221-3p	MIMAT0000278	DBN1	ENSG00000113758	1627	HITS-CLIP	tarbase	0	1	0	Lung
mirnet-hsa-488091	hsa-mir-34a-5p	MIMAT0000255	DBN1	ENSG00000113758	1627	Biotin-Microarrays, HITS-CLIP	tarbase	0	1	0	Lung
mirnet-hsa-488099	hsa-mir-7-5p	MIMAT0000252	DBN1	ENSG00000113758	1627	HITS-CLIP	tarbase	0	1	0	Lung
mirnet-hsa-488103	hsa-let-7b-5p	MIMAT0000063	DBN1	ENSG00000113758	1627	Microarrays	tarbase	0	1	0	Lung
mirnet-hsa-488107	hsa-mir-200b-3p	MIMAT0000318	DBN1	ENSG00000113758	1627	Microarrays	tarbase	0	1	0	Lung
mirnet-hsa-510151	hsa-mir-142-3p	MIMAT0000434	PDZD11	ENSG00000120509	51248	PAR-CLIP	tarbase	0	1	0	Lung
mirnet-hsa-510154	hsa-mir-24-3p	MIMAT0000080	PDZD11	ENSG00000120509	51248	PAR-CLIP	tarbase	0	1	0	Lung
mirnet-hsa-510157	hsa-mir-331-3p	MIMAT0000760	PDZD11	ENSG00000120509	51248	PAR-CLIP	tarbase	0	1	0	Lung
mirnet-hsa-510159	hsa-mir-1-3p	MIMAT0000416	PDZD11	ENSG00000120509	51248	RPF-Seq, RNA-Seq	tarbase	0	1	0	Lung
mirnet-hsa-510160	hsa-let-7b-5p	MIMAT0000063	PDZD11	ENSG00000120509	51248	Microarrays	tarbase	0	1	0	Lung
mirnet-hsa-510163	hsa-mir-155-5p	MIMAT0000646	PDZD11	ENSG00000120509	51248	Microarrays, Chimeric fragments	tarbase	0	1	0	Lung
mirnet-hsa-510164	hsa-mir-16-5p	MIMAT0000069	PDZD11	ENSG00000120509	51248	Microarrays	tarbase	0	1	0	Lung
mirnet-hsa-540455	hsa-mir-20a-5p	MIMAT0000075	LGALS3	ENSG00000131981	3958	HITS-CLIP	tarbase	0	1	0	Lung
mirnet-hsa-540457	hsa-mir-34a-5p	MIMAT0000255	LGALS3	ENSG00000131981	3958	Biotin-Microarrays	tarbase	0	1	0	Lung
mirnet-hsa-540463	hsa-mir-1-3p	MIMAT0000416	LGALS3	ENSG00000131981	3958	RPF-Seq, RNA-Seq	tarbase	0	1	0	Lung
mirnet-hsa-578049	hsa-mir-19a-3p	MIMAT0000073	ERBB2	ENSG00000141736	2064	HITS-CLIP	tarbase	0	1	0	Lung
mirnet-hsa-578679	hsa-mir-20a-5p	MIMAT0000075	IFITM3	ENSG00000142089	10410	HITS-CLIP	tarbase	0	1	0	Lung
mirnet-hsa-578681	hsa-mir-7-5p	MIMAT0000252	IFITM3	ENSG00000142089	10410	HITS-CLIP	tarbase	0	1	0	Lung
mirnet-hsa-578683	hsa-mir-1-3p	MIMAT0000416	IFITM3	ENSG00000142089	10410	RPF-Seq, RNA-Seq	tarbase	0	1	0	Lung
mirnet-hsa-578685	hsa-mir-155-5p	MIMAT0000646	IFITM3	ENSG00000142089	10410	RNA-Seq, Microarrays	tarbase	0	1	0	Lung
mirnet-hsa-578688	hsa-let-7b-5p	MIMAT0000063	IFITM3	ENSG00000142089	10410	Microarrays	tarbase	0	1	0	Lung
mirnet-hsa-578691	hsa-mir-138-5p	MIMAT0000430	IFITM3	ENSG00000142089	10410	Microarrays	tarbase	0	1	0	Lung
mirnet-hsa-578693	hsa-mir-16-5p	MIMAT0000069	IFITM3	ENSG00000142089	10410	Microarrays	tarbase	0	1	0	Lung
mirnet-hsa-578694	hsa-mir-203a-3p	MIMAT0000264	IFITM3	ENSG00000142089	10410	Microarrays	tarbase	0	1	0	Lung
mirnet-hsa-578700	hsa-mir-29c-3p	MIMAT0000681	IFITM3	ENSG00000142089	10410	Microarrays	tarbase	0	1	0	Lung
mirnet-hsa-578702	hsa-mir-429	MIMAT0001536	IFITM3	ENSG00000142089	10410	Microarrays	tarbase	0	1	0	Lung
mirnet-hsa-602317	hsa-mir-181a-5p	MIMAT0000256	TMCO3	ENSG00000150403	55002	HITS-CLIP	tarbase	0	1	0	Lung
mirnet-hsa-602327	hsa-mir-1-3p	MIMAT0000416	TMCO3	ENSG00000150403	55002	RNA-Seq	tarbase	0	1	0	Lung
mirnet-hsa-602329	hsa-mir-155-5p	MIMAT0000646	TMCO3	ENSG00000150403	55002	Microarrays	tarbase	0	1	0	Lung
mirnet-hsa-602330	hsa-mir-16-5p	MIMAT0000069	TMCO3	ENSG00000150403	55002	Microarrays	tarbase	0	1	0	Lung
mirnet-hsa-602332	hsa-mir-203a-3p	MIMAT0000264	TMCO3	ENSG00000150403	55002	Microarrays	tarbase	0	1	0	Lung
mirnet-hsa-607310	hsa-mir-34a-5p	MIMAT0000255	POC5	ENSG00000152359	134359	Biotin-Microarrays	tarbase	0	1	0	Lung
mirnet-hsa-607311	hsa-mir-1-3p	MIMAT0000416	POC5	ENSG00000152359	134359	RPF-Seq, RNA-Seq	tarbase	0	1	0	Lung
mirnet-hsa-607313	hsa-mir-16-5p	MIMAT0000069	POC5	ENSG00000152359	134359	Microarrays	tarbase	0	1	0	Lung
mirnet-hsa-607316	hsa-mir-7-5p	MIMAT0000252	POC5	ENSG00000152359	134359	Microarrays	tarbase	0	1	0	Lung
mirnet-hsa-618526	hsa-mir-1-3p	MIMAT0000416	AIFM1	ENSG00000156709	9131	RPF-Seq, RNA-Seq	tarbase	0	1	0	Lung
mirnet-hsa-625927	hsa-mir-506-3p	MIMAT0002878	ATP6V0D1	ENSG00000159720	9114	HITS-CLIP	tarbase	0	1	0	Lung
mirnet-hsa-625931	hsa-let-7b-5p	MIMAT0000063	ATP6V0D1	ENSG00000159720	9114	Microarrays	tarbase	0	1	0	Lung
mirnet-hsa-625933	hsa-mir-26a-5p	MIMAT0000082	ATP6V0D1	ENSG00000159720	9114	Microarrays	tarbase	0	1	0	Lung
mirnet-hsa-631861	hsa-mir-193b-3p	MIMAT0002819	SYVN1	ENSG00000162298	84447	PAR-CLIP	tarbase	0	1	0	Lung
mirnet-hsa-631864	hsa-mir-200b-3p	MIMAT0000318	SYVN1	ENSG00000162298	84447	HITS-CLIP	tarbase	0	1	0	Lung
mirnet-hsa-631865	hsa-mir-200c-3p	MIMAT0000617	SYVN1	ENSG00000162298	84447	HITS-CLIP	tarbase	0	1	0	Lung
mirnet-hsa-631872	hsa-mir-217	MIMAT0000274	SYVN1	ENSG00000162298	84447	HITS-CLIP	tarbase	0	1	0	Lung
mirnet-hsa-631877	hsa-mir-34a-5p	MIMAT0000255	SYVN1	ENSG00000162298	84447	Biotin-Microarrays, HITS-CLIP	tarbase	0	1	0	Lung
mirnet-hsa-631878	hsa-mir-429	MIMAT0001536	SYVN1	ENSG00000162298	84447	HITS-CLIP	tarbase	0	1	0	Lung
mirnet-hsa-631887	hsa-mir-7-5p	MIMAT0000252	SYVN1	ENSG00000162298	84447	PAR-CLIP, HITS-CLIP	tarbase	0	1	0	Lung
mirnet-hsa-631888	hsa-mir-1-3p	MIMAT0000416	SYVN1	ENSG00000162298	84447	RNA-Seq	tarbase	0	1	0	Lung
mirnet-hsa-637399	hsa-let-7b-5p	MIMAT0000063	TGFBR2	ENSG00000163513	7048	HITS-CLIP, PAR-CLIP	tarbase	0	1	0	Lung
mirnet-hsa-637405	hsa-let-7g-5p	MIMAT0000414	TGFBR2	ENSG00000163513	7048	PAR-CLIP	tarbase	0	1	0	Lung
mirnet-hsa-637409	hsa-mir-126-5p	MIMAT0000444	TGFBR2	ENSG00000163513	7048	PAR-CLIP	tarbase	0	1	0	Lung
mirnet-hsa-637415	hsa-mir-181a-5p	MIMAT0000256	TGFBR2	ENSG00000163513	7048	HITS-CLIP, PAR-CLIP	tarbase	0	1	0	Lung
mirnet-hsa-637424	hsa-mir-24-3p	MIMAT0000080	TGFBR2	ENSG00000163513	7048	HITS-CLIP	tarbase	0	1	0	Lung
mirnet-hsa-637425	hsa-mir-26a-5p	MIMAT0000082	TGFBR2	ENSG00000163513	7048	PAR-CLIP	tarbase	0	1	0	Lung
mirnet-hsa-637426	hsa-mir-26b-5p	MIMAT0000083	TGFBR2	ENSG00000163513	7048	PAR-CLIP	tarbase	0	1	0	Lung
mirnet-hsa-637460	hsa-mir-98-5p	MIMAT0000096	TGFBR2	ENSG00000163513	7048	HITS-CLIP, PAR-CLIP	tarbase	0	1	0	Lung
mirnet-hsa-637462	hsa-mir-1-3p	MIMAT0000416	TGFBR2	ENSG00000163513	7048	RPF-Seq, RNA-Seq	tarbase	0	1	0	Lung
mirnet-hsa-637466	hsa-mir-155-5p	MIMAT0000646	TGFBR2	ENSG00000163513	7048	Microarrays	tarbase	0	1	0	Lung
mirnet-hsa-637467	hsa-mir-16-5p	MIMAT0000069	TGFBR2	ENSG00000163513	7048	Microarrays	tarbase	0	1	0	Lung
mirnet-hsa-637471	hsa-mir-7-5p	MIMAT0000252	TGFBR2	ENSG00000163513	7048	Microarrays	tarbase	0	1	0	Lung
mirnet-hsa-653291	hsa-mir-200c-3p	MIMAT0000617	APBB1	ENSG00000166313	322	Microarrays	tarbase	0	1	0	Lung
mirnet-hsa-665902	hsa-mir-1-3p	MIMAT0000416	TCTN2	ENSG00000168778	79867	RPF-Seq	tarbase	0	1	0	Lung
mirnet-hsa-665904	hsa-mir-126-3p	MIMAT0000445	TCTN2	ENSG00000168778	79867	Microarrays	tarbase	0	1	0	Lung
mirnet-hsa-665905	hsa-mir-16-5p	MIMAT0000069	TCTN2	ENSG00000168778	79867	Microarrays	tarbase	0	1	0	Lung
mirnet-hsa-665906	hsa-mir-200b-3p	MIMAT0000318	TCTN2	ENSG00000168778	79867	Microarrays	tarbase	0	1	0	Lung
mirnet-hsa-665907	hsa-mir-34a-5p	MIMAT0000255	TCTN2	ENSG00000168778	79867	Microarrays	tarbase	0	1	0	Lung
mirnet-hsa-666772	hsa-mir-221-3p	MIMAT0000278	LGALS9	ENSG00000168961	3965	Microarrays	tarbase	0	1	0	Lung
mirnet-hsa-687554	hsa-let-7b-5p	MIMAT0000063	PHLDA3	ENSG00000174307	23612	PAR-CLIP	tarbase	0	1	0	Lung
mirnet-hsa-687557	hsa-let-7g-5p	MIMAT0000414	PHLDA3	ENSG00000174307	23612	PAR-CLIP	tarbase	0	1	0	Lung
mirnet-hsa-687564	hsa-mir-15a-5p	MIMAT0000068	PHLDA3	ENSG00000174307	23612	HITS-CLIP, PAR-CLIP	tarbase	0	1	0	Lung
mirnet-hsa-687566	hsa-mir-16-5p	MIMAT0000069	PHLDA3	ENSG00000174307	23612	HITS-CLIP, PAR-CLIP	tarbase	0	1	0	Lung
mirnet-hsa-687578	hsa-mir-7-5p	MIMAT0000252	PHLDA3	ENSG00000174307	23612	HITS-CLIP, Microarrays	tarbase	0	1	0	Lung
mirnet-hsa-687579	hsa-mir-98-5p	MIMAT0000096	PHLDA3	ENSG00000174307	23612	PAR-CLIP	tarbase	0	1	0	Lung
mirnet-hsa-687580	hsa-mir-1-3p	MIMAT0000416	PHLDA3	ENSG00000174307	23612	RPF-Seq, RNA-Seq	tarbase	0	1	0	Lung
mirnet-hsa-687582	hsa-mir-155-5p	MIMAT0000646	PHLDA3	ENSG00000174307	23612	RNA-Seq	tarbase	0	1	0	Lung
mirnet-hsa-687587	hsa-mir-200b-3p	MIMAT0000318	PHLDA3	ENSG00000174307	23612	Microarrays	tarbase	0	1	0	Lung
mirnet-hsa-687588	hsa-mir-29c-3p	MIMAT0000681	PHLDA3	ENSG00000174307	23612	Microarrays	tarbase	0	1	0	Lung
mirnet-hsa-696547	hsa-mir-155-5p	MIMAT0000646	ACAD9	ENSG00000177646	28976	Microarrays	tarbase	0	1	0	Lung
mirnet-hsa-696548	hsa-mir-16-5p	MIMAT0000069	ACAD9	ENSG00000177646	28976	Microarrays	tarbase	0	1	0	Lung
mirnet-hsa-715544	hsa-mir-34a-5p	MIMAT0000255	ATP6V0A2	ENSG00000185344	23545	Biotin-Microarrays	tarbase	0	1	0	Lung
mirnet-hsa-723626	hsa-mir-34a-5p	MIMAT0000255	CLN3	ENSG00000188603	1201	Biotin-Microarrays	tarbase	0	1	0	Lung
mirnet-hsa-723627	hsa-mir-34a-5p	MIMAT0000255	CLN3	ENSG00000261832	1201	Biotin-Microarrays	tarbase	0	1	0	Lung
mirnet-hsa-723630	hsa-mir-1-3p	MIMAT0000416	CLN3	ENSG00000188603	1201	RPF-Seq	tarbase	0	1	0	Lung
mirnet-hsa-723631	hsa-mir-1-3p	MIMAT0000416	CLN3	ENSG00000261832	1201	RPF-Seq	tarbase	0	1	0	Lung
mirnet-hsa-723632	hsa-let-7b-5p	MIMAT0000063	CLN3	ENSG00000188603	1201	Microarrays	tarbase	0	1	0	Lung
mirnet-hsa-723633	hsa-let-7b-5p	MIMAT0000063	CLN3	ENSG00000261832	1201	Microarrays	tarbase	0	1	0	Lung
mirnet-hsa-724383	hsa-mir-19a-3p	MIMAT0000073	LRRK2	ENSG00000188906	120892	HITS-CLIP	tarbase	0	1	0	Lung
mirnet-hsa-759914	hsa-mir-429	MIMAT0001536	ANG	ENSG00000214274	283	Microarrays	tarbase	0	1	0	Lung
mirnet-hsa-776005	hsa-mir-26a	MIMAT0000082	TGFBR2	ENSG00000163513	7048	activity assay	16461460	0	0	1	Lung
