## Supporting Information Data 10_Lung miRNA pathways for "Pathways in the brain, heart and lung influenced by SARS-CoV-2 NSP6 and SARS-CoV-2 regulated miRNAs: an *in silico* study hinting cancer incidence"

### Sheet: GO-BP
Name	Hits	Pval	adj.Pval
positive regulation of transcription, DNA-dependent	26	2.69e-14	1.34e-12
positive regulation of RNA metabolic process	26	2.69e-14	1.34e-12
negative regulation of biosynthetic process	26	1.06e-13	3.53e-12
positive regulation of nucleobase-containing compound metabolic process	25	1.99e-13	4.98e-12
positive regulation of transcription from RNA polymerase II promoter	26	1.44e-12	2.88e-11
negative regulation of RNA metabolic process	20	2.54e-12	4.07e-11
regulation of cell differentiation	22	2.85e-12	4.07e-11
negative regulation of cellular biosynthetic process	24	4.11e-12	5.14e-11
negative regulation of transcription, DNA-dependent	23	1.14e-11	1.18e-10
negative regulation of metabolic process	21	1.3e-11	1.18e-10
negative regulation of nucleobase-containing compound metabolic process	21	1.3e-11	1.18e-10
positive regulation of cellular metabolic process	27	2.03e-11	1.58e-10
positive regulation of metabolic process	22	2.05e-11	1.58e-10
regulation of developmental process	31	3.18e-11	2.27e-10
regulation of transcription from RNA polymerase II promoter	31	1.7e-10	1.13e-09
negative regulation of cellular metabolic process	26	2.79e-10	1.74e-09
transcription from RNA polymerase II promoter	24	4.36e-10	2.56e-09
anatomical structure development	24	8.84e-10	4.91e-09
positive regulation of cell differentiation	25	3.09e-09	1.63e-08
regulation of nucleobase-containing compound metabolic process	42	1.23e-08	6.14e-08
negative regulation of cellular process	14	1.29e-08	6.14e-08
regulation of RNA metabolic process	37	1.41e-08	6.41e-08
positive regulation of developmental process	35	1.88e-08	8.17e-08
RNA biosynthetic process	34	2.25e-08	9.12e-08
regulation of transcription, DNA-dependent	16	2.28e-08	9.12e-08
regulation of gene expression	38	3.56e-08	1.37e-07
positive regulation of cellular process	33	4.26e-08	1.47e-07
transcription, DNA-dependent	33	4.26e-08	1.47e-07
negative regulation of biological process	33	4.26e-08	1.47e-07
female pregnancy	36	4.8e-08	1.6e-07
negative regulation of cell proliferation	37	6.6e-08	2.13e-07
cell proliferation	37	9.24e-08	2.8e-07
regulation of multicellular organismal process	37	9.24e-08	2.8e-07
organ development	36	9.59e-08	2.82e-07
negative regulation of transcription from RNA polymerase II promoter	8	1.32e-07	3.77e-07
multicellular organismal development	13	1.48e-07	4.11e-07
system development	22	3.54e-07	9.57e-07
regulation of metabolic process	25	5.07e-07	1.33e-06
positive regulation of biological process	29	5.84e-07	1.5e-06
nervous system development	12	6.15e-07	1.54e-06
embryo development	39	7.18e-07	1.75e-06
regulation of cellular metabolic process	36	7.95e-07	1.89e-06
anatomical structure morphogenesis	43	9.15e-07	2.08e-06
gland development	38	9.16e-07	2.08e-06
immune system development	23	9.72e-07	2.16e-06
cellular nitrogen compound biosynthetic process	16	1.09e-06	2.37e-06
anatomical structure formation involved in morphogenesis	40	1.38e-06	2.94e-06
regulation of cell proliferation	26	1.48e-06	3.06e-06
hemopoiesis	9	1.5e-06	3.06e-06
RNA metabolic process	13	1.62e-06	3.22e-06
T cell differentiation	38	1.64e-06	3.22e-06
hematopoietic or lymphoid organ development	22	1.81e-06	3.48e-06
multi-organism process	18	1.89e-06	3.57e-06
organ morphogenesis	12	2.9e-06	5.37e-06
reproductive process	39	3.21e-06	5.84e-06
rhythmic process	7	5.26e-06	9.35e-06
tube development	12	5.33e-06	9.35e-06
enzyme linked receptor protein signaling pathway	19	5.67e-06	9.78e-06
cell development	14	7.58e-06	1.28e-05
reproduction	19	7.79e-06	1.3e-05
positive regulation of cell proliferation	7	8.47e-06	1.39e-05
neurogenesis	10	1.41e-05	2.27e-05
brain development	15	1.53e-05	2.43e-05
macromolecule biosynthetic process	19	1.75e-05	2.73e-05
lymphocyte differentiation	19	1.91e-05	2.94e-05
developmental maturation	12	2.33e-05	3.53e-05
cellular response to stress	16	2.71e-05	4.04e-05
generation of neurons	10	3.31e-05	4.87e-05
nucleobase-containing compound metabolic process	39	3.66e-05	5.23e-05
cell maturation	39	3.66e-05	5.23e-05
homeostatic process	7	4.6e-05	6.48e-05
tissue development	6	4.7e-05	6.53e-05
regulation of programmed cell death	17	4.78e-05	6.55e-05
leukocyte differentiation	15	5.23e-05	7.07e-05
transmembrane receptor protein tyrosine kinase signaling pathway	44	5.99e-05	7.88e-05
central nervous system development	44	5.99e-05	7.88e-05
histone modification	5	7.09e-05	9.19e-05
transcription initiation from RNA polymerase II promoter	16	7.17e-05	9.19e-05
heterocycle metabolic process	17	7.59e-05	9.61e-05
epidermis development	16	0.000104	0.00013
regulation of biological quality	8	0.000111	0.000137
covalent chromatin modification	11	0.000113	0.000138
cellular aromatic compound metabolic process	11	0.000116	0.00014
regulation of neurogenesis	7	0.000144	0.000171
response to stress	6	0.000152	0.000179
epithelial cell differentiation	44	0.000162	0.000188
tube morphogenesis	7	0.000165	0.000189
chromosome organization	25	0.000166	0.000189
regulation of apoptotic process	7	0.000169	0.00019
response to endogenous stimulus	44	0.000178	0.000198
circadian rhythm	8	0.000212	0.000233
DNA-dependent transcription, initiation	28	0.000233	0.000253
response to hormone stimulus	7	0.00024	0.000258

### Sheet: KEGG
Name	Hits	Pval	adj.Pval
HTLV-I infection	8	1.78e-06	0.000103
Pathways in cancer	8	4.77e-05	0.00138
Prostate cancer	4	0.000631	0.0122
Osteoclast differentiation	4	0.00204	0.0296
Renal cell carcinoma	3	0.00259	0.03
Prion diseases	2	0.0042	0.0406
TGF-beta signaling pathway	3	0.00672	0.0515
ErbB signaling pathway	3	0.0074	0.0515
Tuberculosis	4	0.00799	0.0515
Cocaine addiction	2	0.017	0.0986
Notch signaling pathway	2	0.0201	0.104
Colorectal cancer	2	0.0217	0.104
Leishmaniasis	2	0.0234	0.104
Wnt signaling pathway	3	0.0286	0.118
MAPK signaling pathway	4	0.0328	0.122
Amphetamine addiction	2	0.0357	0.122
Mineral absorption	1	0.037	0.122
Pancreatic cancer	2	0.0409	0.122
Alcoholism	3	0.0411	0.122
Adherens junction	2	0.042	0.122
Chronic myeloid leukemia	2	0.0453	0.125
Dorso-ventral axis formation	1	0.055	0.145
Chagas disease (American trypanosomiasis)	2	0.0646	0.156
Focal adhesion	3	0.0651	0.156
Epstein-Barr virus infection	2	0.0672	0.156
GnRH signaling pathway	2	0.0711	0.159
Melanogenesis	2	0.0806	0.172
Transcriptional misregulation in cancer	1	0.0858	0.172
Rheumatoid arthritis	1	0.0858	0.172
Oocyte meiosis	2	0.0904	0.175
Vasopressin-regulated water reabsorption	1	0.0987	0.185
Cell cycle	2	0.114	0.207
Bladder cancer	1	0.128	0.225
Endocrine and other factor-regulated calcium reabsorption	1	0.157	0.267
Epithelial cell signaling in Helicobacter pylori infection	1	0.161	0.267
Endometrial cancer	1	0.188	0.303
Alzheimer's disease	1	0.207	0.324
Pertussis	1	0.218	0.324
Non-small cell lung cancer	1	0.218	0.324
Acute myeloid leukemia	1	0.237	0.344
Antigen processing and presentation	1	0.251	0.355
PPAR signaling pathway	1	0.262	0.362
Long-term potentiation	1	0.283	0.382
Salmonella infection	1	0.29	0.382
B cell receptor signaling pathway	1	0.3	0.387
Progesterone-mediated oocyte maturation	1	0.316	0.398
Cholinergic synapse	1	0.364	0.436
Toll-like receptor signaling pathway	1	0.37	0.436
T cell receptor signaling pathway	1	0.373	0.436
Jak-STAT signaling pathway	1	0.376	0.436
Herpes simplex infection	1	0.388	0.441
Influenza A	1	0.399	0.445
Neurotrophin signaling pathway	1	0.444	0.48
Dopaminergic synapse	1	0.447	0.48
Protein processing in endoplasmic reticulum	1	0.46	0.485
Insulin signaling pathway	1	0.481	0.498
Calcium signaling pathway	1	0.573	0.583
Cytokine-cytokine receptor interaction	1	0.706	0.706
