## Supporting Information Data 11_miRNET heart genes for "Pathways in the brain, heart and lung influenced by SARS-CoV-2 NSP6 and SARS-CoV-2 regulated miRNAs: an *in silico* study hinting cancer incidence"

### Sheet: mirnet_enrich_KEGG_heart_NSP6
Pathway	Total	Expected	Hits	Pval	FDR
Lysine degradation	47	34.5	54	0	0
Pathways in cancer	310	228	285	1.95e-17	9.75e-16
Protein processing in endoplasmic reticulum	129	94.7	126	4.85e-14	1.62e-12
HTLV-I infection	199	146	182	6.43e-11	1.61e-09
Endocytosis	101	74.1	97	1.61e-09	3.22e-08
Neurotrophin signaling pathway	123	90.3	115	8.05e-09	1.31e-07
Prostate cancer	87	63.9	84	9.18e-09	1.31e-07
Acute myeloid leukemia	57	41.8	57	1.95e-08	2.27e-07
Jak-STAT signaling pathway	99	72.7	94	2.04e-08	2.27e-07
Cell cycle	124	91	115	3.1e-08	3.1e-07
Chronic myeloid leukemia	73	53.6	71	4.94e-08	4.49e-07
Pancreatic cancer	69	50.6	67	1.56e-07	1.3e-06
Focal adhesion	200	147	176	2.24e-07	1.72e-06
Influenza A	107	78.5	99	4.15e-07	2.96e-06
TGF-beta signaling pathway	84	61.7	79	1.02e-06	6.8e-06
Small cell lung cancer	80	58.7	75	2.82e-06	1.76e-05
RNA transport	126	92.5	113	4.29e-06	2.52e-05
Colorectal cancer	49	36	48	4.54e-06	2.52e-05
Axon guidance	118	86.6	106	7.15e-06	3.76e-05
p53 signaling pathway	68	49.9	64	1.1e-05	5.5e-05
Renal cell carcinoma	60	44	57	1.5e-05	7.14e-05
Non-small cell lung cancer	52	38.2	50	1.86e-05	8.45e-05
Endometrial cancer	44	32.3	43	1.96e-05	8.52e-05
Glioma	65	47.7	61	2.37e-05	9.7e-05
Wnt signaling pathway	144	106	126	2.46e-05	9.7e-05
Inositol phosphate metabolism	58	42.6	55	2.54e-05	9.7e-05
N-Glycan biosynthesis	43	31.6	42	2.62e-05	9.7e-05
Toxoplasmosis	93	68.3	84	4.04e-05	0.000143
ErbB signaling pathway	87	63.9	79	4.29e-05	0.000143
Bacterial invasion of epithelial cells	56	41.1	53	4.3e-05	0.000143
Oocyte meiosis	108	79.3	96	5.66e-05	0.000183
Epstein-Barr virus infection	91	66.8	82	6.22e-05	0.000189
Fatty acid metabolism	40	29.4	39	6.25e-05	0.000189
Bladder cancer	29	21.3	29	0.000123	0.000362
Phosphatidylinositol signaling system	75	55	68	0.000171	0.000489
Melanogenesis	101	74.1	89	0.000226	0.000628
Alzheimer's disease	49	36	46	0.000261	0.000705
Apoptosis	83	60.9	74	0.000334	0.000879
Basal cell carcinoma	47	34.5	44	0.000432	0.00111
Insulin signaling pathway	137	101	117	0.000488	0.00122
Adherens junction	70	51.4	63	0.000506	0.00123
Chagas disease (American trypanosomiasis)	89	65.3	78	0.000825	0.00196
Valine, leucine and isoleucine degradation	44	32.3	41	0.000911	0.00212
Ribosome biogenesis in eukaryotes	55	40.4	50	0.00113	0.00257
RIG-I-like receptor signaling pathway	49	36	45	0.00118	0.00262
RNA degradation	60	44	54	0.0013	0.00283
Progesterone-mediated oocyte maturation	80	58.7	70	0.0017	0.00362
Hepatitis C	100	73.4	86	0.00174	0.00362
Shigellosis	47	34.5	43	0.00187	0.00382
Gap junction	89	65.3	77	0.00209	0.00418
T cell receptor signaling pathway	98	71.9	84	0.00244	0.00478
MAPK signaling pathway	265	195	214	0.0026	0.005
mTOR signaling pathway	45	33	41	0.00296	0.00548
mRNA surveillance pathway	82	60.2	71	0.00297	0.00548
Hedgehog signaling pathway	56	41.1	50	0.00303	0.00548
Amyotrophic lateral sclerosis (ALS)	39	28.6	36	0.00307	0.00548
Pyrimidine metabolism	101	74.1	86	0.0033	0.00579
Regulation of actin cytoskeleton	182	134	149	0.00421	0.00714
Long-term potentiation	70	51.4	61	0.00421	0.00714
Epithelial cell signaling in Helicobacter pylori infection	37	27.2	34	0.00493	0.00822
Notch signaling pathway	47	34.5	42	0.00641	0.0105
Circadian rhythm - mammal	22	16.1	21	0.00983	0.0157
B cell receptor signaling pathway	75	55	64	0.00988	0.0157
Adipocytokine signaling pathway	63	46.2	54	0.0146	0.0228
ECM-receptor interaction	84	61.7	70	0.0216	0.0332
Fc gamma R-mediated phagocytosis	97	71.2	80	0.0235	0.0347
Osteoclast differentiation	119	87.3	97	0.0241	0.0347
Citrate cycle (TCA cycle)	30	22	27	0.0242	0.0347
Dorso-ventral axis formation	12	8.81	12	0.0243	0.0347
Arrhythmogenic right ventricular cardiomyopathy (ARVC)	12	8.81	12	0.0243	0.0347
Amino sugar and nucleotide sugar metabolism	45	33	39	0.0261	0.0368
Steroid biosynthesis	18	13.2	17	0.0285	0.039
Synaptic vesicle cycle	18	13.2	17	0.0285	0.039
Melanoma	68	49.9	57	0.0298	0.0403
Cholinergic synapse	95	69.7	78	0.0305	0.0407
Fanconi anemia pathway	39	28.6	34	0.0316	0.0416
Herpes simplex infection	103	75.6	84	0.0339	0.044
Purine metabolism	163	120	130	0.035	0.0449
Thyroid cancer	28	20.6	25	0.0372	0.0471
Pertussis	52	38.2	44	0.0409	0.0511
Propanoate metabolism	22	16.1	20	0.0433	0.0535
Prion diseases	21	15.4	19	0.0543	0.0662
beta-Alanine metabolism	26	19.1	23	0.0565	0.0681
Dopaminergic synapse	124	91	99	0.0586	0.0694
GnRH signaling pathway	94	69	76	0.059	0.0694
Salmonella infection	72	52.8	59	0.0603	0.0701
Fat digestion and absorption	9	6.61	9	0.0616	0.0708
Legionellosis	40	29.4	34	0.0627	0.0713
VEGF signaling pathway	76	55.8	62	0.0635	0.0713
NOD-like receptor signaling pathway	49	36	41	0.0654	0.0722
Pathogenic Escherichia coli infection	35	25.7	30	0.0657	0.0722
Aldosterone-regulated sodium reabsorption	34	25	29	0.0782	0.085
Sulfur metabolism	14	10.3	13	0.0797	0.0857
Regulation of autophagy	8	5.87	8	0.084	0.0882
Lysosome	8	5.87	8	0.084	0.0882
One carbon pool by folate	19	13.9	17	0.0847	0.0882
Huntington's disease	28	20.6	24	0.0982	0.1
Measles	102	74.9	81	0.0987	0.1
Morphine addiction	55	40.4	45	0.0992	0.1
Glycosaminoglycan biosynthesis - chondroitin sulfate	13	9.54	12	0.102	0.102

### Sheet: mirnet_enrich_GO-BP_heart_NSP6
Pathway	Total	Expected	Hits	Pval	FDR
NLS-bearing substrate import into nucleus	14	10.6	15	0	0
viral reproductive process	597	452	527	3.4e-15	1.7e-13
interaction with host	426	323	384	1.22e-14	4.07e-13
G2/M transition of mitotic cell cycle	150	114	142	4.88e-10	1.22e-08
viral infectious cycle	241	183	219	1.06e-09	2.12e-08
protein targeting to membrane	158	120	147	9.62e-09	1.6e-07
interphase of mitotic cell cycle	435	330	374	6.55e-08	9.09e-07
cell division	507	384	432	7.27e-08	9.09e-07
S phase of mitotic cell cycle	144	109	133	1.74e-07	1.8e-06
interphase	443	336	379	1.8e-07	1.8e-06
G1/S transition of mitotic cell cycle	209	158	187	3.38e-07	3.07e-06
S phase	153	116	140	3.9e-07	3.25e-06
DNA-dependent transcription, elongation	118	89.4	109	2.29e-06	1.76e-05
rRNA processing	109	82.6	101	3.68e-06	2.58e-05
viral reproduction	803	608	660	3.87e-06	2.58e-05
rRNA metabolic process	118	89.4	108	8.37e-06	5.23e-05
positive regulation of cell cycle	113	85.6	103	2.19e-05	0.000127
regulation of binding	189	143	166	2.28e-05	0.000127
ribosome biogenesis	166	126	147	2.44e-05	0.000128
signal transduction in response to DNA damage	129	97.7	116	3.4e-05	0.00017
positive regulation of I-kappaB kinase/NF-kappaB cascade	150	114	133	5.14e-05	0.000245
maintenance of location in cell	112	84.8	101	8.29e-05	0.000373
regulation of mitotic cell cycle	351	266	295	8.59e-05	0.000373
endoplasmic reticulum unfolded protein response	93	70.5	85	9.08e-05	0.000378
DNA damage response, signal transduction by p53 class mediator	117	88.6	105	9.89e-05	0.000396
positive regulation of binding	79	59.8	73	0.000113	0.000414
post-Golgi vesicle-mediated transport	79	59.8	73	0.000113	0.000414
regulation of viral reproduction	122	92.4	109	0.000116	0.000414
epidermal growth factor receptor signaling pathway	167	127	146	0.000121	0.000417
protein polyubiquitination	177	134	154	0.000138	0.000448
negative regulation of binding	78	59.1	72	0.000139	0.000448
maintenance of protein location in cell	101	76.5	91	0.000203	0.000634
response to UV	112	84.8	100	0.000236	0.000715
regulation of neuron apoptotic process	150	114	131	0.000298	0.000876
peptidyl-amino acid modification	739	560	598	0.000341	0.000961
mitotic cell cycle checkpoint	149	113	130	0.000346	0.000961
negative regulation of DNA binding	37	28	36	0.000438	0.00118
macromolecular complex disassembly	189	143	162	0.000499	0.00131
regulation of DNA binding	70	53	64	0.000684	0.00172
intracellular protein transport	793	601	638	0.000692	0.00172
cellular protein complex disassembly	160	121	138	0.00072	0.00172
ER-nucleus signaling pathway	111	84.1	98	0.000721	0.00172
maintenance of protein location	116	87.9	102	0.000794	0.00185
negative regulation of transcription from RNA polymerase II promoter	552	418	449	0.000819	0.00186
ribonucleoprotein complex biogenesis	269	204	225	0.00101	0.00224
protein complex disassembly	167	127	143	0.00115	0.0025
establishment or maintenance of cell polarity	123	93.2	107	0.00145	0.00309
sister chromatid segregation	57	43.2	52	0.00255	0.00531
negative regulation of cellular protein metabolic process	463	351	376	0.00261	0.00533
histone modification	312	236	257	0.0028	0.0056
regulation of I-kappaB kinase/NF-kappaB cascade	210	159	176	0.00287	0.00563
neuron apoptotic process	169	128	143	0.00324	0.00613
positive regulation of DNA binding	29	22	28	0.00325	0.00613
DNA damage checkpoint	143	108	122	0.00346	0.00641
G1 phase	49	37.1	45	0.00361	0.00656
regulation of cyclin-dependent protein kinase activity	89	67.4	78	0.00403	0.0072
post-translational protein modification	196	148	164	0.00451	0.00781
mitotic sister chromatid segregation	54	40.9	49	0.00453	0.00781
regulation of protein stability	114	86.4	98	0.00519	0.0088
G1 phase of mitotic cell cycle	47	35.6	43	0.00538	0.00897
regulation of translation	228	173	189	0.00562	0.00921
negative regulation of translation	70	53	62	0.00586	0.00937
mitosis	420	318	340	0.0059	0.00937
response to ionizing radiation	112	84.8	96	0.00681	0.0106
covalent chromatin modification	320	242	261	0.00727	0.0112
DNA integrity checkpoint	152	115	128	0.00736	0.0112
cell cycle checkpoint	281	213	230	0.00826	0.0123
positive regulation of epithelial cell proliferation	120	90.9	102	0.00915	0.0133
establishment of organelle localization	125	94.7	106	0.00923	0.0133
response to toxin	130	98.5	110	0.00929	0.0133
protein transport	1400	1060	1100	0.00994	0.014
negative regulation of cell migration	133	101	112	0.0118	0.0162
regulation of endocytosis	128	97	108	0.0118	0.0162
cytoskeleton-dependent intracellular transport	76	57.6	66	0.0128	0.0173
DNA replication initiation	30	22.7	28	0.0132	0.0176
protein export from nucleus	48	36.4	43	0.0137	0.018
establishment of protein localization	1460	1100	1140	0.0153	0.0199
heterophilic cell-cell adhesion	29	22	27	0.0164	0.021
cell cycle arrest	428	324	343	0.0167	0.0211
regulation of mitosis	99	75	84	0.019	0.0238
phosphatidylinositol-mediated signaling	148	112	123	0.0197	0.0243
viral genome replication	67	50.8	58	0.022	0.0268
protein stabilization	72	54.5	62	0.0228	0.0275
vacuolar transport	45	34.1	40	0.0232	0.0276
negative regulation of transferase activity	189	143	155	0.0238	0.028
spliceosomal complex assembly	39	29.5	35	0.0247	0.0284
lysosomal transport	39	29.5	35	0.0247	0.0284
RNA 3'-end processing	106	80.3	89	0.0272	0.0305
protein targeting	545	413	432	0.0273	0.0305
focal adhesion assembly	44	33.3	39	0.0276	0.0305
maintenance of location	192	145	157	0.0278	0.0305
negative regulation of protein metabolic process	540	409	428	0.0282	0.0307
regulation of cell morphogenesis	325	246	261	0.0286	0.0308
cellular component disassembly	310	235	249	0.0315	0.0335
organelle localization	189	143	154	0.0361	0.038
negative regulation of DNA replication	42	31.8	37	0.0387	0.0403
aging	197	149	160	0.0401	0.0413
negative regulation of cell cycle	520	394	411	0.0405	0.0413
mitochondrial membrane organization	47	35.6	41	0.0411	0.0414
protein autophosphorylation	192	145	156	0.0414	0.0414
