## Supporting Information Data 12_miRNAs_common_circulatory_brain_lung for "Pathways in the brain, heart and lung influenced by SARS-CoV-2 NSP6 and SARS-CoV-2 regulated miRNAs: an *in silico* study hinting cancer incidence"

### Sheet: miRNA_brain&lung
		LUNG(miRNA)_NSP6				BRAIN(miRNA)_NSP6
		hsa-mir-17-5p				hsa-let-7a-5p
		hsa-mir-19a-3p				hsa-let-7b-5p
		hsa-mir-20a-5p				hsa-let-7e-5p
		hsa-mir-24-3p				hsa-mir-15a-5p
		hsa-mir-26b-5p				hsa-mir-16-5p
		hsa-mir-196a-5p				hsa-mir-17-5p
		hsa-mir-199a-5p				hsa-mir-18a-5p
		hsa-mir-7-5p				hsa-mir-24-3p
		hsa-mir-34a-5p				hsa-mir-29a-3p
		hsa-mir-222-3p				hsa-mir-93-5p
		hsa-mir-1-3p				hsa-mir-95-3p
		hsa-mir-145-5p				hsa-mir-107
		hsa-mir-193a-3p				hsa-mir-199a-3p
		hsa-mir-155-5p				hsa-mir-7-5p
		hsa-mir-375				hsa-mir-10b-5p
		hsa-mir-326				hsa-mir-218-5p
		hsa-mir-331-3p				hsa-mir-221-3p
		hsa-mir-335-5p				hsa-mir-222-3p
		hsa-mir-495-3p				hsa-mir-223-3p
		hsa-mir-517a-3p				hsa-mir-23b-3p
		hsa-mir-125a-3p				hsa-mir-124-3p
		hsa-let-7b-5p				hsa-mir-128-3p
		hsa-let-7g-5p				hsa-mir-133a-3p
		hsa-mir-15a-5p				hsa-mir-155-5p
		hsa-mir-16-5p				hsa-mir-361-5p
		hsa-mir-193b-3p				hsa-mir-342-3p
		hsa-mir-26a-5p				hsa-mir-324-5p
		hsa-mir-98-5p				hsa-mir-202-3p
		hsa-mir-126-5p				hsa-mir-524-5p
		hsa-mir-181a-5p				hsa-mir-603
		hsa-mir-29b-3p				hsa-mir-93-3p
		hsa-mir-29c-3p				hsa-mir-143-5p
		hsa-mir-200c-3p				hsa-mir-125a-3p
		hsa-mir-221-3p				hsa-mir-149-3p
		hsa-mir-200b-3p				hsa-mir-338-5p
		hsa-mir-142-3p				hsa-mir-212-5p
		hsa-mir-138-5p				hsa-mir-101-3p
		hsa-mir-203a-3p				hsa-mir-141-3p
		hsa-mir-429				hsa-mir-30d-5p
		hsa-mir-506-3p				hsa-mir-30e-3p
		hsa-mir-217				hsa-mir-33a-5p
		hsa-mir-126-3p				hsa-mir-138-5p
		hsa-mir-26a				hsa-mir-1-3p
						hsa-mir-191-5p
						hsa-mir-9-5p
						hsa-mir-494-3p
						hsa-mir-145-5p
						hsa-mir-186-5p
						hsa-mir-199a-5p
						hsa-mir-200a-3p
						hsa-mir-429
						hsa-mir-139-5p
						hsa-mir-9-3p
						hsa-mir-548a-3p
						hsa-mir-214-3p
						hsa-let-7f-2-3p
						hsa-mir-137
						hsa-mir-143-3p
						hsa-mir-153-3p
						hsa-mir-186-3p
						hsa-mir-204-5p
						hsa-mir-23a-3p
						hsa-mir-33a-3p
						hsa-mir-708-5p
						hsa-mir-451a
						hsa-mir-129-5p
						hsa-mir-181b-5p
						hsa-mir-181d-5p
						hsa-mir-193a-3p
						hsa-mir-212-3p
						hsa-mir-31-3p
						hsa-mir-330-3p
						hsa-mir-330-5p
						hsa-mir-561-3p
						hsa-mir-99b-5p
						hsa-let-7i-3p
						hsa-mir-31-5p
						hsa-mir-20a-3p
						hsa-mir-589-3p
						hsa-mir-149-5p
						hsa-mir-124
						hsa-mir-124a

### Sheet: cimiRNA_brain(2nd data)
Circulating miRNAs	Regulate direction	Viral/Human encoded	Type of fluid	Targets regulation	Biological effect	Reference						BRAIN(miRNA)_NSP6
miR-423-5p	Up-regulation	Human	Plasma	-	Independently classified COVID-19 cases with an accuracy of 99.9%	169						hsa-mir-17-5p		hsa-miR-17-5p	Down-regulation	Human	Peripheral blood	-	Regulated the immune responses and viral replication during viral infection	139
miR-23a-3p	Down-regulation	Human	Plasma	-	Independently classified COVID-19 cases with an accuracy of 99.9%	169						hsa-mir-18a-5p		hsa-miR-18a-5p	Down-regulation	Human	Peripheral blood	-	Regulated the immune responses and viral replication during viral infection	139
miR-195-5p	Up-regulation	Human	Plasma	-	Independently classified COVID-19 cases with an accuracy of 99.9%	169						hsa-mir-29a-3p		hsa-miR-29a-3p	Down-regulation	Human	Plasma	-	Distinguish mild from severe cases	172
miR-776-3p	Down-regulation	Human	Plasma	Reduced the expression of IL-6	Anti-inflammatory	169						hsa-mir-342-3p		hsa-miR-342-3p	Down-regulation	Human	Plasma	-	Distinguish mild from severe cases	172
miR-31-5p	Up-regulation	Human	Plasma	Transcription of miR-31-5p is induced by TNF-α and triggers a negative feedback loop involving E-selectin	Associated with inflammatory disorders	169						hsa-mir-139-5p		hsa-miR-139-5p	Up-regulation	Human	Blood	-	As a risk factor for severe COVID-19	177
miR-192-5p	Down-regulation	Human	Plasma	Cytokine and chemokine synthesis	Relevant predictor of mortality during the ICU stay	47						hsa-let-7a-5p
miR-323a-3p	Down-regulation	Human	Plasma	Targeted the PB1 gene	Relevant predictor of mortality during the ICU stay	47						hsa-let-7b-5p
miR-148a-3p	Up-regulation	Human	Plasma	Targeted the ORF1a, E, S and M genes	Distinguish between ICU and ward patients; Regulation of virus infection	47						hsa-let-7e-5p
miR-451a	Down-regulation	Human	Plasma	Cytokine and chemokine synthesis	Distinguish between ICU and ward patients	47						hsa-mir-15a-5p
miR-486-5p	Down-regulation	Human	Plasma	Targeted the gene OTUD7B	Distinguish between ICU and ward patients; Regulation of antiviral; Promoted acute lung injury	47						hsa-mir-16-5p
miR-155	Up-regulation	Human	Serum	-	Discrimination between COVID‐19 and Influenza‐ARDS by these markers of myocardial damage; Predictor of chronic myocardial damage and inflammation	46						hsa-mir-24-3p
miR-208a	Up-regulation	Human	Serum	-	Discrimination between COVID‐19 and Influenza‐ARDS by these markers of myocardial damage; Predictor of chronic myocardial damage and inflammation	46						hsa-mir-93-5p
miR-499	Up-regulation	Human	Serum	-	Discrimination between COVID‐19 and Influenza‐ARDS by these markers of myocardial damage; Predictor of chronic myocardial damage and inflammation	46						hsa-mir-95-3p
miR-21	Up-regulation	Human	Serum	-	Predictor of chronic myocardial damage and inflammation	46						hsa-mir-107
miR-126	Down-regulation	Human	Serum	-	Protective from endothelial damage	46						hsa-mir-199a-3p
miR-29a-3p	Down-regulation	Human	Serum	Regulation of COL5A3 expression	Regulated inflammatory response; Associated with endothelial dysfunction in post-mortem lung biopsies of COVID-19 patients	170						hsa-mir-7-5p
miR-31-3p	Down-regulation	Human	Serum	Regulation of ZMYM5 expression	Regulated inflammatory response	170						hsa-mir-10b-5p
miR-126-3p	Down-regulation	Human	Serum	Regulation of CAMSAP1 expression	Regulated inflammatory response; Associated with ACE2	170						hsa-mir-218-5p
miR-17-3p	Up-regulation	Human	Serum	Regulation of DICER1 expression	Regulated inflammatory response; Regulated the immune system	170						hsa-mir-221-3p
miR-146a-5p	Down-regulation	Human	Serum	Targeted TRAF6 and IRAK1; Associated with NF-κB and IL-6	Provided clues about the molecular link between inflammaging and COVID-19 clinical course	59						hsa-mir-222-3p
miR-21-5p	Down-regulation	Human	Serum	Targeted molecules belonging to the nuclear factor κB (NF-κB) pathway	Inhibition of inflammation	59						hsa-mir-223-3p
miR-126-3p	Down-regulation	Human	Serum	Regulated the NF-κB inhibitor Iκ‐Bα and endothelial activation	Inhibition of inflammation; Regulator of endothelial inflammation and angiogenic processes	59						hsa-mir-23b-3p
miR-21	Down-regulation	Human	Serum	Regulation of IL-12p53 expression	Anti-neuroinflammatory activity	171						hsa-mir-124-3p
miR-124	Down-regulation	Human	Serum	Regulation of Stat3 expression	Anti-neuroinflammatory activity	171						hsa-mir-128-3p
miR-146a	Down-regulation	Human	Serum	Regulation of TRAF6 expression	Anti-neuroinflammatory activity	171						hsa-mir-133a-3p
miR-326	Up-regulation	Human	Serum	Regulation of CEBPA expression	Pro-neuroinflammatory activity	171						hsa-mir-155-5p
miR-155	Up-regulation	Human	Serum	Regulation of SOCS1 expression	Pro-neuroinflammatory activity	171						hsa-mir-361-5p
miR-27b	Up-regulation	Human	Serum	Regulation of PPARS expression	Pro-neuroinflammatory activity	171						hsa-mir-324-5p
hsa-miR-320a-3p	Up-regulation	Human	Plasma	Regulated immunity response	Distinguish mild from severe cases; Involved in the infection response, reflecting the molecular status of the lung tissue	172						hsa-mir-202-3p
hsa-miR-629-5p	Up-regulation	Human	Plasma	-	Distinguish mild from severe cases	172						hsa-mir-524-5p
hsa-miR-29a-3p	Down-regulation	Human	Plasma	-	Distinguish mild from severe cases	172						hsa-mir-603
hsa-miR-342-3p	Down-regulation	Human	Plasma	-	Distinguish mild from severe cases	172						hsa-mir-93-3p
hsa-miR-185-5p	Up-regulation	Human	Plasma	-	Distinguish mild from severe cases	172						hsa-mir-143-5p
hsa-miR-4516	Up-regulation	Human	Plasma	Regulated immunity response; Involved in STAT3 (MIM 102582) regulation	Associated with inflammation	172						hsa-mir-125a-3p
miR-451a	Down-regulation	Human	Plasma	Promoted expression of IL-6R in COVID-19 patients at the protein level	Induced cytokine storm	173						hsa-mir-149-3p
miR-374a	Down-regulation	Human	Plasma	Targeted the CCL2	Induced cytokine storm and ARDS	173						hsa-mir-338-5p
miR-155	Down-regulation	Human	Serum	Targeted SHIP1 and SOCS	Antiviral response; Regulated inflammation; As a good predictor of COVID-19 mortality	69						hsa-mir-212-5p
miR-146b	Up-regulation	Human	Serum	Targeted IRAK1 and TRAF6, and the proinflammatory cytokines IL-6, and IL-8	Regulated inflammatory response	69						hsa-mir-101-3p
miR-146a	Up-regulation	Human	Serum	Targeted IRAK1 and TRAF6, and the proinflammatory cytokines IL-6, and IL-8	Regulated inflammatory response	69						hsa-mir-141-3p
miR-21	Up-regulation	Human	Serum	Regulated the cytokine IL-12	Regulated inflammatory response	69						hsa-mir-30d-5p
miR-499	Up-regulation	Human	Serum	Targeted SOX6	Regulated inflammatory response	69						hsa-mir-30e-3p
miR-2392	Up-regulation	Human	Serum/Urine	Suppression of mitochondria activity while increasing inflammation, glycolysis, and hypoxia; Involved in immune and inflammatory pathways	As an effective biomarker of COVID-19; Regulated inflammation	13						hsa-mir-33a-5p
miR-146a-5p	Down-regulation	Human	Blood	Targeted STAT1	As biomarkers of severe COVID‐19 and as candidate therapeutic targets; As hub regulators of the host immune response	62						hsa-mir-138-5p
miR-21-5p	Down-regulation	Human	Blood	Targeted IRAK1 and CCL20	As biomarkers of severe COVID‐19 and as candidate therapeutic targets; As hub regulators of the host immune response	62						hsa-mir-1-3p
miR-142-3p	Down-regulation	Human	Blood	Targeted IL6ST and induced gp130 production	As biomarkers of severe COVID‐19 and as candidate therapeutic targets; Promoted inflammatory processes	62						hsa-mir-191-5p
miR-15b-5p	Up-regulation	Human	Blood	Targeted the SARS-CoV-2 genome; Negatively correlated with IFNG and CD69	As biomarkers of severe COVID‐19 and as candidate therapeutic targets; Promoted RNA virus replication and intensify the severity of COVID‐19; Induced T‐cell exhaustion	62						hsa-mir-9-5p
miR-486-3p	Up-regulation	Human	Blood	Targeted MAF	Induced dysregulation of immune response	62						hsa-mir-494-3p
miR-486-5p	Up-regulation	Human	Blood	Targeted NRP2 and inhibited OTUD7B	Regulated inflammatory response	62						hsa-mir-145-5p
miR-181a-2-3p	Down-regulation	Human	Blood	Associated with TLR4 and CXCL8 expression	Serum biomarker of chronic obstructive pulmonary disease; Regulated inflammatory response	62						hsa-mir-186-5p
miR-99a-5p	Down-regulation	Human	Blood	Targeted proinflammatory genes, IGF1R and MTMR3	Induced weaker antiviral immunity	62						hsa-mir-199a-5p
miR-106b-5p	Up-regulation	Human	Plasma	-	Distinguish between COVID-19 and CAP	110						hsa-mir-200a-3p
miR-221-3p	Down-regulation	Human	Plasma	Targeted CXCL12	Distinguish between COVID-19 and CAP	110						hsa-mir-429
miR-25-3p	Up-regulation	Human	Plasma	-	Distinguish between COVID-19 and CAP	110						hsa-mir-9-3p
miR-30a-5p	Up-regulation	Human	Plasma	-	Distinguish between COVID-19 and CAP	110						hsa-mir-548a-3p
miR-335-5p	Down-regulation	Human	Plasma	-	Inhibition of inflammatory processes	110						hsa-mir-214-3p
miR-146a-5p	Down-regulation	Human	Plasma	Targeted TRAF6	Regulated inflammation; Associated with thrombosis	110						hsa-let-7f-2-3p
miR-16-2-3p	Up-regulation	Human	Peripheral blood	-	Regulated the immune responses and viral replication during viral infection	139						hsa-mir-137
hsa-miR-10399-3P	Up-regulation	Human	Peripheral blood	-	Regulated the immune responses and viral replication during viral infection	139						hsa-mir-143-3p
hsa-miR-5695	Up-regulation	Human	Peripheral blood	-	Regulated the immune responses and viral replication during viral infection	139						hsa-mir-153-3p
miR-6501-5p	Up-regulation	Human	Peripheral blood	-	Regulated the immune responses and viral replication during viral infection	139						hsa-mir-186-3p
miR-361-3P	Up-regulation	Human	Peripheral blood	-	Regulated the immune responses and viral replication during viral infection	139						hsa-mir-204-5p
hsa-miR-4659a-3p	Up-regulation	Human	Peripheral blood	-	Regulated the immune responses and viral replication during viral infection	139						hsa-mir-23a-3p
hsa-miR-142-5p	Up-regulation	Human	Peripheral blood	-	Regulated the immune responses and viral replication during viral infection	139						hsa-mir-33a-3p
hsa-miR-4685-3p	Up-regulation	Human	Peripheral blood	-	Regulated the immune responses and viral replication during viral infection	139						hsa-mir-708-5p
hsa-miR-30c-5p	Up-regulation	Human	Peripheral blood	-	Regulated the immune responses and viral replication during viral infection	139						hsa-mir-451a
hsa-miR-454-5p	Up-regulation	Human	Peripheral blood	-	Regulated the immune responses and viral replication during viral infection	139						hsa-mir-129-5p
miR-618	Up-regulation	Human	Peripheral blood	-	Associated with immune dysfunction; Regulated the immune responses and viral replication during viral infection	139						hsa-mir-181b-5p
miR-627-5p	Down-regulation	Human	Peripheral blood	-	Regulated the immune responses and viral replication during viral infection	139						hsa-mir-181d-5p
miR-183-5p	Down-regulation	Human	Peripheral blood	-	Regulated the immune responses and viral replication during viral infection	139						hsa-mir-193a-3p
hsa-miR-941	Down-regulation	Human	Peripheral blood	-	Regulated the immune responses and viral replication during viral infection	139						hsa-mir-212-3p
hsa-miR-20a-5p	Down-regulation	Human	Peripheral blood	-	Regulated the immune responses and viral replication during viral infection	139						hsa-mir-31-3p
hsa-miR-21-5p	Down-regulation	Human	Peripheral blood	-	Regulated the immune responses and viral replication during viral infection	139						hsa-mir-330-3p
hsa-miR-340-5p	Down-regulation	Human	Peripheral blood	-	Regulated the immune responses and viral replication during viral infection	139						hsa-mir-330-5p
hsa-miR-17-5p	Down-regulation	Human	Peripheral blood	-	Regulated the immune responses and viral replication during viral infection	139						hsa-mir-561-3p
hsa-miR-18a-5p	Down-regulation	Human	Peripheral blood	-	Regulated the immune responses and viral replication during viral infection	139						hsa-mir-99b-5p
hsa-miR-454-3p	Down-regulation	Human	Peripheral blood	-	Regulated the immune responses and viral replication during viral infection	139						hsa-let-7i-3p
miR-144-3p	Down-regulation	Human	Peripheral blood	-	Regulated the immune responses and viral replication during viral infection	139						hsa-mir-31-5p
miR-19a-3p	Up-regulation	Human	Plasma	Targeted the TGF-β signaling pathway	Immunosuppressive and anti-inflammatory effects; As potential diagnostic biomarkers for distinguishing SARS-CoV-2 infected patients from healthy individuals	45						hsa-mir-20a-3p
miR-19b-3p	Up-regulation	Human	Plasma	Targeted the TGF-β signaling pathway	Immunosuppressive and anti-inflammatory effects; As potential diagnostic biomarkers for distinguishing SARS-CoV-2 infected patients from healthy individuals	45						hsa-mir-589-3p
miR -92a-3p	Up-regulation	Human	Plasma	-	As potential diagnostic biomarkers for distinguishing SARS-CoV-2 infected patients from healthy individuals	45						hsa-mir-149-5p
miR-133a	Up-regulation	Human	Plasma	Inversely associated with neutrophil counts and positively with proteins related to neutrophil degranulation	Related to 28-day mortality; Reflected inflammation-induced myocyte damage	174						hsa-mir-124
miR-122	Down-regulation	Human	Plasma	Correlated to liver parameters and to liver-derived positive (inverse association) and negative acute phase proteins (positive association)	Related to 28-day mortality; Reflected the hepatic acute phase response	174						hsa-mir-124a
miR-200c-3p	Upregulated in patients with severe symptoms and ≥42 years old	Human	Saliva	-	Associated with deterioration of the clinical course of the disease the disease	175
miR-155	Up-regulation	Human	Plasma	Regulated many target genes that encode for inflammatory-related proteins, immunomodulatory proteins and tumour-suppressor proteins	Plays a crucial role in pathogenesis and severity of COVID-19; Diagnostic clinical biomarker for the detection of COVID-19 disease and the severity of infection	65
miR-150-5p	Down-regulation	Human	Plasma	Regulation of nsp10 gene	Inhibited SARS-CoV-2 infection via directly interacting with MRE in the coding strand of nsp10; Signs of inflammation and an impaired immunity	42
miR-375	Down-regulation	Human	Plasma	-	Signs of inflammation and an impaired immunity	42
miR-122-5p	Down-regulation	Human	Plasma	-	Signs of inflammation and an impaired immunity	42
miR-494-3p	Down-regulation	Human	Plasma	-	Signs of inflammation and an impaired immunity	42
miR-3197	Up-regulation	Human	Plasma	-	Resulted in a significant decline of transcriptional activity, innate immunity, and antioxidant activity	42
miR-4690-5p	Up-regulation	Human	Plasma	-	Resulted in a significant decline of transcriptional activity, innate immunity, and antioxidant activity	42
miR-1915-3p	Up-regulation	Human	Plasma	-	Resulted in a significant decline of transcriptional activity, innate immunity, and antioxidant activity	42
miR-3652	Up-regulation	Human	Plasma	-	Resulted in a significant decline of transcriptional activity, innate immunity, and antioxidant activity	42
miR-369-3p	Down-regulation	Human	Serum	Regulation of immune pathway	Regulated inflammatory response	158
miR-10b	Down-regulation	Human	Peripheral blood	Increased levels of IL-2 and IL-8	Induced cytokine storm	176
hsa-miR-30a-3p	Down-regulation	Human	Blood	Negatively regulated BAFF by directly binding to the 3'UTR of the target gene	Protective effect against severe COVID-19; Related to immunity	177
hsa-miR-139-5p	Up-regulation	Human	Blood	-	As a risk factor for severe COVID-19	177
miR-320b	Up-regulation	Human	Serum	Promoted glucose and lipid metabolism; Associated with eosinophils	Stratify older COVID-19 patients with an increased risk of in-hospital mortality	178
miR-483-5p	Up-regulation	Human	Serum	Targeted IGF1	Stratify older COVID-19 patients with an increased risk of in-hospital mortality; As a relevant target in the prevention of cardiometabolic disease	178						c
Get citation

### Sheet: cimiRNA_ lung(1st data)
Circulating miRNAs	Regulate direction	Viral/Human encoded	Type of fluid	Targets regulation	Biological effect	Reference				LUNG(miRNA)_NSP6
miR-423-5p	Up-regulation	Human	Plasma	-	Independently classified COVID-19 cases with an accuracy of 99.9%	169				hsa-mir-17-5p	hsa-miR-17-5p	Down-regulation	Human	Peripheral blood	-	Regulated the immune responses and viral replication during viral infection	139
miR-23a-3p	Down-regulation	Human	Plasma	-	Independently classified COVID-19 cases with an accuracy of 99.9%	169				hsa-mir-20a-5p	hsa-miR-20a-5p	Down-regulation	Human	Peripheral blood	-	Regulated the immune responses and viral replication during viral infection	139
miR-195-5p	Up-regulation	Human	Plasma	-	Independently classified COVID-19 cases with an accuracy of 99.9%	169				hsa-mir-19a-3p
miR-776-3p	Down-regulation	Human	Plasma	Reduced the expression of IL-6	Anti-inflammatory	169				hsa-mir-24-3p
miR-31-5p	Up-regulation	Human	Plasma	Transcription of miR-31-5p is induced by TNF-α and triggers a negative feedback loop involving E-selectin	Associated with inflammatory disorders	169				hsa-mir-26b-5p
miR-192-5p	Down-regulation	Human	Plasma	Cytokine and chemokine synthesis	Relevant predictor of mortality during the ICU stay	47				hsa-mir-196a-5p
miR-323a-3p	Down-regulation	Human	Plasma	Targeted the PB1 gene	Relevant predictor of mortality during the ICU stay	47				hsa-mir-199a-5p
miR-148a-3p	Up-regulation	Human	Plasma	Targeted the ORF1a, E, S and M genes	Distinguish between ICU and ward patients; Regulation of virus infection	47				hsa-mir-7-5p
miR-451a	Down-regulation	Human	Plasma	Cytokine and chemokine synthesis	Distinguish between ICU and ward patients	47				hsa-mir-34a-5p
miR-486-5p	Down-regulation	Human	Plasma	Targeted the gene OTUD7B	Distinguish between ICU and ward patients; Regulation of antiviral; Promoted acute lung injury	47				hsa-mir-222-3p
miR-155	Up-regulation	Human	Serum	-	Discrimination between COVID‐19 and Influenza‐ARDS by these markers of myocardial damage; Predictor of chronic myocardial damage and inflammation	46				hsa-mir-1-3p
miR-208a	Up-regulation	Human	Serum	-	Discrimination between COVID‐19 and Influenza‐ARDS by these markers of myocardial damage; Predictor of chronic myocardial damage and inflammation	46				hsa-mir-145-5p
miR-499	Up-regulation	Human	Serum	-	Discrimination between COVID‐19 and Influenza‐ARDS by these markers of myocardial damage; Predictor of chronic myocardial damage and inflammation	46				hsa-mir-193a-3p
miR-21	Up-regulation	Human	Serum	-	Predictor of chronic myocardial damage and inflammation	46				hsa-mir-155-5p
miR-126	Down-regulation	Human	Serum	-	Protective from endothelial damage	46				hsa-mir-375
miR-29a-3p	Down-regulation	Human	Serum	Regulation of COL5A3 expression	Regulated inflammatory response; Associated with endothelial dysfunction in post-mortem lung biopsies of COVID-19 patients	170				hsa-mir-326
miR-31-3p	Down-regulation	Human	Serum	Regulation of ZMYM5 expression	Regulated inflammatory response	170				hsa-mir-331-3p
miR-126-3p	Down-regulation	Human	Serum	Regulation of CAMSAP1 expression	Regulated inflammatory response; Associated with ACE2	170				hsa-mir-335-5p
miR-17-3p	Up-regulation	Human	Serum	Regulation of DICER1 expression	Regulated inflammatory response; Regulated the immune system	170				hsa-mir-495-3p
miR-146a-5p	Down-regulation	Human	Serum	Targeted TRAF6 and IRAK1; Associated with NF-κB and IL-6	Provided clues about the molecular link between inflammaging and COVID-19 clinical course	59				hsa-mir-517a-3p
miR-21-5p	Down-regulation	Human	Serum	Targeted molecules belonging to the nuclear factor κB (NF-κB) pathway	Inhibition of inflammation	59				hsa-mir-125a-3p
miR-126-3p	Down-regulation	Human	Serum	Regulated the NF-κB inhibitor Iκ‐Bα and endothelial activation	Inhibition of inflammation; Regulator of endothelial inflammation and angiogenic processes	59				hsa-let-7b-5p
miR-21	Down-regulation	Human	Serum	Regulation of IL-12p53 expression	Anti-neuroinflammatory activity	171				hsa-let-7g-5p
miR-124	Down-regulation	Human	Serum	Regulation of Stat3 expression	Anti-neuroinflammatory activity	171				hsa-mir-15a-5p
miR-146a	Down-regulation	Human	Serum	Regulation of TRAF6 expression	Anti-neuroinflammatory activity	171				hsa-mir-16-5p
miR-326	Up-regulation	Human	Serum	Regulation of CEBPA expression	Pro-neuroinflammatory activity	171				hsa-mir-193b-3p
miR-155	Up-regulation	Human	Serum	Regulation of SOCS1 expression	Pro-neuroinflammatory activity	171				hsa-mir-26a-5p
miR-27b	Up-regulation	Human	Serum	Regulation of PPARS expression	Pro-neuroinflammatory activity	171				hsa-mir-98-5p
hsa-miR-320a-3p	Up-regulation	Human	Plasma	Regulated immunity response	Distinguish mild from severe cases; Involved in the infection response, reflecting the molecular status of the lung tissue	172				hsa-mir-126-5p
hsa-miR-629-5p	Up-regulation	Human	Plasma	-	Distinguish mild from severe cases	172				hsa-mir-181a-5p
hsa-miR-29a-3p	Down-regulation	Human	Plasma	-	Distinguish mild from severe cases	172				hsa-mir-29b-3p
hsa-miR-342-3p	Down-regulation	Human	Plasma	-	Distinguish mild from severe cases	172				hsa-mir-29c-3p
hsa-miR-185-5p	Up-regulation	Human	Plasma	-	Distinguish mild from severe cases	172				hsa-mir-200c-3p
hsa-miR-4516	Up-regulation	Human	Plasma	Regulated immunity response; Involved in STAT3 (MIM 102582) regulation	Associated with inflammation	172				hsa-mir-221-3p
miR-451a	Down-regulation	Human	Plasma	Promoted expression of IL-6R in COVID-19 patients at the protein level	Induced cytokine storm	173				hsa-mir-200b-3p
miR-374a	Down-regulation	Human	Plasma	Targeted the CCL2	Induced cytokine storm and ARDS	173				hsa-mir-142-3p
miR-155	Down-regulation	Human	Serum	Targeted SHIP1 and SOCS	Antiviral response; Regulated inflammation; As a good predictor of COVID-19 mortality	69				hsa-mir-138-5p
miR-146b	Up-regulation	Human	Serum	Targeted IRAK1 and TRAF6, and the proinflammatory cytokines IL-6, and IL-8	Regulated inflammatory response	69				hsa-mir-203a-3p
miR-146a	Up-regulation	Human	Serum	Targeted IRAK1 and TRAF6, and the proinflammatory cytokines IL-6, and IL-8	Regulated inflammatory response	69				hsa-mir-429
miR-21	Up-regulation	Human	Serum	Regulated the cytokine IL-12	Regulated inflammatory response	69				hsa-mir-506-3p
miR-499	Up-regulation	Human	Serum	Targeted SOX6	Regulated inflammatory response	69				hsa-mir-217
miR-2392	Up-regulation	Human	Serum/Urine	Suppression of mitochondria activity while increasing inflammation, glycolysis, and hypoxia; Involved in immune and inflammatory pathways	As an effective biomarker of COVID-19; Regulated inflammation	13				hsa-mir-126-3p
miR-146a-5p	Down-regulation	Human	Blood	Targeted STAT1	As biomarkers of severe COVID‐19 and as candidate therapeutic targets; As hub regulators of the host immune response	62				hsa-mir-26a
miR-21-5p	Down-regulation	Human	Blood	Targeted IRAK1 and CCL20	As biomarkers of severe COVID‐19 and as candidate therapeutic targets; As hub regulators of the host immune response	62
miR-142-3p	Down-regulation	Human	Blood	Targeted IL6ST and induced gp130 production	As biomarkers of severe COVID‐19 and as candidate therapeutic targets; Promoted inflammatory processes	62
miR-15b-5p	Up-regulation	Human	Blood	Targeted the SARS-CoV-2 genome; Negatively correlated with IFNG and CD69	As biomarkers of severe COVID‐19 and as candidate therapeutic targets; Promoted RNA virus replication and intensify the severity of COVID‐19; Induced T‐cell exhaustion	62
miR-486-3p	Up-regulation	Human	Blood	Targeted MAF	Induced dysregulation of immune response	62
miR-486-5p	Up-regulation	Human	Blood	Targeted NRP2 and inhibited OTUD7B	Regulated inflammatory response	62
miR-181a-2-3p	Down-regulation	Human	Blood	Associated with TLR4 and CXCL8 expression	Serum biomarker of chronic obstructive pulmonary disease; Regulated inflammatory response	62
miR-99a-5p	Down-regulation	Human	Blood	Targeted proinflammatory genes, IGF1R and MTMR3	Induced weaker antiviral immunity	62
miR-106b-5p	Up-regulation	Human	Plasma	-	Distinguish between COVID-19 and CAP	110
miR-221-3p	Down-regulation	Human	Plasma	Targeted CXCL12	Distinguish between COVID-19 and CAP	110
miR-25-3p	Up-regulation	Human	Plasma	-	Distinguish between COVID-19 and CAP	110
miR-30a-5p	Up-regulation	Human	Plasma	-	Distinguish between COVID-19 and CAP	110
miR-335-5p	Down-regulation	Human	Plasma	-	Inhibition of inflammatory processes	110
miR-146a-5p	Down-regulation	Human	Plasma	Targeted TRAF6	Regulated inflammation; Associated with thrombosis	110
miR-16-2-3p	Up-regulation	Human	Peripheral blood	-	Regulated the immune responses and viral replication during viral infection	139
hsa-miR-10399-3P	Up-regulation	Human	Peripheral blood	-	Regulated the immune responses and viral replication during viral infection	139
hsa-miR-5695	Up-regulation	Human	Peripheral blood	-	Regulated the immune responses and viral replication during viral infection	139
miR-6501-5p	Up-regulation	Human	Peripheral blood	-	Regulated the immune responses and viral replication during viral infection	139
miR-361-3P	Up-regulation	Human	Peripheral blood	-	Regulated the immune responses and viral replication during viral infection	139
hsa-miR-4659a-3p	Up-regulation	Human	Peripheral blood	-	Regulated the immune responses and viral replication during viral infection	139
hsa-miR-142-5p	Up-regulation	Human	Peripheral blood	-	Regulated the immune responses and viral replication during viral infection	139
hsa-miR-4685-3p	Up-regulation	Human	Peripheral blood	-	Regulated the immune responses and viral replication during viral infection	139
hsa-miR-30c-5p	Up-regulation	Human	Peripheral blood	-	Regulated the immune responses and viral replication during viral infection	139
hsa-miR-454-5p	Up-regulation	Human	Peripheral blood	-	Regulated the immune responses and viral replication during viral infection	139
miR-618	Up-regulation	Human	Peripheral blood	-	Associated with immune dysfunction; Regulated the immune responses and viral replication during viral infection	139
miR-627-5p	Down-regulation	Human	Peripheral blood	-	Regulated the immune responses and viral replication during viral infection	139
miR-183-5p	Down-regulation	Human	Peripheral blood	-	Regulated the immune responses and viral replication during viral infection	139
hsa-miR-941	Down-regulation	Human	Peripheral blood	-	Regulated the immune responses and viral replication during viral infection	139
hsa-miR-20a-5p	Down-regulation	Human	Peripheral blood	-	Regulated the immune responses and viral replication during viral infection	139
hsa-miR-21-5p	Down-regulation	Human	Peripheral blood	-	Regulated the immune responses and viral replication during viral infection	139
hsa-miR-340-5p	Down-regulation	Human	Peripheral blood	-	Regulated the immune responses and viral replication during viral infection	139
hsa-miR-17-5p	Down-regulation	Human	Peripheral blood	-	Regulated the immune responses and viral replication during viral infection	139
hsa-miR-18a-5p	Down-regulation	Human	Peripheral blood	-	Regulated the immune responses and viral replication during viral infection	139
hsa-miR-454-3p	Down-regulation	Human	Peripheral blood	-	Regulated the immune responses and viral replication during viral infection	139
miR-144-3p	Down-regulation	Human	Peripheral blood	-	Regulated the immune responses and viral replication during viral infection	139
miR-19a-3p	Up-regulation	Human	Plasma	Targeted the TGF-β signaling pathway	Immunosuppressive and anti-inflammatory effects; As potential diagnostic biomarkers for distinguishing SARS-CoV-2 infected patients from healthy individuals	45
miR-19b-3p	Up-regulation	Human	Plasma	Targeted the TGF-β signaling pathway	Immunosuppressive and anti-inflammatory effects; As potential diagnostic biomarkers for distinguishing SARS-CoV-2 infected patients from healthy individuals	45
miR -92a-3p	Up-regulation	Human	Plasma	-	As potential diagnostic biomarkers for distinguishing SARS-CoV-2 infected patients from healthy individuals	45
miR-133a	Up-regulation	Human	Plasma	Inversely associated with neutrophil counts and positively with proteins related to neutrophil degranulation	Related to 28-day mortality; Reflected inflammation-induced myocyte damage	174
miR-122	Down-regulation	Human	Plasma	Correlated to liver parameters and to liver-derived positive (inverse association) and negative acute phase proteins (positive association)	Related to 28-day mortality; Reflected the hepatic acute phase response	174
miR-200c-3p	Upregulated in patients with severe symptoms and ≥42 years old	Human	Saliva	-	Associated with deterioration of the clinical course of the disease the disease	175
miR-155	Up-regulation	Human	Plasma	Regulated many target genes that encode for inflammatory-related proteins, immunomodulatory proteins and tumour-suppressor proteins	Plays a crucial role in pathogenesis and severity of COVID-19; Diagnostic clinical biomarker for the detection of COVID-19 disease and the severity of infection	65
miR-150-5p	Down-regulation	Human	Plasma	Regulation of nsp10 gene	Inhibited SARS-CoV-2 infection via directly interacting with MRE in the coding strand of nsp10; Signs of inflammation and an impaired immunity	42
miR-375	Down-regulation	Human	Plasma	-	Signs of inflammation and an impaired immunity	42
miR-122-5p	Down-regulation	Human	Plasma	-	Signs of inflammation and an impaired immunity	42
miR-494-3p	Down-regulation	Human	Plasma	-	Signs of inflammation and an impaired immunity	42
miR-3197	Up-regulation	Human	Plasma	-	Resulted in a significant decline of transcriptional activity, innate immunity, and antioxidant activity	42
miR-4690-5p	Up-regulation	Human	Plasma	-	Resulted in a significant decline of transcriptional activity, innate immunity, and antioxidant activity	42
miR-1915-3p	Up-regulation	Human	Plasma	-	Resulted in a significant decline of transcriptional activity, innate immunity, and antioxidant activity	42
miR-3652	Up-regulation	Human	Plasma	-	Resulted in a significant decline of transcriptional activity, innate immunity, and antioxidant activity	42
miR-369-3p	Down-regulation	Human	Serum	Regulation of immune pathway	Regulated inflammatory response	158
miR-10b	Down-regulation	Human	Peripheral blood	Increased levels of IL-2 and IL-8	Induced cytokine storm	176
hsa-miR-30a-3p	Down-regulation	Human	Blood	Negatively regulated BAFF by directly binding to the 3'UTR of the target gene	Protective effect against severe COVID-19; Related to immunity	177
hsa-miR-139-5p	Up-regulation	Human	Blood	-	As a risk factor for severe COVID-19	177
miR-320b	Up-regulation	Human	Serum	Promoted glucose and lipid metabolism; Associated with eosinophils	Stratify older COVID-19 patients with an increased risk of in-hospital mortality	178
miR-483-5p	Up-regulation	Human	Serum	Targeted IGF1	Stratify older COVID-19 patients with an increased risk of in-hospital mortality; As a relevant target in the prevention of cardiometabolic disease	178
Get citation

### Sheet: cimiRNA_lung & brain(2nd data)
MicroRNA	Log2 Fold Change	P-value	Adjusted P-value			BRAIN(miRNA)_NSP6		LUNG(miRNA)_NSP6
hsa-miR-766-3p	-3.21286	6.44e-10	2.95e-07			hsa-let-7a-5p		hsa-mir-142-3p
hsa-miR-651-5p	-4.21545	2.75e-06	0.000631			hsa-let-7e-5p		hsa-mir-17-5p
hsa-miR-1275	-5.48443	8.11e-06	0.001241			hsa-let-7i-3p		hsa-mir-19a-3p
hsa-let-7e-5p	1.37742	2.34e-05	0.002687			hsa-mir-31-5p		hsa-mir-20a-5p
hsa-miR-3198	-3.78907	3.12e-05	0.002869			hsa-mir-589-3p		hsa-mir-24-3p
hsa-miR-195-5p	2.35888	4.38e-05	0.003354			hsa-let-7b-5p		hsa-mir-26b-5p
hsa-miR-627-5p	-4.48848	6.23e-05	0.003576			hsa-mir-15a-5p		hsa-mir-196a-5p
hsa-miR-4662a-5p	-2.50778	5.95e-05	0.003576			hsa-mir-16-5p		hsa-mir-199a-5p
hsa-miR-3684	-4.76149	0.000173	0.007946			hsa-mir-17-5p		hsa-mir-7-5p
hsa-let-7a-5p	1.0124	0.000169	0.007946			hsa-mir-18a-5p		hsa-mir-34a-5p
hsa-miR-483-5p	2.55009	0.000205	0.008575			hsa-mir-24-3p		hsa-mir-222-3p
hsa-miR-3125	6.25268	0.000229	0.00876			hsa-mir-29a-3p		hsa-mir-1-3p
hsa-miR-3617-5p	-5.45059	0.00035	0.010311			hsa-mir-93-5p		hsa-mir-145-5p
hsa-miR-500b-3p	-4.96428	0.000494	0.010311			hsa-mir-95-3p		hsa-mir-193a-3p
hsa-miR-664b-3p	-4.05027	0.000298	0.010311			hsa-mir-107		hsa-mir-155-5p
hsa-miR-5189-3p	-3.84697	0.000485	0.010311			hsa-mir-199a-3p		hsa-mir-375
hsa-miR-6772-3p	-3.63046	0.000421	0.010311			hsa-mir-7-5p		hsa-mir-326
hsa-miR-145-3p	-3.58149	0.000462	0.010311			hsa-mir-10b-5p		hsa-mir-331-3p
hsa-miR-30a-5p	1.13476	0.00039	0.010311			hsa-mir-218-5p		hsa-mir-335-5p
hsa-miR-27a-5p	4.31881	0.000442	0.010311			hsa-mir-221-3p		hsa-mir-495-3p
hsa-miR-2116-3p	4.39075	0.000432	0.010311			hsa-mir-222-3p		hsa-mir-517a-3p
hsa-miR-31-5p	6.50997	0.000316	0.010311			hsa-mir-223-3p		hsa-mir-125a-3p
hsa-miR-4772-3p	-3.69055	0.000521	0.010403			hsa-mir-23b-3p		hsa-let-7b-5p
hsa-miR-1290	2.35127	0.00059	0.011278			hsa-mir-124-3p		hsa-let-7g-5p
hsa-miR-1226-3p	-3.93577	0.000726	0.013326			hsa-mir-128-3p		hsa-mir-15a-5p
hsa-miR-589-3p	-4.13788	0.000789	0.013412			hsa-mir-133a-3p		hsa-mir-16-5p
hsa-miR-210-3p	-3.42172	0.000776	0.013412			hsa-mir-155-5p		hsa-mir-193b-3p
hsa-miR-103a-3p	0.759379	0.00082	0.013436			hsa-mir-361-5p		hsa-mir-26a-5p
hsa-miR-3115	-4.1628	0.000968	0.015325			hsa-mir-342-3p		hsa-mir-98-5p
hsa-miR-769-3p	-3.94101	0.001136	0.015806			hsa-mir-324-5p		hsa-mir-126-5p
hsa-miR-320b	1.36746	0.001052	0.015806			hsa-mir-202-3p		hsa-mir-181a-5p
hsa-miR-193a-5p	2.61875	0.00112	0.015806			hsa-mir-524-5p		hsa-mir-29b-3p
hsa-miR-206	3.49976	0.001136	0.015806			hsa-mir-603		hsa-mir-29c-3p
hsa-miR-873-5p	-3.89657	0.001308	0.017152			hsa-mir-93-3p		hsa-mir-200c-3p
hsa-miR-148a-3p	1.07639	0.001274	0.017152			hsa-mir-143-5p		hsa-mir-221-3p
hsa-miR-3913-5p	-3.46608	0.00142	0.017672			hsa-mir-125a-3p		hsa-mir-200b-3p
hsa-miR-320a-3p	0.881589	0.001425	0.017672			hsa-mir-149-3p		hsa-mir-138-5p
hsa-miR-576-5p	1.606	0.00148	0.017882			hsa-mir-338-5p		hsa-mir-203a-3p
hsa-miR-197-3p	1.42773	0.001568	0.018452			hsa-mir-212-5p		hsa-mir-429
hsa-miR-4742-3p	5.00518	0.001674	0.019211			hsa-mir-101-3p		hsa-mir-506-3p
hsa-miR-423-5p	0.869915	0.00177	0.019812			hsa-mir-141-3p		hsa-mir-217
hsa-miR-28-5p	-2.90744	0.001873	0.020377			hsa-mir-30d-5p		hsa-mir-126-3p
hsa-miR-320c	1.31657	0.001909	0.020377			hsa-mir-30e-3p		hsa-mir-26a
hsa-miR-551b-3p	-2.99277	0.002173	0.022674			hsa-mir-33a-5p
hsa-miR-142-3p	1.12717	0.00223	0.022748			hsa-mir-138-5p
hsa-let-7i-3p	-2.711	0.00251	0.025046			hsa-mir-1-3p
hsa-miR-92a-3p	0.995885	0.002748	0.026838			hsa-mir-191-5p
hsa-miR-548k	-4.01054	0.002948	0.02819			hsa-mir-9-5p
hsa-miR-18a-3p	-4.18347	0.00305	0.028575			hsa-mir-494-3p
hsa-miR-491-5p	-2.72341	0.003523	0.032344			hsa-mir-145-5p
hsa-miR-6721-5p	2.64982	0.003784	0.034055			hsa-mir-186-5p
hsa-miR-6503-3p	-3.44108	0.004569	0.040326			hsa-mir-199a-5p
hsa-miR-3065-3p	-3.16935	0.005048	0.043718			hsa-mir-200a-3p
hsa-miR-150-5p	-1.06201	0.005553	0.046345			hsa-mir-429
hsa-let-7f-5p	0.824654	0.005516	0.046345			hsa-mir-139-5p
						hsa-mir-9-3p
						hsa-mir-548a-3p
						hsa-mir-214-3p
						hsa-let-7f-2-3p
						hsa-mir-137
						hsa-mir-143-3p
						hsa-mir-153-3p
						hsa-mir-186-3p
						hsa-mir-204-5p
						hsa-mir-23a-3p
						hsa-mir-33a-3p
						hsa-mir-708-5p
						hsa-mir-451a
						hsa-mir-129-5p
						hsa-mir-181b-5p
						hsa-mir-181d-5p
						hsa-mir-193a-3p
						hsa-mir-212-3p
						hsa-mir-31-3p
						hsa-mir-330-3p
						hsa-mir-330-5p
						hsa-mir-561-3p
						hsa-mir-99b-5p
						hsa-mir-20a-3p
						hsa-mir-149-5p
						hsa-mir-124
						hsa-mir-124a
