## Supporting Information Data 15_Pathway list of 5 genes common in lung and brain for "Pathways in the brain, heart and lung influenced by SARS-CoV-2 NSP6 and SARS-CoV-2 regulated miRNAs: an *in silico* study hinting cancer incidence"

### Sheet: Sheet1
GO ID	GO description	p- vaue	Corrected p- value	Cluster frequency	Total Frequency	Genes
2649	regulation of tolerance induction to self antigen	0.0002796	0.020374	1/4 25.0%	1/14306 0.0%	TGFBR2
2651	positive regulation of tolerance induction to self antigen	0.0002796	0.020374	1/4 25.0%	1/14306 0.0%	TGFBR2
6468	protein amino acid phosphorylation	0.00037252	0.020374	3/4 75.0%	657/14306 4.5%	CDK2 MAPK6 TGFBR2
44267	cellular protein metabolic process	0.00051177	0.020374	4/4 100.0%	2153/14306 15.0%	CANX CDK2 MAPK6 TGFBR2
2661	regulation of B cell tolerance induction	0.00055915	0.020374	1/4 25.0%	2/14306 0.0%	TGFBR2
2663	positive regulation of B cell tolerance induction	0.00055915	0.020374	1/4 25.0%	2/14306 0.0%	TGFBR2
16310	phosphorylation	0.00063387	0.020374	3/4 75.0%	786/14306 5.4%	CDK2 MAPK6 TGFBR2
51136	regulation of NK T cell differentiation	0.00083863	0.020765	1/4 25.0%	3/14306 0.0%	TGFBR2
51138	positive regulation of NK T cell differentiation	0.00083863	0.020765	1/4 25.0%	3/14306 0.0%	TGFBR2
6793	phosphorus metabolic process	0.0011064	0.020765	3/4 75.0%	949/14306 6.6%	CDK2 MAPK6 TGFBR2
6796	phosphate metabolic process	0.0011064	0.020765	3/4 75.0%	949/14306 6.6%	CDK2 MAPK6 TGFBR2
19538	protein metabolic process	0.0011075	0.020765	4/4 100.0%	2611/14306 18.2%	CANX CDK2 MAPK6 TGFBR2
2664	regulation of T cell tolerance induction	0.0013974	0.022459	1/4 25.0%	5/14306 0.0%	TGFBR2
2666	positive regulation of T cell tolerance induction	0.0013974	0.022459	1/4 25.0%	5/14306 0.0%	TGFBR2
7089	traversing start control point of mitotic cell cycle	0.0016767	0.02445	1/4 25.0%	6/14306 0.0%	CDK2
70723	response to cholesterol	0.001956	0.02445	1/4 25.0%	7/14306 0.0%	TGFBR2
2643	regulation of tolerance induction	0.001956	0.02445	1/4 25.0%	7/14306 0.0%	TGFBR2
2645	positive regulation of tolerance induction	0.001956	0.02445	1/4 25.0%	7/14306 0.0%	TGFBR2
43011	myeloid dendritic cell differentiation	0.0025143	0.027674	1/4 25.0%	9/14306 0.0%	TGFBR2
35162	embryonic hemopoiesis	0.0025143	0.027674	1/4 25.0%	9/14306 0.0%	TGFBR2
43687	post-translational protein modification	0.0025829	0.027674	3/4 75.0%	1266/14306 8.8%	CDK2 MAPK6 TGFBR2
1773	myeloid dendritic cell activation	0.0027934	0.028569	1/4 25.0%	10/14306 0.0%	TGFBR2
44260	cellular macromolecule metabolic process	0.0036108	0.035323	4/4 100.0%	3508/14306 24.5%	CANX CDK2 MAPK6 TGFBR2
60389	pathway-restricted SMAD protein phosphorylation	0.0039091	0.036648	1/4 25.0%	14/14306 0.0%	TGFBR2
6464	protein modification process	0.0044592	0.037016	3/4 75.0%	1526/14306 10.6%	CDK2 MAPK6 TGFBR2
80	G1 phase of mitotic cell cycle	0.0047453	0.037016	1/4 25.0%	17/14306 0.1%	CDK2
46638	positive regulation of alpha-beta T cell differentiation	0.0050239	0.037016	1/4 25.0%	18/14306 0.1%	TGFBR2
43412	macromolecule modification	0.0051841	0.037016	3/4 75.0%	1607/14306 11.2%	CDK2 MAPK6 TGFBR2
1569	patterning of blood vessels	0.0053024	0.037016	1/4 25.0%	19/14306 0.1%	TGFBR2
51318	G1 phase	0.0055809	0.037016	1/4 25.0%	20/14306 0.1%	CDK2
18107	peptidyl-threonine phosphorylation	0.0055809	0.037016	1/4 25.0%	20/14306 0.1%	TGFBR2
2053	positive regulation of mesenchymal cell proliferation	0.0058594	0.037016	1/4 25.0%	21/14306 0.1%	TGFBR2
46635	positive regulation of alpha-beta T cell activation	0.0058594	0.037016	1/4 25.0%	21/14306 0.1%	TGFBR2
86	G2/M transition of mitotic cell cycle	0.0058594	0.037016	1/4 25.0%	21/14306 0.1%	CDK2
8284	positive regulation of cell proliferation	0.005904	0.037016	2/4 50.0%	459/14306 3.2%	CDK2 TGFBR2
43170	macromolecule metabolic process	0.0062097	0.037016	4/4 100.0%	4017/14306 28.0%	CANX CDK2 MAPK6 TGFBR2
46637	regulation of alpha-beta T cell differentiation	0.006416	0.037016	1/4 25.0%	23/14306 0.1%	TGFBR2
48701	embryonic cranial skeleton morphogenesis	0.006416	0.037016	1/4 25.0%	23/14306 0.1%	TGFBR2
18210	peptidyl-threonine modification	0.006416	0.037016	1/4 25.0%	23/14306 0.1%	TGFBR2
10464	regulation of mesenchymal cell proliferation	0.0066943	0.037655	1/4 25.0%	24/14306 0.1%	TGFBR2
45582	positive regulation of T cell differentiation	0.0078067	0.042842	1/4 25.0%	28/14306 0.1%	TGFBR2
18105	peptidyl-serine phosphorylation	0.0083626	0.044184	1/4 25.0%	30/14306 0.2%	TGFBR2
46634	regulation of alpha-beta T cell activation	0.0086405	0.044184	1/4 25.0%	31/14306 0.2%	TGFBR2
45621	positive regulation of lymphocyte differentiation	0.0086405	0.044184	1/4 25.0%	31/14306 0.2%	TGFBR2
9306	protein secretion	0.0089183	0.044591	1/4 25.0%	32/14306 0.2%	CANX
33993	response to lipid	0.0097513	0.047696	1/4 25.0%	35/14306 0.2%	TGFBR2
